# The extracellular association of the bacterium “*Candidatus* Deianiraea vastatrix” with the ciliate *Paramecium* suggests an alternative scenario for the evolution of *Rickettsiales*

**DOI:** 10.1101/479196

**Authors:** M. Castelli, E. Sabaneyeva, O. Lanzoni, N. Lebedeva, A.M. Floriano, S. Gaiarsa, K. Benken, L. Modeo, C. Bandi, A. Potekhin, D. Sassera, G. Petroni

**Affiliations:** Centro Romeo ed Enrica Invernizzi Ricerca Pediatrica, Dipartimento di Bioscienze, Università degli studi di Milano, Milan, Italy; Department of Cytology and Histology, Faculty of Biology, Saint Petersburg State University, Saint-Petersburg, Russia; Dipartimento di Biologia, Università di Pisa, Pisa, Italy; Centre of Core Facilities “Culture Collections of Microorganisms”, Saint Petersburg State University, Saint Petersburg, Russia; Dipartimento di Biologia e Biotecnologie, Università degli studi di Pavia, Pavia, Italy; UOC Microbiologia e Virologia, Fondazione IRCCS Policlinico San Matteo, Pavia, Italy; Core Facility Center for Microscopy and Microanalysis, Saint Petersburg State University, Saint-Petersburg, Russia; Department of Microbiology, Faculty of Biology, Saint Petersburg State University, Saint-Petersburg, Russia

**Keywords:** Deianiraea vastatrix, Deianiraeaceae, evolution of intracellularity, Rickettsiales ancestor, epibiont, ectosymbiont, Rickettsiales phylogeny

## Abstract

*Rickettsiales* are a lineage of obligatorily intracellular *Alphaproteobacteria*, encompassing important human pathogens, manipulators of host reproduction, and mutualists. Here we report the discovery of a novel *Rickettsiales* bacterium associated with *Paramecium*, displaying a unique extracellular lifestyle, including the ability to replicate outside host cells. Genomic analyses show that the bacterium possesses a higher capability to synthesize amino acids, compared to all investigated *Rickettsiales*. Considering these observations, phylogenetic and phylogenomic reconstructions, and re-evaluating the different means of interaction of *Rickettsiales* bacteria with eukaryotic cells, we propose an alternative scenario for the evolution of intracellularity in *Rickettsiales*. According to our reconstruction, the *Rickettsiales* ancestor would have been an extracellular and metabolically versatile bacterium, while obligate intracellularity and genome reduction would have evolved later in parallel and independently in different sub-lineages. The proposed new scenario could impact on the open debate on the lifestyle of the last common ancestor of mitochondria within *Alphaproteobacteria*.
