## Supplementary material for "The extracellular association of the bacterium “*Candidatus* Deianiraea vastatrix” with the ciliate *Paramecium* suggests an alternative scenario for the evolution of *Rickettsiales*": Suppl_3_Transinfection_experiments_suppl.xlsx

### Sheet: Foglio1
Strain	Origin	Species	Collection	Outcome
CyL4-1*	stream in Larnaca, Cyprus (Deianiraea-free sub-replicate of the original CyL4-1 strain)	Paramecium primaurelia	Resourse Center Culture Collection of Microorganisms (RC CCM), Saint Petersburg State University	susceptible (died out after 4 days)
CyL8-1	Larnaca (near the town mosque), Cyprus	Paramecium primaurelia	RC CCM	susceptible (died out after 20 days)
CyL8-2	Larnaca (near the town mosque), Cyprus	Paramecium aurelia group, morphological inspection (MI)	RC CCM	susceptible (died out after 20 days)
Vl12-1	Vladimir, Russia	Paramecium aurelia group, MI	RC CCM	resistant
UB-13	Leningrad district, Russia	Paramecium aurelia group, MI	RC CCM	resistant
CyL10-2	Oroklini, Larnaca (Cyprus)	Paramecium sonneborni	RC CCM	resistant
156	New Haven, Connecticut, USA	Paramecium primaurelia	Provided by A. Potekhin, originally isolated by T. M. Sonneborn	resistant
