## Supplementary material for "The extracellular association of the bacterium “*Candidatus* Deianiraea vastatrix” with the ciliate *Paramecium* suggests an alternative scenario for the evolution of *Rickettsiales*": Suppl_6_16S_identity_suppl.xlsx

### Sheet: Foglio1
	1.	2.	3.	4.	5.	6.	7.	8.	9.	10.	11.	12.	13.	14.	15.	16.	17.	18.	19.	20.	21.	22.	23.	24.	25.	26.	27.	28.	29.	30.	31.	32.	33.	34.	35.	36.	37.	38.	39.	40.	41.	42.	43.	44.
1. "Ca. Deianiraea vastatrix" from the cell surface of Paramecium primaurelia CyL 4-1	100	82.5	81.5	81.9	82.1	82.3	82.9	77.4	80.4	80.2	79.5	79.2	78.7	79.6	79.5	77.8	77.9	79.3	76.7	77.6	78.5	79.6	78.3	77.9	76.4	77.2	77.3	79.1	79	79.6	79.3	78.1	78.2	77.4	78.8	78.5	77.9	76.7	76.9	76.7	76.4	76.4	76.7	76.9
2. Uncultured bacterium from lagoon biofilm JX983873	82.5	100	83.2	83.8	84.1	84.3	83.8	78.6	79.1	79.5	79.5	79.7	79.4	79.1	79.2	80	79.1	78.1	76.7	78	78.5	78.2	77.2	78.5	76.6	77	78	78	78.2	78.3	78.3	77.8	78.7	79	78.1	78.3	76.6	77.5	77.1	75.9	76.6	77.4	77.3	77.1
3. Uncultured bacterium from the legs of Niphargus frasassianus JN983664	81.5	83.2	100	90.1	86.8	86.4	86.7	79	81	80.8	81.7	81.7	81.3	80.9	81.4	80.7	82	79.3	77.9	79.2	81.1	81.2	79.4	81	79.7	80.2	81.5	80.3	81.2	81.7	81.7	81.2	81.7	80.7	80.3	79.9	78.9	78.8	79.5	78.7	80.1	78.8	79.8	78.7
4. Uncultured bacterium from the nephridia of Eiseniella neapolitana JX644354	81.9	83.8	90.1	100	85.8	87.5	87.7	78.8	81.7	81.4	81.5	80.9	81.2	82	81.8	81.4	80.5	80.7	77.9	78.7	80.8	80.8	79	80.9	79.3	81.5	80.7	80.9	81.2	81.2	81.4	80.8	82	80.6	79.2	78.6	77.5	77.4	78	77.8	79.2	78.2	79.6	78.6
5. Uncultured bacterium from the gut of Ciona intestinalis KF799830	82.1	84.1	86.8	85.8	100	84.6	85.2	77.7	78.8	79	80.6	80.5	80.5	80.9	81.3	79.5	80.3	79.3	77.1	79.2	80.2	80.7	78.9	80.8	78.9	79.5	79.9	79.2	80.3	81.6	81.2	81.5	80.8	81	78.3	78.8	78.5	78.6	78.7	77.6	79.9	79	79.4	78.3
6. Uncultured bacterium from Loosdrecht lake AJ007875	82.3	84.3	86.4	87.5	84.6	100	94.1	78.8	81.8	81.7	81.3	81.5	81.2	80.6	80.7	80.3	79.9	79.6	77.1	77.6	81.4	81.1	79.4	80.8	77.2	79.7	80.7	80.4	80	81	80.3	80.8	79.8	80.7	79	79.2	76.8	77.9	78.3	78.1	78.2	79.4	78.5	78.7
7. Uncultured bacterium from the epithelium of Hydra vulgaris AEP FJ517746	82.9	83.8	86.7	87.7	85.2	94.1	100	79.4	81.7	81.6	80.7	80.7	80.5	80.6	79.9	80.3	79.6	79.3	76.9	77.5	81.1	80.8	79.5	81.2	77.5	80	80.6	80.1	81.1	81.4	80.6	80.6	80.7	81.1	78.4	78.3	77	77.4	77.9	78.1	78.3	79.4	79	78.6
8. Uncultured bacterium from cattle rumen AB614771	77.4	78.6	79	78.8	77.7	78.8	79.4	100	81.6	81.2	82.3	81.2	81.1	78.4	79.1	80	79.3	79.3	75.9	76.9	78.8	79	77.7	79.2	78.3	78.7	79.3	79.8	79.1	79.6	79.1	78.6	80.3	79.7	76.6	75.4	74.9	75.7	74.5	75.6	78.6	78.4	77.9	76.9
9. Uncultured bacterium from the epithelium of Hydra vulgaris EF667921	80.4	79.1	81	81.7	78.8	81.8	81.7	81.6	100	94.7	91	89.8	89.2	82.1	82.5	81.6	81.6	82.4	79.4	79.8	83.5	82.5	81.8	82.7	80.1	83.4	80.4	83.1	83.2	84.1	84.4	83.1	82.1	82.8	80.3	80.7	80	79.9	80.4	79.1	79.8	79.5	80.3	80.8
10. Uncultured bacterium from glacier ice EU978823	80.2	79.5	80.8	81.4	79	81.7	81.6	81.2	94.7	100	91.3	89.1	89.4	82.2	82.2	82	82.3	82.2	79.7	79.7	84.2	83.3	82.6	83.6	81.6	84.1	80.6	83.4	84.1	84.4	83.9	83.9	82.3	85	81.4	81.4	80.4	80.2	82	80.9	80.3	79.4	81.3	82.7
11. Uncultured bacterium from Yellowstone lake HM856558	79.5	79.5	81.7	81.5	80.6	81.3	80.7	82.3	91	91.3	100	95.2	93	83.2	83.7	82.3	82.7	82.9	80.8	81.3	84.6	84	82.6	84.2	81.5	83.8	81.7	83.7	86	85.9	85.1	85	84.4	84.6	82.2	82.6	81.7	81.4	82.4	80.4	81.9	80.5	81.5	83
12. Uncultured bacterium from human skin affected by dermatitis HM26730	79.2	79.7	81.7	80.9	80.5	81.5	80.7	81.2	89.8	89.1	95.2	100	93.5	82.6	83.2	82	81.8	82.7	80	80.7	85.2	84.1	82.2	83.8	81.4	83.3	82	83.7	84.7	84.9	84.4	83.5	83	83.8	82.1	82.3	80.4	80.9	82.5	80.1	82.1	80.4	81.9	82.7
13. Uncultured bacterium from deep-sea surface sediment AM997528	78.7	79.4	81.3	81.2	80.5	81.2	80.5	81.1	89.2	89.4	93	93.5	100	83.8	83.8	82.5	83.2	82.3	80.4	80.8	83.8	83.9	82.6	84.1	81.5	84	81.1	83.5	84.5	84.8	84	83.7	83.7	84.1	82.1	82.6	82.1	82.5	82	81.1	82.1	81.7	81.7	82.8
14. Anaplasma marginale St. Maries CP000030	79.6	79.1	80.9	82	80.9	80.6	80.6	78.4	82.1	82.2	83.2	82.6	83.8	100	97.4	92.5	92.1	88.1	83.2	85.3	83.3	84.4	83.2	85	81.6	84.6	81.4	85.1	84.3	84.7	84.3	84.6	84.4	85.5	83.1	83.1	82.3	82.9	83.2	82.1	83.5	82.3	83	83.1
15. Anaplasma phagocytophilum HZ2 CP006616	79.5	79.2	81.4	81.8	81.3	80.7	79.9	79.1	82.5	82.2	83.7	83.2	83.8	97.4	100	92.7	92.9	89	83.6	85.7	84.3	85.1	83.5	85.4	82.2	84.7	81.5	85.2	84.1	84.9	85.1	84.8	84.3	85.6	83.3	83.6	82.3	83.6	83.6	81.7	84	82.1	83.6	83.9
16. Ehrlichia ruminantium Welgevonden CR925678	77.8	80	80.7	81.4	79.5	80.3	80.3	80	81.6	82	82.3	82	82.5	92.5	92.7	100	94.8	88.6	83.2	85	83.9	84	83	85.5	84.1	85.1	81.9	85.1	83.5	84.8	84.5	83.5	84.8	86.5	82.3	81.5	81.8	82.2	82.2	82	83	82	83.4	84
17. "Ca. Neoehrlichia mikurensis" Rattus AY135531	77.9	79.1	82	80.5	80.3	79.9	79.6	79.3	81.6	82.3	82.7	81.8	83.2	92.1	92.9	94.8	100	88.6	83.6	84.1	83.3	83.3	82.8	84.8	83.8	85.3	82.4	83.6	83.8	84.8	83.9	84.4	85	85.7	82	82.2	81.5	82.1	82.3	81.7	83.2	81.3	82.8	82.8
18. Wolbachia endosymbiont of Brugia malayi TRS AE017321	79.3	78.1	79.3	80.7	79.3	79.6	79.3	79.3	82.4	82.2	82.9	82.7	82.3	88.1	89	88.6	88.6	100	83.3	84.6	83.8	84.1	83.3	85	82.3	85.6	81.1	84.6	84	84.2	84.4	83.6	83.6	84.8	83	83	80.1	82	81.8	80.8	83.4	81.2	83	83
19. “Ca. Xenolissoclinum pacificiensis” endosymbiont of Lissoclinum patella L AXCJ01000000	76.7	76.7	77.9	77.9	77.1	77.1	76.9	75.9	79.4	79.7	80.8	80	80.4	83.2	83.6	83.2	83.6	83.3	100	83.4	81.2	81.4	80.4	82	80.6	81.9	79.3	81.6	81.9	81.6	81.3	80.9	80.3	80.4	80.8	80.3	78.1	78.9	81	78.3	80	79.1	79.2	80.5
20. Neorickettsia risticii Illinois M21290	77.6	78	79.2	78.7	79.2	77.6	77.5	76.9	79.8	79.7	81.3	80.7	80.8	85.3	85.7	85	84.1	84.6	83.4	100	82.4	83.3	81.2	82.4	81.1	82.5	81.1	83.9	82.7	83.6	84.4	81.6	82.7	83.2	82.2	81.5	81.3	81.9	81.1	78.3	81.7	79.3	82	81.8
21. "Ca. Midichloria mitochondrii" IricVA endosymbiont of Ixodes ricinus CP002130	78.5	78.5	81.1	80.8	80.2	81.4	81.1	78.8	83.5	84.2	84.6	85.2	83.8	83.3	84.3	83.9	83.3	83.8	81.2	82.4	100	95.8	90.4	91.2	88.2	90.7	86.5	90.3	85.9	86.3	86.5	84.5	84.6	85.5	83.1	82.7	79.8	81.8	83.9	81.3	83.8	82	83.6	85.1
22. Uncultured bacterium associated to Oncorhynchus mykiss affected by strawberry disease EU555284	79.6	78.2	81.2	80.8	80.7	81.1	80.8	79	82.5	83.3	84	84.1	83.9	84.4	85.1	84	83.3	84.1	81.4	83.3	95.8	100	90.6	90.7	88.3	90.7	87.2	89.9	85.7	86.4	87	84	85.1	85.5	83.7	83.3	80.4	82.7	83.9	81.9	83.8	81.9	84.4	84.8
23. "Ca. Anadelfobacter veles" endosymbiont of Euplotes harpa HS11/7 FN552695	78.3	77.2	79.4	79	78.9	79.4	79.5	77.7	81.8	82.6	82.6	82.2	82.6	83.2	83.5	83	82.8	83.3	80.4	81.2	90.4	90.6	100	88.9	87.1	88	84.1	87.8	82.9	83.9	84.6	82.3	83.1	83.9	82.5	82.4	79.8	80.8	83.2	81.4	82.4	81.5	81.7	82.5
24. "Ca. Jidaibacter acanthamoeba" endosymbiont of Acanthamoeba sp. UWC36 AF069962	77.9	78.5	81	80.9	80.8	80.8	81.2	79.2	82.7	83.6	84.2	83.8	84.1	85	85.4	85.5	84.8	85	82	82.4	91.2	90.7	88.9	100	89.4	90.6	86.9	88.5	86.5	86.5	86.7	85.1	83.9	86.9	82.7	83.1	82.6	82.6	83.3	82.1	85.4	82.3	84.6	85
25. "Ca. Bandiella woodruffii" endosymbiont of Euplotes woodruffi Sq1 LN864514	76.4	76.6	79.7	79.3	78.9	77.2	77.5	78.3	80.1	81.6	81.5	81.4	81.5	81.6	82.2	84.1	83.8	82.3	80.6	81.1	88.2	88.3	87.1	89.4	100	89.2	85.3	86.5	82.5	83	83.1	81.4	82.9	82.5	78.8	78.5	78.4	78.4	80.1	78.5	81.4	80.3	80.5	81.6
26. "Ca. Lariskella arthropodarum" endosymbiont of Nysius sp. Shimanto JQ726727	77.2	77	80.2	81.5	79.5	79.7	80	78.7	83.4	84.1	83.8	83.3	84	84.6	84.7	85.1	85.3	85.6	81.9	82.5	90.7	90.7	88	90.6	89.2	100	86.5	89.2	85.6	85.5	85.4	85.6	85.4	85.9	83.1	83	80.7	80.6	82.9	81.4	83.8	81.7	83.7	83.8
27. "Ca. Fokinia solitaria" endosymbiont of Paramecium sp. Rio ETE ALG 3VII KM497527	77.3	78	81.5	80.7	79.9	80.7	80.6	79.3	80.4	80.6	81.7	82	81.1	81.4	81.5	81.9	82.4	81.1	79.3	81.1	86.5	87.2	84.1	86.9	85.3	86.5	100	85.8	82.2	82	82.8	81.4	82.3	82.5	80.1	80.3	79.7	79.5	81	79.4	80.6	79.9	80.4	80.1
28. "Ca. Cyrtobacter zanobii" endosymbiont of Euplotes aediculatus In HE978250	79.1	78	80.3	80.9	79.2	80.4	80.1	79.8	83.1	83.4	83.7	83.7	83.5	85.1	85.2	85.1	83.6	84.6	81.6	83.9	90.3	89.9	87.8	88.5	86.5	89.2	85.8	100	83.8	85	85.3	83.4	83.6	84.6	83.1	82.5	79.7	80.7	82	80.8	82.9	81.8	81.9	83.3
29. Rickettsia prowazekii Chernikova CP003391	79	78.2	81.2	81.2	80.3	80	81.1	79.1	83.2	84.1	86	84.7	84.5	84.3	84.1	83.5	83.8	84	81.9	82.7	85.9	85.7	82.9	86.5	82.5	85.6	82.2	83.8	100	95.9	93	90.7	91.5	90.3	83.9	83.7	82.8	83.3	84	83.9	85.2	83.9	84.3	85.5
30. "Ca. Trichorickettsia mobilis" endosymbiont of Paramecium multimicronucleatum PS23 HG315612	79.6	78.3	81.7	81.2	81.6	81	81.4	79.6	84.1	84.4	85.9	84.9	84.8	84.7	84.9	84.8	84.8	84.2	81.6	83.6	86.3	86.4	83.9	86.5	83	85.5	82	85	95.9	100	94.4	91.3	91.7	90.7	83.7	84.1	83.4	83.8	83.8	83.1	85.8	84.4	84.3	84.8
31. “Ca. Megaira polyxenophila" endosymbiont of Euplotes octocarinatus FL(12)-VI FR823005	79.3	78.3	81.7	81.4	81.2	80.3	80.6	79.1	84.4	83.9	85.1	84.4	84	84.3	85.1	84.5	83.9	84.4	81.3	84.4	86.5	87	84.6	86.7	83.1	85.4	82.8	85.3	93	94.4	100	89.4	90.6	89.5	83.5	83.6	83.1	84.1	84.1	83	85.3	83.8	84.2	84.6
32. “Ca. Cryptoprodotis polytropus" endosymbiont of Pseudomicrothorax dubius PSM1 FM201294	78.1	77.8	81.2	80.8	81.5	80.8	80.6	78.6	83.1	83.9	85	83.5	83.7	84.6	84.8	83.5	84.4	83.6	80.9	81.6	84.5	84	82.3	85.1	81.4	85.6	81.4	83.4	90.7	91.3	89.4	100	89.6	89	84.5	85	83.6	83.9	84.3	83.4	85.4	83.3	83.9	84.8
33. Orientia tsutsugamushi Boryong AM494475	78.2	78.7	81.7	82	80.8	79.8	80.7	80.3	82.1	82.3	84.4	83	83.7	84.4	84.3	84.8	85	83.6	80.3	82.7	84.6	85.1	83.1	83.9	82.9	85.4	82.3	83.6	91.5	91.7	90.6	89.6	100	89.5	83.1	83.2	82.5	82.3	82.5	83.5	85.3	83	83.5	83.9
34. "Ca. Arcanobacter lacustris" JYHA01000058	77.4	79	80.7	80.6	81	80.7	81.1	79.7	82.8	85	84.6	83.8	84.1	85.5	85.6	86.5	85.7	84.8	80.4	83.2	85.5	85.5	83.9	86.9	82.5	85.9	82.5	84.6	90.3	90.7	89.5	89	89.5	100	85.2	85.4	84.1	85.3	84.7	84.9	86.7	84	84.6	86
35. Agrobacterium tumefaciens S-188E JF513176	78.8	78.1	80.3	79.2	78.3	79	78.4	76.6	80.3	81.4	82.2	82.1	82.1	83.1	83.3	82.3	82	83	80.8	82.2	83.1	83.7	82.5	82.7	78.8	83.1	80.1	83.1	83.9	83.7	83.5	84.5	83.1	85.2	100	93.8	87.5	89.4	87.3	86.7	86.1	82.3	85.1	86.3
36. Rhizobium leguminosarum SEMIA 2051 AY904740	78.5	78.3	79.9	78.6	78.8	79.2	78.3	75.4	80.7	81.4	82.6	82.3	82.6	83.1	83.6	81.5	82.2	83	80.3	81.5	82.7	83.3	82.4	83.1	78.5	83	80.3	82.5	83.7	84.1	83.6	85	83.2	85.4	93.8	100	87.4	89.6	88.2	87.2	85.5	82.4	83.6	85.3
37. Pelagicola litoralis CL-ES2 EF192392	77.9	76.6	78.9	77.5	78.5	76.8	77	74.9	80	80.4	81.7	80.4	82.1	82.3	82.3	81.8	81.5	80.1	78.1	81.3	79.8	80.4	79.8	82.6	78.4	80.7	79.7	79.7	82.8	83.4	83.1	83.6	82.5	84.1	87.5	87.4	100	92.6	84.4	83.4	83.6	81	82.7	83.7
38. Rhodobacter sphaeroides MBTLJ-13 CP015210	76.7	77.5	78.8	77.4	78.6	77.9	77.4	75.7	79.9	80.2	81.4	80.9	82.5	82.9	83.6	82.2	82.1	82	78.9	81.9	81.8	82.7	80.8	82.6	78.4	80.6	79.5	80.7	83.3	83.8	84.1	83.9	82.3	85.3	89.4	89.6	92.6	100	87	85.4	85.5	81.9	85	86
39. Magnetospirillum sp. MSM-3 Y17389	76.9	77.1	79.5	78	78.7	78.3	77.9	74.5	80.4	82	82.4	82.5	82	83.2	83.6	82.2	82.3	81.8	81	81.1	83.9	83.9	83.2	83.3	80.1	82.9	81	82	84	83.8	84.1	84.3	82.5	84.7	87.3	88.2	84.4	87	100	87.8	86.5	82.3	86.2	86.5
40. Sphingomonas rosea PB196 AB220121	76.7	75.9	78.7	77.8	77.6	78.1	78.1	75.6	79.1	80.9	80.4	80.1	81.1	82.1	81.7	82	81.7	80.8	78.3	78.3	81.3	81.9	81.4	82.1	78.5	81.4	79.4	80.8	83.9	83.1	83	83.4	83.5	84.9	86.7	87.2	83.4	85.4	87.8	100	84.9	81.7	83.9	84.8
41."Ca. Paracaedimonas acanthamoebae" endosymbiont of Acanthamoeba polyphaga HN-3 CP008936	76.4	76.6	80.1	79.2	79.9	78.2	78.3	78.6	79.8	80.3	81.9	82.1	82.1	83.5	84	83	83.2	83.4	80	81.7	83.8	83.8	82.4	85.4	81.4	83.8	80.6	82.9	85.2	85.8	85.3	85.4	85.3	86.7	86.1	85.5	83.6	85.5	86.5	84.9	100	86.4	88	88.6
42. Holospora undulata HU1 endosymbiont of Paramecium caudatum NZ_ARPM00000000	76.4	77.4	78.8	78.2	79	79.4	79.4	78.4	79.5	79.4	80.5	80.4	81.7	82.3	82.1	82	81.3	81.2	79.1	79.3	82	81.9	81.5	82.3	80.3	81.7	79.9	81.8	83.9	84.4	83.8	83.3	83	84	82.3	82.4	81	81.9	82.3	81.7	86.4	100	84.6	84.8
43. "Ca. Odyssella thessalonicensis" L13 endosymbiont of Acanthamoeba sp. AEWF01000006	76.7	77.3	79.8	79.6	79.4	78.5	79	77.9	80.3	81.3	81.5	81.9	81.7	83	83.6	83.4	82.8	83	79.2	82	83.6	84.4	81.7	84.6	80.5	83.7	80.4	81.9	84.3	84.3	84.2	83.9	83.5	84.6	85.1	83.6	82.7	85	86.2	83.9	88	84.6	100	92.3
44. "Ca. Paracaedibacter symbiosus" PRA9 endosymbiont of Acanthamoeba sp. NZ_JQAK01000004	76.9	77.1	78.7	78.6	78.3	78.7	78.6	76.9	80.8	82.7	83	82.7	82.8	83.1	83.9	84	82.8	83	80.5	81.8	85.1	84.8	82.5	85	81.6	83.8	80.1	83.3	85.5	84.8	84.6	84.8	83.9	86	86.3	85.3	83.7	86	86.5	84.8	88.6	84.8	92.3	100
