## Supplementary material for "The extracellular association of the bacterium “*Candidatus* Deianiraea vastatrix” with the ciliate *Paramecium* suggests an alternative scenario for the evolution of *Rickettsiales*": Suppl_7_OTUs_origin.xlsx

### Sheet: Foglio1
Environmental origin	Deianiraeaceae		Anaplasmataceae		Midichloriaceae		Rickettsiaceae
	OTUs no.	Percentage	OTUs no.	Percentage	OTUs no.	Percentage	OTUs no.	Percentage
freshwater metagenome	1194.17	0.351639	143.26	0.0953157	306.667	0.148579	1600.8	0.12417
marine metagenome	570.667	0.168041	128.917	0.0857729	264.667	0.12823	1559.54	0.12097
aquatic metagenome	361.5	0.106449	30	0.0199601	97.6667	0.0473191	634.136	0.0491883
uncultured prokaryote	282.333	0.083137	44.3333	0.0294966	179.667	0.0870478	452.683	0.0351135
soil metagenome	142.583	0.0419857	301.926	0.200882	254.083	0.123102	2893.37	0.224431
metagenome	115.917	0.0341333	79.1429	0.0526566	68.75	0.0333091	377.7	0.0292972
seawater metagenome	85.3333	0.0251276	16.8333	0.0111998	395.667	0.191699	308.533	0.0239322
marine sediment metagenome	60.4167	0.0177905	45.9167	0.03055	38.1667	0.0184916	531.26	0.0412085
gut metagenome	52	0.0153121	19.5	0.0129741	5.25	0.0025436	178.483	0.0138445
mouse gut metagenome	40	0.0117786	4.33333	0.00288312	3.5	0.00169574	16	0.00124108
Boechera stricta	36.4167	0.0107234	43.1429	0.0287045	67.25	0.0325824	367.817	0.0285306
sediment metagenome	32.75	0.0096437	58.5667	0.0389665	9.75	0.00472384	448.85	0.0348162
groundwater metagenome	25.3333	0.00745976	1.2	0.000798403	5.16667	0.00250323	29.4262	0.00228252
rock metagenome	25	0.0073616	30.3333	0.0201819	12	0.00581395	119.333	0.00925639
rhizosphere metagenome	21.5	0.00633098	22	0.0146374	31.5	0.0152616	577.043	0.0447598
riverine metagenome	20.8333	0.00613467	0.333333	0.000221779	9	0.00436047	22.8333	0.00177112
bovine metagenome	19	0.00559482	0	0	2	0.000968992	0.2	1.55135e-05
Equus caballus	18.5	0.00544759	0	0	0	0	0	0
activated sludge metagenome	17	0.00500589	5.66667	0.00377024	28.5	0.0138081	115.517	0.00896034
hydrothermal vent metagenome	15	0.00441696	1.83333	0.00121978	5.16667	0.00250323	118.25	0.00917235
wastewater metagenome	15	0.00441696	9.16667	0.00609891	8.33333	0.00403747	98.8667	0.00766884
estuary metagenome	13.6667	0.00402434	0.5	0.000332668	1.66667	0.000807494	36.9762	0.00286815
root metagenome	12.3333	0.00363172	10.8095	0.00719197	32.8333	0.0159076	126.243	0.00979234
human gut metagenome	11.5	0.00338634	12.8333	0.00853848	13	0.00629845	54.95	0.00426233
rat gut metagenome	11	0.0032391	0.5	0.000332668	0	0	2.33333	0.000180991
epibiont metagenome	10.8333	0.00319003	2.33333	0.00155245	16.5	0.00799419	91.1667	0.00707157
bovine gut metagenome	10.5	0.00309187	0	0	0	0	2.33333	0.000180991
metagenomes	9.83333	0.00289556	4.83333	0.00321579	1.83333	0.000888243	62.2833	0.00483116
coral metagenome	9.66667	0.00284649	16.6667	0.0110889	26.3333	0.0127584	73.3333	0.00568828
wetland metagenome	9.33333	0.00274833	1	0.000665336	12.5	0.0060562	85	0.00659324
salt marsh metagenome	9.33333	0.00274833	4.16667	0.00277223	0.833333	0.000403747	16.0333	0.00124367
sludge metagenome	9.16667	0.00269925	17.8667	0.0118873	11.3333	0.00549096	47.1833	0.00365989
stomach metagenome	8	0.00235571	0	0	0	0	12	0.00093081
plant metagenome	7.83333	0.00230664	38	0.0252828	9.33333	0.00452196	172.75	0.0133998
uncultured organism	7.83333	0.00230664	0.5	0.000332668	3	0.00145349	15.75	0.00122169
primate metagenome	7	0.00206125	2	0.00133067	1.33333	0.000645995	6.83333	0.000530044
terrestrial metagenome	6	0.00176678	7.83333	0.0052118	17.5	0.00847868	117.867	0.00914262
sponge metagenome	5.66667	0.00166863	2	0.00133067	11	0.00532946	44.9167	0.00348407
uncultured bacterium	5.5	0.00161955	4.08333	0.00271679	8.16667	0.00395672	219	0.0169873
pig metagenome	5.33333	0.00157048	0	0	2	0.000968992	5	0.000387837
human skin metagenome	4	0.00117786	0.333333	0.000221779	6.33333	0.00306848	47.2	0.00366119
oral metagenome	4	0.00117786	0	0	1	0.000484496	5.5	0.000426621
Mus musculus	4	0.00117786	1.66667	0.00110889	0	0	1	7.75675e-05
Bacteria abnormis	3.33333	0.000981547	0.833333	0.000554447	0.833333	0.000403747	6.33333	0.000491261
1214906	3	0.000883392	2.5	0.00166334	0	0	9.33333	0.000723963
lake water metagenome	3	0.000883392	0	0	0	0	2.33333	0.000180991
pig gut metagenome	3	0.000883392	0	0	0	0	0.7	5.42972e-05
biofilter metagenome	2.75	0.000809776	0.2	0.000133067	3.25	0.00157461	14.2	0.00110146
human metagenome	2.5	0.00073616	6.83333	0.00454646	2.33333	0.00113049	140	0.0108594
cow dung metagenome	2.5	0.00073616	0	0	0	0	1	7.75675e-05
freshwater sediment metagenome	2.33333	0.000687083	4.33333	0.00288312	2	0.000968992	24.0333	0.00186421
biofilm metagenome	2.25	0.000662544	8.64286	0.0057504	8.5	0.00411822	49.6833	0.00385381
bioreactor metagenome	2	0.000588928	5.16667	0.00343757	5	0.00242248	60.2833	0.00467603
fish metagenome	2	0.000588928	50.4762	0.0335836	1	0.000484496	44	0.00341297
environmental samples	2	0.000588928	2.5	0.00166334	1	0.000484496	41.0833	0.00318673
Yersinia pestis	2	0.000588928	3	0.00199601	2	0.000968992	19.8333	0.00153842
shrimp gut metagenome	2	0.000588928	0	0	1	0.000484496	2	0.000155135
Saxifraga oppositifolia	1.5	0.000441696	1.5	0.000998004	0	0	22.1667	0.00171941
solid waste metagenome	1.5	0.000441696	0	0	2	0.000968992	4.5	0.000349054
hot springs metagenome	1.5	0.000441696	0	0	0.166667	8.07494e-05	3	0.000232702
ant fungus garden metagenome	1.33333	0.000392619	2	0.00133067	0.5	0.000242248	3.25	0.000252094
skin metagenome	1.16667	0.000343541	2	0.00133067	3	0.00145349	13	0.00100838
2	1.16667	0.000343541	0	0	0	0	0.25	1.93919e-05
microbial mat metagenome	1	0.000294464	0	0	2.5	0.00121124	60.8333	0.00471869
unidentified virus	1	0.000294464	3	0.00199601	2	0.000968992	58.8333	0.00456355
Arabidopsis thaliana	1	0.000294464	0	0	1	0.000484496	35.3333	0.00274072
ecological metagenomes	1	0.000294464	1.2	0.000798403	2.33333	0.00113049	10.5833	0.000820923
Gallus gallus	1	0.000294464	2.75	0.00182967	0	0	9.33333	0.000723963
jellyfish metagenome	1	0.000294464	0	0	0	0	6	0.000465405
metagenome sequence	1	0.000294464	0	0	0.5	0.000242248	5.41667	0.000420157
upper respiratory tract metagenome	1	0.000294464	1.25	0.00083167	0	0	2.25	0.000174527
chicken gut metagenome	1	0.000294464	3.5	0.00232868	0	0	2	0.000155135
echinoderm metagenome	1	0.000294464	1.5	0.000998004	0.5	0.000242248	1.33333	0.000103423
Homo sapiens	1	0.000294464	0	0	0	0	1	7.75675e-05
rhizosphere bacterium GWR05	1	0.000294464	0	0	1	0.000484496	0.5	3.87837e-05
insect gut metagenome	0.833333	0.000245387	10.3333	0.00687514	4	0.00193798	24.0333	0.00186421
Bos taurus	0.833333	0.000245387	0	0	0	0	6.33333	0.000491261
Aedes albopictus	0.833333	0.000245387	19.5	0.0129741	0	0	3.58333	0.00027795
air metagenome	0.666667	0.000196309	10.0333	0.00667554	2.5	0.00121124	43.35	0.00336255
anaerobic digester metagenome	0.666667	0.000196309	7.5	0.00499002	7	0.00339147	25.9762	0.00201491
beach sand metagenome	0.5	0.000147232	0	0	0.5	0.000242248	24.0595	0.00186624
human lung metagenome	0.5	0.000147232	0	0	0	0	9	0.000698107
Triticum aestivum	0.5	0.000147232	1.66667	0.00110889	1.5	0.000726744	8.66667	0.000672252
synthetic metagenome	0.5	0.000147232	4.58333	0.00304946	0	0	7.5	0.000581756
plastisphere metagenome	0.5	0.000147232	0	0	0	0	0.2	1.55135e-05
food metagenome	0.333333	9.81547e-05	4.5	0.00299401	8	0.00387597	29.8667	0.00231668
hydrocarbon metagenome	0.333333	9.81547e-05	0	0	0	0	13	0.00100838
ice metagenome	0.333333	9.81547e-05	0	0	0	0	4	0.00031027
Vitis vinifera	0.25	7.3616e-05	1	0.000665336	0	0	1.83333	0.000142207
Anas platyrhynchos	0	0	1	0.000665336	0	0	57.5	0.00446013
endophyte metagenome	0	0	22	0.0146374	2.83333	0.00137274	52.3333	0.00405936
symbiont metagenome	0	0	5.5	0.00365935	5.5	0.00266473	26.25	0.00203615
mollusc metagenome	0	0	4.5	0.00299401	0	0	21.5833	0.00167416
insect metagenome	0	0	69.8333	0.0464626	1	0.000484496	21.3333	0.00165477
subsurface metagenome	0	0	2.66667	0.00177423	0	0	19.6667	0.00152549
mosquito metagenome	0	0	1.33333	0.000887115	0	0	14.3333	0.0011118
organismal metagenomes	0	0	1	0.000665336	1	0.000484496	12.5	0.000969594
hypersaline lake metagenome	0	0	0	0	0.5	0.000242248	12.25	0.000950202
sea squirt metagenome	0	0	2	0.00133067	2	0.000968992	9	0.000698107
rodent metagenome	0	0	56	0.0372588	0.5	0.000242248	7.83333	0.000607612
lung metagenome	0	0	0	0	0	0	7.16667	0.0005559
indoor metagenome	0	0	3	0.00199601	2.5	0.00121124	6.66667	0.000517117
phyllosphere metagenome	0	0	2	0.00133067	2	0.000968992	5.5	0.000426621
beetle metagenome	0	0	24	0.0159681	0	0	5	0.000387837
cold seep metagenome	0	0	0	0	0	0	4.33333	0.000336126
human oral metagenome	0	0	0	0	3	0.00145349	4.03333	0.000312856
shoot metagenome	0	0	0	0	2	0.000968992	4	0.00031027
bioreactor sludge metagenome	0	0	2	0.00133067	0	0	4	0.00031027
urban metagenome	0	0	0	0	0	0	3.5	0.000271486
crude oil metagenome	0	0	0	0	0	0	3.33333	0.000258558
termite gut metagenome	0	0	1	0.000665336	1	0.000484496	3.05952	0.00023732
compost metagenome	0	0	1	0.000665336	0	0	3	0.000232702
snow metagenome	0	0	1	0.000665336	0.166667	8.07494e-05	2.83333	0.000219775
food fermentation metagenome	0	0	0	0	1	0.000484496	2.66667	0.000206847
activated carbon metagenome	0	0	0	0	1	0.000484496	2	0.000155135
Hirundo rustica	0	0	2.5	0.00166334	0	0	2	0.000155135
Musa acuminata AAA Group	0	0	0	0	0	0	2	0.000155135
oil production facility metagenome	0	0	0	0	0	0	1.83333	0.000142207
uncultured fungus	0	0	0	0	0.333333	0.000161499	1.66667	0.000129279
bioanode metagenome	0	0	0	0	0	0	1.5	0.000116351
Glycine max	0	0	0	0	0	0	1.5	0.000116351
microbial fuel cell metagenome	0	0	0	0	0	0	1.5	0.000116351
coal metagenome	0	0	0	0	0	0	1.25	9.69594e-05
1297885	0	0	1	0.000665336	1	0.000484496	1	7.75675e-05
Brassica oleracea var. botrytis	0	0	0	0	0	0	1	7.75675e-05
mixed culture	0	0	0	0	0	0	1	7.75675e-05
Xanthomonas oryzae pv. oryzae KACC 10331	0	0	0	0	0	0	1	7.75675e-05
nematode metagenome	0	0	0	0	0	0	0.642857	4.98648e-05
biogas fermenter metagenome	0	0	1.5	0.000998004	0	0	0.5	3.87837e-05
Hordeum vulgare	0	0	0	0	0	0	0.5	3.87837e-05
human nasal/pharyngeal metagenome	0	0	0	0	0	0	0.5	3.87837e-05
human vaginal metagenome	0	0	0	0	0	0	0.5	3.87837e-05
Kareius bicoloratus	0	0	0	0	0	0	0.5	3.87837e-05
leaf metagenome	0	0	0	0	0	0	0.5	3.87837e-05
mouse skin metagenome	0	0	0	0	0	0	0.5	3.87837e-05
rice paddy metagenome	0	0	0	0	0	0	0.5	3.87837e-05
Sus scrofa	0	0	0	0	0	0	0.5	3.87837e-05
mine drainage metagenome	0	0	0	0	0.5	0.000242248	0.333333	2.58558e-05
cellular organisms	0	0	0.333333	0.000221779	0	0	0.333333	2.58558e-05
endophyte bacterium 01	0	0	0	0	0	0	0.333333	2.58558e-05
mixed culture metagenome	0	0	0	0	0	0	0.333333	2.58558e-05
Ctenactis echinata	0	0	0	0	0	0	0.25	1.93919e-05
Lepus europaeus	0	0	0	0	0	0	0.25	1.93919e-05
permafrost metagenome	0	0	0	0	0.5	0.000242248	0	0
Thunnus albacares	0	0	0	0	0.5	0.000242248	0	0
algae metagenome	0	0	12	0.00798403	0	0	0	0
Lucilia	0	0	4	0.00266134	0	0	0	0
fermentation metagenome	0	0	3	0.00199601	0	0	0	0
stromatolite metagenome	0	0	1	0.000665336	0	0	0	0
bird metagenome	0	0	0.833333	0.000554447	0	0	0	0
unidentified archaeon	0	0	0.2	0.000133067	0	0	0	0
Lactuca serriola	0	0	0.166667	0.000110889	0	0	0	0
TOTAL	3396		1503		2064		12892
