## Supplementary material for "The extracellular association of the bacterium “*Candidatus* Deianiraea vastatrix” with the ciliate *Paramecium* suggests an alternative scenario for the evolution of *Rickettsiales*": Suppl_8_Genome_size_Coding.xlsx

### Sheet: Foglio1
Accession	Organism	Family	Total genome length (bp)	Coding length (bp) CDS+RNA	gene number CDS+RNA	Coding length (bp) CDS_only	gene number CDS_only	GC% content	Coding CDS+RNA	Average gene length CDS+RNA	Coding CDS_only	Average gene length CDS_only
CP028925	Candidatus Deianira vastatrix	Candidatus Deianiraceae	1205153	1110613	1167	1103232	1129	32.9	0.921554	951.682	0.915429	977.176
NZ_CP004403.1	Endosymbiont of Acanthamoeba sp. UWC8, complete genome	Candidatus Midichloriaceae	1615277	1449028	1562	1440837	1519	34.8	0.897077	927.675	0.892006	948.543
JYHA01000001.1	Candidatus Arcanobacter lacustris strain SCGC AAA041-L04 SZ25_contig000001, whole genome shotgun sequence	Rickettsiaceae	822563	729568	893	727002	882	32.6	0.886945	816.985	0.883825	824.265
NC_021084.1	Wolbachia endosymbiont of Drosophila simulans wNo, complete genome	Anaplasmataceae	1301823	1151632	1231	1143680	1190	34	0.88463	935.526	0.878522	961.076
NC_010981.1	Wolbachia endosymbiont of Culex quinquefasciatus Pel strain wPip complete genome	Anaplasmataceae	1482455	1310953	1402	1302999	1361	34.2	0.884312	935.059	0.878947	957.384
NZ_CP007481.1	Neorickettsia helminthoeca str. Oregon, complete genome	Anaplasmataceae	884232	781299	841	773600	802	41.7	0.883591	929.012	0.874884	964.589
NZ_CAOH01000144.1	Wolbachia pipientis wBol1-b, whole genome shotgun sequence	Anaplasmataceae	1377933	1216804	1342	1208850	1301	33.9	0.883065	906.709	0.877292	929.17
NZ_JYPC01000001.1	Wolbachia endosymbiont of Operophtera brumata strain Ob_Wba WbOb01_Sc001, whole genome shotgun sequence	Anaplasmataceae	1121046	986968	1118	979523	1078	34	0.880399	882.798	0.873758	908.648
NZ_MRWX01000082.1	Wolbachia pipientis wAus Contig, whole genome shotgun sequence	Anaplasmataceae	1158805	1020056	1129	1012102	1088	34	0.880265	903.504	0.873401	930.241
NZ_DS996944.1	Wolbachia endosymbiont of Culex quinquefasciatus JHB scaf_1316, whole genome shotgun sequence	Anaplasmataceae	1543661	1358461	1490	1350507	1449	34.2	0.880025	911.719	0.874873	932.027
NZ_JSWE01000001.1	Candidatus Jidaibacter acanthamoeba strain UWC36 NF27_AA, whole genome shotgun sequence	Candidatus Midichloriaceae	2370652	2082562	2217	2074378	2174	33.7	0.878476	939.36	0.875024	954.176
NZ_MJMG01000001.1	Wolbachia pipientis strain wPpe Wolbachia_wPpe_contig1, whole genome shotgun sequence	Anaplasmataceae	975127	854649	974	846610	932	32.2	0.876449	877.463	0.868205	908.38
NZ_CAGB01000165.1	Wolbachia pipientis wAlbB, whole genome shotgun sequence	Anaplasmataceae	1162431	1018621	1135	1010679	1094	33.8	0.876285	897.463	0.869453	923.838
NZ_NWVH01000095.1	Wolbachia pipientis strain FL2016 wB-FL-contig_10109, whole genome shotgun sequence	Anaplasmataceae	1176060	1028105	1148	1021733	1107	33.9	0.874194	895.562	0.868776	922.975
NZ_ABOP01000082.1	Anaplasma marginale str. Mississippi contig00138, whole genome shotgun sequence	Anaplasmataceae	1141520	997577	1049	989412	1005	49.8	0.873902	950.979	0.86675	984.49
NZ_ACFP01000256.1	Wolbachia endosymbiont of Muscidifurax uniraptor Contig561, whole genome shotgun sequence	Anaplasmataceae	867873	758063	1002	752949	972	35.2	0.873472	756.55	0.86758	774.639
NZ_MUJL01000001.1	Wolbachia pipientis wUni gwu.contig.0_1, whole genome shotgun sequence	Anaplasmataceae	1049170	916285	1080	908608	1042	35.2	0.873343	848.412	0.866026	871.985
NZ_NWVI01000001.1	Wolbachia pipientis strain HN2016 wB-HN_contig_1, whole genome shotgun sequence	Anaplasmataceae	1517743	1324097	1510	1316269	1461	33.9	0.872412	876.885	0.867254	900.937
NZ_MUJM01000001.1	Wolbachia pipientis wVitA gwv.contig.0_1, whole genome shotgun sequence	Anaplasmataceae	1211929	1057293	1152	1049343	1111	34.9	0.872405	917.789	0.865845	944.503
NZ_AFMU01000060.1	Anaplasma marginale str. St. Maries contig00133, whole genome shotgun sequence	Anaplasmataceae	1155236	1005448	1027	997281	983	49.8	0.87034	979.015	0.86327	1014.53
NZ_AFMX01000057.1	Anaplasma marginale str. Oklahoma contig00136, whole genome shotgun sequence	Anaplasmataceae	1156921	1006844	1035	998677	991	49.8	0.870279	972.796	0.86322	1007.75
NZ_ABOQ01000059.1	Anaplasma marginale str. Puerto Rico contig00082, whole genome shotgun sequence	Anaplasmataceae	1158530	1007517	1051	999351	1007	49.8	0.869651	958.627	0.862603	992.404
NZ_ABOR01000070.1	Anaplasma marginale str. Virginia contig00097, whole genome shotgun sequence	Anaplasmataceae	1153875	1003105	1067	994940	1023	49.8	0.869336	940.117	0.86226	972.571
NZ_AFMT01000061.1	Anaplasma marginale str. Florida Relapse contig00180, whole genome shotgun sequence	Anaplasmataceae	1154411	1003287	1022	995120	978	49.8	0.86909	981.69	0.862015	1017.51
NZ_AFMS01000204.1	Anaplasma marginale str. Florida contig00301, whole genome shotgun sequence	Anaplasmataceae	1136981	986898	1096	978878	1053	49.8	0.867999	900.454	0.860945	929.609
NZ_LRUH01000001.1	Wolbachia endosymbiont of Laodelphax striatella strain wStri WSTR_01, whole genome shotgun sequence	Anaplasmataceae	1232346	1068730	1185	1060533	1141	33.9	0.867232	901.882	0.860581	929.477
NC_004842.2	Anaplasma marginale str. St. Maries, complete genome	Anaplasmataceae	1197687	1038488	1045	1030319	1001	49.8	0.867078	993.768	0.860257	1029.29
NZ_NWVJ01000115.1	Wolbachia pipientis strain HN2016 wA-HN_contig_10011, whole genome shotgun sequence	Anaplasmataceae	1320505	1144762	1304	1125426	1241	38.2	0.866912	877.885	0.852269	906.87
NZ_AERW01000001.1	Wolbachia endosymbiont wVitB of Nasonia vitripennis Contig_0001, whole genome shotgun sequence	Anaplasmataceae	1107643	959303	1159	950110	1115	34	0.866076	827.699	0.857776	852.117
NC_013532.1	Anaplasma centrale str. Israel, complete genome	Anaplasmataceae	1206806	1044839	1026	1036657	982	50	0.865789	1018.36	0.859009	1055.66
NC_012026.1	Anaplasma marginale str. Florida, complete genome	Anaplasmataceae	1202435	1040209	1038	1032040	994	49.8	0.865085	1002.13	0.858292	1038.27
NC_007940.1	Rickettsia bellii RML369-C, complete genome	Rickettsiaceae	1522076	1315999	1537	1307914	1497	31.6	0.864608	856.213	0.859296	873.69
NZ_LSYY01000001.1	Wolbachia endosymbiont of Dactylopius coccus strain wDacB Contig_1, whole genome shotgun sequence	Anaplasmataceae	1497749	1293957	1570	1285557	1523	34	0.863934	824.176	0.858326	844.095
NC_002978.6	Wolbachia endosymbiont of Drosophila melanogaster, complete genome	Anaplasmataceae	1267782	1094837	1270	1086880	1229	35.2	0.863585	862.076	0.857308	884.361
NC_012416.1	Wolbachia sp. wRi, complete genome	Anaplasmataceae	1445873	1248097	1403	1240146	1362	35.2	0.863213	889.592	0.857714	910.533
NZ_JQAM01000001.1	Wolbachia pipientis strain wRec s1, whole genome shotgun sequence	Anaplasmataceae	1126656	971848	1133	963889	1092	35.2	0.862595	857.765	0.855531	882.682
NC_009883.1	Rickettsia bellii OSU 85-389, complete genome	Rickettsiaceae	1528980	1318473	1554	1310388	1514	31.6	0.862322	848.438	0.857034	865.514
NZ_LK055284.1	Wolbachia endosymbiont of Drosophila simulans wAu genome assembly, chromosome: 1	Anaplasmataceae	1268461	1093768	1265	1085810	1224	35.2	0.86228	864.639	0.856006	887.1
NZ_CP016305.1	Rickettsia sp. MEAM1 (Bemisia tabaci), complete genome	Rickettsiaceae	1378618	1188679	1509	1180483	1470	32.5	0.862225	787.726	0.85628	803.05
NZ_NWVK01000108.1	Wolbachia pipientis strain FL2016 wA-FL-contig_103526, whole genome shotgun sequence	Anaplasmataceae	1050428	905356	1011	897086	967	35.2	0.861892	895.505	0.85402	927.7
NZ_CP009217.1	Rickettsiales bacterium Ac37b, complete genome	Rickettsiaceae	1917564	1652579	1854	1644101	1808	30.8	0.861812	891.359	0.85739	909.348
NZ_CAOU02000110.1	Wolbachia endosymbiont str. valsugana of Drosophila suzukii strain valsugana, whole genome shotgun sequence	Anaplasmataceae	1415350	1219356	1413	1211406	1372	35.2	0.861523	862.955	0.855906	882.949
NC_007798.1	Neorickettsia sennetsu strain Miyayama, complete genome	Anaplasmataceae	859006	739604	800	731913	761	41.1	0.861	924.505	0.852046	961.778
NZ_LAOI01000001.1	Rickettsia bellii str. RML An4 rbAN4.contig.0_1, whole genome shotgun sequence	Rickettsiaceae	1543880	1328544	1553	1320459	1513	31.6	0.860523	855.469	0.855286	872.742
NC_013009.1	Neorickettsia risticii str. Illinois, complete genome	Anaplasmataceae	879977	756368	815	748659	776	41.3	0.859532	928.059	0.850771	964.767
NC_021089.1	Wolbachia endosymbiont of Drosophila simulans wHa, complete genome	Anaplasmataceae	1295804	1113756	1263	1105741	1221	35.1	0.85951	881.834	0.853324	905.603
NZ_LNGI01000001.1	Neorickettsia sp. 179522 N_sp179522.1.0_Cont1, whole genome shotgun sequence	Anaplasmataceae	859205	738271	798	730586	759	41.1	0.859249	925.152	0.850305	962.564
NZ_CP015010.1	Rickettsia bellii isolate An04, complete genome	Rickettsiaceae	1579798	1356179	1593	1348093	1553	31.7	0.858451	851.336	0.853333	868.057
NZ_LYUY01000001.1	Wolbachia endosymbiont of Nomada ferruginata strain wNfe NODE_1, whole genome shotgun sequence	Anaplasmataceae	1337641	1145583	1364	1137637	1323	35.2	0.85642	839.87	0.85048	859.892
NZ_AMZJ01000001.1	Wolbachia endosymbiont of Diaphorina citri Contig1.1, whole genome shotgun sequence	Anaplasmataceae	1240904	1062709	1215	1054756	1174	34	0.856399	874.658	0.84999	898.429
NZ_LSYX01000001.1	Wolbachia endosymbiont of Dactylopius coccus strain wDacA Contig_1, whole genome shotgun sequence	Anaplasmataceae	1170639	1001928	1259	997522	1220	35.1	0.855881	795.813	0.852118	817.641
NZ_NTHL01000082.1	Wolbachia endosymbiont of Drosophila subpulchrella strain wSpc 1136473, whole genome shotgun sequence	Anaplasmataceae	1420341	1214574	1438	1186399	1338	35.7	0.855128	844.627	0.835292	886.696
NZ_LYUW01000001.1	Wolbachia endosymbiont of Nomada flava strain wNfla NODE_1, whole genome shotgun sequence	Anaplasmataceae	1332780	1139557	1354	1131611	1313	35.2	0.855023	841.623	0.849061	861.851
NZ_CCMG01000001.1	Rickettsia tamurae, whole genome shotgun sequence	Rickettsiaceae	1453216	1241754	1704	1233510	1664	32.5	0.854487	728.729	0.848814	741.292
NZ_AWUH01000001.1	Wolbachia endosymbiont of Glossina morsitans morsitans contig_0016, whole genome shotgun sequence	Anaplasmataceae	1019510	870958	1118	862987	1077	35.2	0.854291	779.032	0.846472	801.288
NZ_LYUX01000001.1	Wolbachia endosymbiont of Nomada panzeri strain wNpa NODE_1, whole genome shotgun sequence	Anaplasmataceae	1344355	1147622	1372	1139577	1330	35.2	0.85366	836.459	0.847676	856.825
NZ_LYUV01000001.1	Wolbachia endosymbiont of Nomada leucophthalma strain wNleu NODE_1, whole genome shotgun sequence	Anaplasmataceae	1366719	1166339	1382	1158393	1341	35.2	0.853386	843.95	0.847572	863.828
NC_017043.1	Rickettsia montanensis str. OSU 85-930, complete genome	Rickettsiaceae	1279798	1091989	1457	1083710	1417	32.6	0.853251	749.478	0.846782	764.792
NZ_JFKF01000001.1	Rickettsia buchneri strain ISO7 contig001, whole genome shotgun sequence	Rickettsiaceae	1657692	1411385	1846	1403061	1805	32.5	0.851416	764.564	0.846394	777.319
NZ_LAOJ01000001.1	Rickettsia bellii str. RML Mogi mogi.contig.0_1, whole genome shotgun sequence	Rickettsiaceae	1618071	1376070	1609	1367985	1569	31.5	0.850439	855.233	0.845442	871.883
NZ_LYMW01000001.1	Rickettsia sp. wq NODE_1002887_length_6325_cov_70.563164, whole genome shotgun sequence	Rickettsiaceae	1195962	1016395	1251	1008031	1209	32.2	0.849856	812.466	0.842862	833.773
NZ_LYMV01000001.1	Rickettsia sp. wb NODE_101944_length_2047_cov_51.838299, whole genome shotgun sequence	Rickettsiaceae	1196685	1015290	1248	1007094	1209	32.2	0.848419	813.534	0.84157	832.998
NC_012730.1	Rickettsia peacockii str. Rustic, complete genome	Rickettsiaceae	1314898	1113609	1566	1105331	1526	32.6	0.846917	711.117	0.840621	724.332
NC_016639.1	Rickettsia slovaca 13-B, complete genome	Rickettsiaceae	1275089	1079320	1548	1071041	1508	32.5	0.846466	697.235	0.839974	710.239
NZ_CP019435.1	Rickettsia raoultii strain IM16 genome	Rickettsiaceae	1344557	1137979	1560	1129715	1520	32.5	0.84636	729.474	0.840214	743.234
NZ_CM003641.1	Wolbachia endosymbiont of Trichogramma pretiosum strain wTpre chromosome, whole genome shotgun sequence	Anaplasmataceae	1133809	959276	1106	951248	1064	33.7	0.846065	867.338	0.838984	894.03
NZ_AJUR01000001.1	Rickettsia conorii subsp. caspia A-167 contig01, whole genome shotgun sequence	Rickettsiaceae	1260331	1066074	1565	1057803	1525	32.5	0.845868	681.197	0.839306	693.641
NC_017065.1	Rickettsia slovaca str. D-CWPP, complete genome	Rickettsiaceae	1275720	1078809	1551	1070530	1511	32.5	0.845647	695.557	0.839157	708.491
NZ_AJHC01000001.1	Rickettsia conorii subsp. indica ITTR contig01, whole genome shotgun sequence	Rickettsiaceae	1249482	1056151	1541	1047884	1501	32.4	0.845271	685.367	0.838655	698.124
NZ_AHIZ01000008.1	Rickettsia sibirica subsp. sibirica BJ-90 contig008, whole genome shotgun sequence	Rickettsiaceae	1254734	1060502	1525	1052231	1485	32.4	0.845201	695.411	0.838609	708.573
NZ_AHZB01000021.1	Rickettsia sibirica subsp. mongolitimonae HA-91 contig021, whole genome shotgun sequence	Rickettsiaceae	1252337	1058206	1532	1049934	1492	32.4	0.844985	690.735	0.83838	703.709
NZ_LAOL01000001.1	Rickettsia parkeri str. AT#24 rpAT24.contig.0_1, whole genome shotgun sequence	Rickettsiaceae	1300534	1098794	1550	1090514	1510	32.4	0.844879	708.899	0.838512	722.195
NC_017044.1	Rickettsia parkeri str. Portsmouth, complete genome	Rickettsiaceae	1300386	1098525	1549	1090245	1509	32.4	0.844768	709.183	0.838401	722.495
NZ_CP011517.1	Rickettsia asembonensis strain NMRCii plasmid pRAS01, complete sequence	Rickettsiaceae	1376743	1162777	1613	1154341	1572	32.2	0.844585	720.878	0.838458	734.314
NZ_LAOO01000001.1	Rickettsia parkeri str. Tate's Hell rpTATE.contig.0_1, whole genome shotgun sequence	Rickettsiaceae	1300383	1098049	1553	1089769	1513	32.4	0.844404	707.05	0.838037	720.27
NZ_LAOP01000001.1	Rickettsia endosymbiont of Ixodes pacificus strain Humboldt reip.contig.0_1, whole genome shotgun sequence	Rickettsiaceae	1564726	1321135	1785	1312892	1745	32.2	0.844324	740.132	0.839056	752.374
NZ_CP013133.1	Rickettsia rhipicephali strain HJ#5, complete genome	Rickettsiaceae	1448632	1223005	1667	1214724	1627	32.3	0.844248	733.656	0.838532	746.604
NZ_AP017578.1	Rickettsia japonica DNA, complete genome, strain: Nakase	Rickettsiaceae	1284030	1083819	1525	1075541	1485	32.4	0.844076	710.701	0.837629	724.27
NZ_AP017581.1	Rickettsia japonica DNA, complete genome, strain: Tsuneishi	Rickettsiaceae	1284030	1083819	1525	1075541	1485	32.4	0.844076	710.701	0.837629	724.27
NZ_AP017574.1	Rickettsia japonica DNA, complete genome, strain: HH06154	Rickettsiaceae	1284028	1083752	1524	1075474	1484	32.4	0.844025	711.123	0.837578	724.713
NC_016050.1	Rickettsia japonica YH DNA, complete genome	Rickettsiaceae	1283087	1082890	1526	1074612	1486	32.4	0.843972	709.626	0.837521	723.157
NZ_AP017577.1	Rickettsia japonica DNA, complete genome, strain: MZ08014	Rickettsiaceae	1284037	1083690	1524	1075412	1484	32.4	0.843971	711.083	0.837524	724.671
NZ_AP017572.1	Rickettsia japonica DNA, complete genome, strain: DT-1	Rickettsiaceae	1284030	1083657	1524	1075379	1484	32.4	0.84395	711.061	0.837503	724.649
NZ_AP017576.1	Rickettsia japonica DNA, complete genome, strain: HH07167	Rickettsiaceae	1284030	1083639	1524	1075361	1484	32.4	0.843936	711.049	0.837489	724.637
NC_012633.1	Rickettsia africae ESF-5, complete genome	Rickettsiaceae	1290917	1089331	1568	1081049	1528	32.4	0.843843	694.726	0.837427	707.493
NZ_AP017602.1	Rickettsia japonica DNA, complete genome, strain: YH_M	Rickettsiaceae	1284030	1083489	1523	1075211	1483	32.4	0.843819	711.418	0.837372	725.024
NZ_AP017575.1	Rickettsia japonica DNA, complete genome, strain: HH07124	Rickettsiaceae	1284009	1083468	1523	1075190	1483	32.4	0.843817	711.404	0.83737	725.01
NZ_LAOQ01000001.1	Rickettsia argasii T170-B grat170.contig.0_1, whole genome shotgun sequence	Rickettsiaceae	1437875	1213299	1715	1205019	1675	32.3	0.843814	707.463	0.838055	719.414
NZ_AP017573.1	Rickettsia japonica DNA, complete genome, strain: HH-1	Rickettsiaceae	1283942	1083401	1523	1075123	1483	32.4	0.843808	711.36	0.837361	724.965
NZ_AP017580.1	Rickettsia japonica DNA, complete genome, strain: PO-1	Rickettsiaceae	1283942	1083401	1523	1075123	1483	32.4	0.843808	711.36	0.837361	724.965
NZ_LAOK01000001.1	Rickettsia parkeri str. Grand Bay rgb.contig.0_1, whole genome shotgun sequence	Rickettsiaceae	1309691	1104717	1561	1096360	1520	32.4	0.843494	707.698	0.837113	721.289
NZ_CANJ01000301.1	Occidentia massiliensis strain Os18, whole genome shotgun sequence	Rickettsiaceae	1469252	1239026	1410	1230872	1366	29	0.843304	878.742	0.837754	901.078
NZ_AP017579.1	Rickettsia japonica DNA, complete genome, strain: OHH-1	Rickettsiaceae	1283227	1082039	1523	1073761	1483	32.4	0.843217	710.466	0.836766	724.047
NZ_AABW01000001.1	Rickettsia sibirica 246 chromosome, whole genome shotgun sequence	Rickettsiaceae	1250021	1053356	1513	1045075	1473	32.5	0.842671	696.204	0.836046	709.487
NZ_AJWD02000057.1	Rickettsia sp. MEAM1 (Bemisia tabaci) scaffold_101, whole genome shotgun sequence	Rickettsiaceae	1221534	1028183	1274	1019987	1235	32.2	0.841715	807.051	0.835005	825.9
NC_009900.1	Rickettsia massiliae MTU5, complete genome	Rickettsiaceae	1376184	1158247	1618	1149966	1578	32.5	0.841637	715.851	0.835619	728.749
NZ_AJTT01000001.1	Rickettsia honei RB contig001, whole genome shotgun sequence	Rickettsiaceae	1268758	1067779	1554	1059506	1514	32.4	0.841594	687.116	0.835073	699.806
NC_017042.1	Rickettsia rhipicephali str. 3-7-female6-CWPP, complete genome	Rickettsiaceae	1305467	1097874	1556	1089593	1516	32.4	0.840982	705.575	0.834638	718.729
NC_016931.1	Rickettsia massiliae str. AZT80, complete genome	Rickettsiaceae	1278719	1075044	1520	1066923	1481	32.6	0.84072	707.266	0.834369	720.407
NC_015866.1	Rickettsia heilongjiangensis 054, complete genome	Rickettsiaceae	1278471	1074466	1525	1066187	1485	32.3	0.84043	704.568	0.833955	717.971
NZ_CP012420.1	Rickettsia amblyommatis strain Ac37 chromosome, complete genome	Rickettsiaceae	1456213	1223734	1691	1215452	1651	32.4	0.840354	723.675	0.834666	736.191
NC_003103.1	Rickettsia conorii str. Malish 7, complete genome	Rickettsiaceae	1268755	1066078	1539	1057802	1499	32.4	0.840255	692.708	0.833732	705.672
NZ_AWXL01000001.1	Rickettsia gravesii BWI-1 contig01, whole genome shotgun sequence	Rickettsiaceae	1347499	1131973	1599	1123694	1559	32.2	0.840055	707.926	0.833911	720.779
NZ_AMRT02000014.1	Rickettsia japonica YH contig00039, whole genome shotgun sequence	Rickettsiaceae	1276675	1072217	1516	1063939	1476	32.3	0.839851	707.267	0.833367	720.826
NZ_LANR01000001.1	Rickettsia amblyommatis str. Ac/Pa raACPA.contig.0_1, whole genome shotgun sequence	Rickettsiaceae	1439831	1209069	1659	1200712	1618	32.4	0.83973	728.794	0.833926	742.096
NZ_LAOC01000001.1	Rickettsia rhipicephali str. Ect rmECT.contig.0_1, whole genome shotgun sequence	Rickettsiaceae	1266919	1062991	1504	1054871	1465	32.6	0.839036	706.776	0.832627	720.048
NZ_LN794217.1	Rickettsia monacensis, strain IrR/Munich, complete genome	Rickettsiaceae	1353450	1135465	1609	1127460	1571	32.4	0.838941	705.696	0.833027	717.67
NZ_AP017589.1	Rickettsia japonica DNA, nearly complete genome, strain: HH06116	Rickettsiaceae	1284027	1076804	1523	1068526	1483	32.3	0.838615	707.028	0.832168	720.517
NZ_AP017590.1	Rickettsia japonica DNA, nearly complete genome, strain: HH06125	Rickettsiaceae	1284028	1076804	1523	1068526	1483	32.3	0.838614	707.028	0.832167	720.517
NZ_AP017601.1	Rickettsia japonica DNA, nearly complete genome, strain: SR1567	Rickettsiaceae	1284005	1076669	1523	1068391	1483	32.3	0.838524	706.94	0.832077	720.425
NZ_AP017594.1	Rickettsia japonica DNA, nearly complete genome, strain: M11012	Rickettsiaceae	1283994	1076658	1523	1068380	1483	32.3	0.838523	706.932	0.832076	720.418
NZ_AP017595.1	Rickettsia japonica DNA, nearly complete genome, strain: M13010	Rickettsiaceae	1283908	1076583	1523	1068305	1483	32.3	0.83852	706.883	0.832073	720.367
NZ_AP017592.1	Rickettsia japonica DNA, nearly complete genome, strain: M00021	Rickettsiaceae	1283786	1076473	1523	1068195	1483	32.3	0.838514	706.811	0.832066	720.293
NZ_AP017600.1	Rickettsia japonica DNA, nearly complete genome, strain: M99123	Rickettsiaceae	1283910	1076574	1523	1068296	1483	32.3	0.838512	706.877	0.832065	720.361
NZ_JSEL01000001.1	Rickettsia felis strain LSU-Lb contig_seqid1, whole genome shotgun sequence	Rickettsiaceae	1579101	1324085	1763	1315826	1724	32.4	0.838506	751.041	0.833275	763.24
NZ_AP017582.1	Rickettsia japonica DNA, nearly complete genome, strain: 2763	Rickettsiaceae	1283461	1076113	1523	1067835	1483	32.3	0.838446	706.575	0.831996	720.051
NZ_AP017591.1	Rickettsia japonica DNA, nearly complete genome, strain: LON-151	Rickettsiaceae	1283994	1076490	1523	1068212	1483	32.3	0.838392	706.822	0.831945	720.305
NZ_KI440871.1	Wolbachia pipientis wMelPop pop_contig00084, whole genome shotgun sequence	Anaplasmataceae	1239155	1038878	1173	1030920	1132	35.2	0.838376	885.659	0.831954	910.707
NZ_AP017583.1	Rickettsia japonica DNA, nearly complete genome, strain: 3416	Rickettsiaceae	1283464	1075945	1522	1067667	1482	32.3	0.838313	706.928	0.831864	720.423
NZ_AP017586.1	Rickettsia japonica DNA, nearly complete genome, strain: HH-16	Rickettsiaceae	1283910	1076310	1522	1068032	1482	32.3	0.838306	707.168	0.831859	720.669
NZ_CCER01000001.1	Rickettsia aeschlimannii, whole genome shotgun sequence	Rickettsiaceae	1312196	1099957	1560	1091691	1520	32.2	0.838257	705.101	0.831957	718.218
NZ_AP017593.1	Rickettsia japonica DNA, nearly complete genome, strain: M08024	Rickettsiaceae	1284029	1076283	1523	1068005	1483	32.3	0.838208	706.686	0.831761	720.165
NZ_AP017599.1	Rickettsia japonica DNA, nearly complete genome, strain: M99023	Rickettsiaceae	1284027	1076262	1523	1067984	1483	32.3	0.838193	706.672	0.831746	720.151
NZ_AP017587.1	Rickettsia japonica DNA, nearly complete genome, strain: HH-17	Rickettsiaceae	1283946	1076166	1521	1067888	1481	32.3	0.838171	707.538	0.831723	721.059
NZ_AP017588.1	Rickettsia japonica DNA, nearly complete genome, strain: HH-18	Rickettsiaceae	1283742	1075962	1521	1067684	1481	32.3	0.838145	707.404	0.831697	720.921
NC_017028.1	Rickettsia amblyommatis str. GAT-30V, complete genome	Rickettsiaceae	1480884	1241182	1718	1232900	1678	32.5	0.838136	722.458	0.832543	734.744
NZ_AP017597.1	Rickettsia japonica DNA, nearly complete genome, strain: M14024	Rickettsiaceae	1283336	1075320	1523	1067042	1483	32.3	0.83791	706.054	0.83146	719.516
NC_007109.1	Rickettsia felis URRWXCal2, complete genome	Rickettsiaceae	1587240	1329832	1704	1321488	1664	32.5	0.837827	780.418	0.83257	794.163
NZ_CP015012.1	Rickettsia amblyommatis isolate An13, complete genome	Rickettsiaceae	1480876	1240455	1724	1232173	1684	32.5	0.837649	719.521	0.832057	731.694
NZ_AP017585.1	Rickettsia japonica DNA, nearly complete genome, strain: HH-13	Rickettsiaceae	1283612	1075205	1522	1066927	1482	32.3	0.83764	706.442	0.831191	719.924
NZ_AP017584.1	Rickettsia japonica DNA, nearly complete genome, strain: HH-12	Rickettsiaceae	1283528	1075121	1522	1066843	1482	32.3	0.83763	706.387	0.83118	719.867
NZ_BCMR01000001.1	Rickettsia sp. Tenjiku01, whole genome shotgun sequence	Rickettsiaceae	1256207	1051947	1511	1043678	1471	32.5	0.837399	696.193	0.830817	709.502
NZ_AP017596.1	Rickettsia japonica DNA, nearly complete genome, strain: M14012	Rickettsiaceae	1284421	1075313	1523	1067035	1483	32.3	0.837197	706.049	0.830752	719.511
NZ_AP017598.1	Rickettsia japonica DNA, nearly complete genome, strain: M99015	Rickettsiaceae	1284150	1075065	1523	1066787	1483	32.3	0.83718	705.886	0.830734	719.344
NC_016930.1	Rickettsia philipii str. 364D, complete genome	Rickettsiaceae	1287740	1077973	1537	1069694	1497	32.5	0.837105	701.349	0.830675	714.558
NZ_CM001467.1	Rickettsia helvetica C9P9 chromosome, whole genome shotgun sequence	Rickettsiaceae	1417115	1186263	1633	1177953	1593	32.2	0.837097	726.432	0.831233	739.456
NZ_LANQ01000001.1	Rickettsia felis str. Pedreira rfPED.contig.0_1, whole genome shotgun sequence	Rickettsiaceae	1485193	1243154	1594	1234810	1554	32.5	0.837032	779.896	0.831414	794.601
NZ_AP013028.1	Wolbachia endosymbiont of Cimex lectularius DNA, complete genome	Anaplasmataceae	1250060	1046211	1246	1038224	1205	36.3	0.836929	839.656	0.830539	861.597
NC_016915.1	Rickettsia rickettsii str. Hlp#2, complete genome	Rickettsiaceae	1270751	1063286	1553	1054932	1512	32.5	0.836738	684.666	0.830164	697.706
NZ_LECS01000003.1	Rickettsia endosymbiont of Proechinophthirus fluctus strain SPI-2 Contig_320, whole genome shotgun sequence	Rickettsiaceae	1253551	1048624	1510	1038775	1469	32.3	0.836523	694.453	0.828666	707.131
NC_016914.1	Rickettsia rickettsii str. Hino, complete genome	Rickettsiaceae	1269837	1060964	1540	1052610	1499	32.5	0.835512	688.938	0.828933	702.208
NC_010263.3	Rickettsia rickettsii str. Iowa, complete genome	Rickettsiaceae	1268201	1059316	1540	1050962	1499	32.4	0.83529	687.868	0.828703	701.109
NZ_CP018913.1	Rickettsia rickettsii strain Iowa isolate Large Clone, complete genome	Rickettsiaceae	1268220	1059306	1540	1050952	1499	32.4	0.83527	687.861	0.828683	701.102
NZ_CP018914.1	Rickettsia rickettsii strain Iowa isolate Small Clone, complete genome	Rickettsiaceae	1268242	1059280	1540	1050926	1499	32.4	0.835235	687.844	0.828648	701.085
NC_016909.1	Rickettsia rickettsii str. Arizona, complete genome	Rickettsiaceae	1267197	1058381	1539	1050027	1498	32.4	0.835214	687.707	0.828622	700.953
NZ_CP006010.1	Rickettsia rickettsii str. Morgan, complete genome	Rickettsiaceae	1269809	1060426	1540	1051997	1498	32.5	0.835107	688.588	0.828469	702.268
NC_009882.1	Rickettsia rickettsii str. 'Sheila Smith', complete genome	Rickettsiaceae	1257710	1049925	1520	1041571	1479	32.5	0.834791	690.74	0.828149	704.24
NC_016911.1	Rickettsia rickettsii str. Hauke, complete genome	Rickettsiaceae	1269774	1059903	1537	1051549	1496	32.5	0.834718	689.592	0.828139	702.907
NC_016913.1	Rickettsia rickettsii str. Brazil, complete genome	Rickettsiaceae	1255681	1047952	1522	1039598	1481	32.5	0.834569	688.536	0.827916	701.957
NZ_CP006009.1	Rickettsia rickettsii str. R, complete genome	Rickettsiaceae	1257005	1048946	1521	1040592	1480	32.5	0.83448	689.642	0.827834	703.103
NC_016908.1	Rickettsia rickettsii str. Colombia, complete genome	Rickettsiaceae	1270083	1059488	1533	1051134	1492	32.5	0.834188	691.121	0.82761	704.513
NZ_CCXM01000001.1	Rickettsia hoogstraalii strain Croatica, whole genome shotgun sequence	Rickettsiaceae	1484812	1237850	1660	1229590	1620	32.4	0.833675	745.693	0.828112	759.006
NC_022784.1	Anaplasma marginale str. Gypsy Plains genome	Anaplasmataceae	1198622	998654	1039	990911	997	49.7	0.833168	961.168	0.826709	993.893
NZ_CP011148.1	Wolbachia endosymbiont of Drosophila incompta strain wInc_Cu genome	Anaplasmataceae	1267840	1053840	1232	1045958	1192	35.3	0.831209	855.39	0.824992	877.482
NZ_AKVZ01000059.1	Rickettsia australis str. Phillips plasmid pRau01, whole genome shotgun sequence	Rickettsiaceae	1320572	1097111	1528	1089000	1488	32.3	0.830785	718.005	0.824643	731.855
NZ_LAOH01000001.1	Rickettsia amblyommatis str. Darkwater craDarkwater.contig.0_1, whole genome shotgun sequence	Rickettsiaceae	1438374	1188355	1712	1180314	1675	32.8	0.826179	694.133	0.820589	704.665
NC_009881.1	Rickettsia akari str. Hartford, complete genome	Rickettsiaceae	1231060	1016315	1355	1008255	1316	32.3	0.825561	750.048	0.819014	766.151
NC_017058.1	Rickettsia australis str. Cutlack, complete genome	Rickettsiaceae	1323280	1089491	1475	1081371	1435	32.3	0.823326	738.638	0.81719	753.569
NZ_AAGB01000464.1	Wolbachia endosymbiont of Drosophila ananassae gdan_143, whole genome shotgun sequence	Anaplasmataceae	1440750	1184992	1734	1178013	1701	35.7	0.822483	683.386	0.817639	692.541
NZ_CP010969.1	Rickettsia raoultii strain Khabarovsk genome	Rickettsiaceae	1483284	1213011	1591	1204727	1551	32.6	0.817787	762.42	0.812203	776.742
NZ_CTEH01000001.1	Wolbachia endosymbiont wPip_Mol of Culex molestus strain wPip_Mol, whole genome shotgun sequence	Anaplasmataceae	1435676	1173888	1276	1165933	1235	33.9	0.817655	919.975	0.812114	944.075
NZ_AFMV01000403.1	Anaplasma marginale str. Okeechobee contig01365, whole genome shotgun sequence	Anaplasmataceae	1390987	1136779	1374	1128071	1327	47.5	0.817246	827.35	0.810986	850.091
NZ_MWZE01000001.1	Rickettsia endosymbiont of Culicoides newsteadi strain RiCNE RiCNE_1, whole genome shotgun sequence	Rickettsiaceae	1456176	1187854	1443	1179875	1402	33	0.815735	823.184	0.810256	841.566
NZ_CACK01000888.1	Wolbachia endosymbiont of Culex pipiens molestus, whole genome shotgun sequence	Anaplasmataceae	1479531	1202133	1504	1193661	1459	34.3	0.81251	799.291	0.806783	818.136
NC_015722.1	Candidatus Midichloria mitochondrii IricVA, complete genome	Candidatus Midichloriaceae	1183732	957841	1378	949992	1338	36.6	0.80917	695.095	0.80254	710.009
NC_022760.1	Anaplasma marginale str. Dawn genome	Anaplasmataceae	1196760	967478	1016	959454	974	49.7	0.808414	952.242	0.80171	985.066
NZ_LAOR01000001.1	Orientia tsutsugamushi str. UT144 ut144.contig.0_1, whole genome shotgun sequence	Rickettsiaceae	1689193	1363399	1973	1358226	1943	30.7	0.80713	691.028	0.804068	699.036
NZ_AFMW01000332.1	Anaplasma marginale str. Washington Okanogan contig00526, whole genome shotgun sequence	Anaplasmataceae	1383255	1114515	1320	1103399	1258	46.9	0.805719	844.33	0.797683	877.106
NC_016929.1	Rickettsia canadensis str. CA410, complete genome	Rickettsiaceae	1150228	926500	1117	918352	1077	31	0.805492	829.454	0.798409	852.695
NZ_AFMY01000358.1	Anaplasma marginale str. South Idaho contig00720, whole genome shotgun sequence	Anaplasmataceae	1409432	1134230	1363	1122760	1305	46.7	0.804743	832.157	0.796605	860.352
NC_009879.1	Rickettsia canadensis str. McKiel, complete genome	Rickettsiaceae	1159772	932037	1142	923894	1102	31.1	0.803638	816.144	0.796617	838.379
NC_006833.1	Wolbachia endosymbiont strain TRS of Brugia malayi, complete genome	Anaplasmataceae	1080084	867736	1047	859759	1006	34.2	0.803397	828.783	0.796011	854.631
NZ_LAOA01000001.1	Orientia tsutsugamushi str. TA716 ta716.contig.0_1, whole genome shotgun sequence	Rickettsiaceae	2221260	1784231	2497	1776252	2457	30.4	0.803252	714.55	0.79966	722.935
NC_010793.1	Orientia tsutsugamushi str. Ikeda DNA, complete genome	Rickettsiaceae	2008987	1610474	2097	1602492	2057	30.5	0.801635	767.99	0.797662	779.043
NZ_LYMA02000105.1	Orientia tsutsugamushi str. Karp Karp_Contig0000105, whole genome shotgun sequence	Rickettsiaceae	2026724	1620949	2079	1612965	2039	30.4	0.799788	779.677	0.795848	791.057
NZ_NJBR02000001.1	Wolbachia endosymbiont of Wuchereria bancrofti strain wWb wolsym03.contig.0, whole genome shotgun sequence	Anaplasmataceae	1060850	848443	1051	840482	1010	34.3	0.799777	807.272	0.792272	832.16
NZ_LANO01000001.1	Orientia tsutsugamushi str. Gilliam got.contig.0_1, whole genome shotgun sequence	Rickettsiaceae	1997698	1592139	2192	1584286	2157	30.5	0.796987	726.341	0.793056	734.486
NC_009488.1	Orientia tsutsugamushi Boryong complete genome	Rickettsiaceae	2127051	1691582	2195	1683599	2155	30.5	0.795271	770.652	0.791518	781.252
NZ_GG688316.1	Rickettsia endosymbiont of Ixodes scapularis map unlocalized plasmid unnamed scf_1118437112405, whole genome shotgun sequence	Rickettsiaceae	2100092	1659640	2356	1651243	2315	32.5	0.79027	704.431	0.786272	713.28
NZ_CP007477.1	Ehrlichia chaffeensis str. Osceola, complete genome	Anaplasmataceae	1175197	924489	952	916430	909	30.1	0.786667	971.102	0.77981	1008.17
NZ_CP007473.1	Ehrlichia chaffeensis str. Heartland, complete genome	Anaplasmataceae	1172721	922312	943	914253	900	30.1	0.786472	978.062	0.7796	1015.84
NZ_CP007480.1	Ehrlichia chaffeensis str. West Paces, complete genome	Anaplasmataceae	1170935	920624	941	912565	898	30.1	0.78623	978.346	0.779347	1016.22
AXCJ01000001.1	Candidatus Xenolissoclinum pacificiensis L6 Contig1, whole genome shotgun sequence	Anaplasmataceae	1039565	816732	986	810285	956	32.1	0.785648	828.329	0.779446	847.578
NZ_CP007479.1	Ehrlichia chaffeensis str. Wakulla, complete genome	Anaplasmataceae	1174357	922451	946	914392	903	30.1	0.785495	975.107	0.778632	1012.62
NZ_CP007478.1	Ehrlichia chaffeensis str. Saint Vincent, complete genome	Anaplasmataceae	1173884	921895	941	913836	898	30.1	0.785337	979.697	0.778472	1017.63
NC_007799.1	Ehrlichia chaffeensis str. Arkansas, complete genome	Anaplasmataceae	1176248	923682	952	915623	909	30.1	0.785278	970.254	0.778427	1007.29
NZ_CP007476.1	Ehrlichia chaffeensis str. Liberty, complete genome	Anaplasmataceae	1176202	923307	949	915248	906	30.1	0.78499	972.926	0.778138	1010.21
NZ_LYMT01000001.1	Orientia tsutsugamushi strain AFSC4 AFSC4_Contig0000001, whole genome shotgun sequence	Rickettsiaceae	1295323	1016809	1419	1008888	1380	29.9	0.784985	716.567	0.77887	731.078
NZ_CP007475.1	Ehrlichia chaffeensis str. Jax, complete genome	Anaplasmataceae	1176890	923366	952	915307	909	30.1	0.784581	969.922	0.777734	1006.94
NZ_LANN01000001.1	Orientia tsutsugamushi str. Kato PP kato.contig.0_1, whole genome shotgun sequence	Rickettsiaceae	1478442	1154824	1580	1146749	1539	30	0.781109	730.901	0.775647	745.126
NZ_AAIF01000125.1	Ehrlichia chaffeensis str. Sapulpa ctg90, whole genome shotgun sequence	Anaplasmataceae	1005812	784214	870	777390	839	30	0.779682	901.395	0.772898	926.567
NC_017049.1	Rickettsia prowazekii str. Chernikova, complete genome	Rickettsiaceae	1109804	864114	920	855946	880	29	0.778619	939.254	0.771259	972.666
NC_017050.1	Rickettsia prowazekii str. Katsinyian, complete genome	Rickettsiaceae	1111454	865381	920	857213	880	29	0.778603	940.632	0.771254	974.106
NC_017056.1	Rickettsia prowazekii str. BuV67-CWPP, complete genome	Rickettsiaceae	1111445	865163	919	856995	879	29	0.778413	941.418	0.771064	974.966
NZ_CP014865.1	Rickettsia prowazekii strain Naples-1, complete genome	Rickettsiaceae	1111769	865407	920	857239	880	29	0.778405	940.66	0.771059	974.135
NC_017560.1	Rickettsia prowazekii Rp22, complete genome	Rickettsiaceae	1111612	865237	920	857069	880	29	0.778362	940.475	0.771015	973.942
NC_017051.1	Rickettsia prowazekii str. Dachau genome	Rickettsiaceae	1109051	863171	918	855003	878	29	0.778297	940.273	0.770932	973.808
NC_020992.1	Rickettsia prowazekii str. NMRC Madrid E, complete genome	Rickettsiaceae	1111520	865078	925	856910	885	29	0.778284	935.219	0.770935	968.26
NC_020993.1	Rickettsia prowazekii str. Breinl, complete genome	Rickettsiaceae	1109301	863018	921	854850	881	29	0.777984	937.045	0.77062	970.318
NZ_JHOH01000001.1	Ehrlichia sp. Wisconsin_h contig_1, whole genome shotgun sequence	Anaplasmataceae	1056266	821213	852	813389	813	29.7	0.777468	963.865	0.770061	1000.48
NC_017048.1	Rickettsia prowazekii str. GvV257, complete genome	Rickettsiaceae	1111969	864394	919	856226	879	29	0.777354	940.581	0.770009	974.091
NC_017057.1	Rickettsia prowazekii str. RpGvF24, complete genome	Rickettsiaceae	1112101	864359	920	856191	880	29	0.777231	939.521	0.769886	972.944
NZ_LANM01000001.1	Orientia tsutsugamushi str. Karp karp.contig.0_1, whole genome shotgun sequence	Rickettsiaceae	1454354	1129443	1510	1121459	1470	29.9	0.776594	747.975	0.771105	762.897
NZ_APMO01000001.1	Rickettsia prowazekii str. Cairo 3 contig00002, whole genome shotgun sequence	Rickettsiaceae	1113970	864265	928	856097	888	29.1	0.775842	931.32	0.76851	964.073
NZ_LYMB01000001.1	Orientia tsutsugamushi strain AFSC7 AFSC7_Contig0000001, whole genome shotgun sequence	Rickettsiaceae	1437566	1113272	1649	1105276	1609	30	0.774415	675.119	0.768852	686.933
NZ_LANU01000001.1	Ehrlichia cf. muris str. EmCRT emCRT.contig.0_1, whole genome shotgun sequence	Anaplasmataceae	1148958	889253	924	881106	881	29.8	0.773965	962.395	0.766874	1000.12
NZ_LANP01000001.1	Orientia chuto str. Dubai goc_prodigal.contig.0_1, whole genome shotgun sequence	Rickettsiaceae	1092196	843690	1026	835807	987	29.2	0.772471	822.31	0.765254	846.816
NZ_CP007474.1	Ehrlichia sp. HF, complete genome	Anaplasmataceae	1148904	884426	920	876276	877	29.6	0.7698	961.333	0.762706	999.174
NC_017062.1	Rickettsia typhi str. B9991CWPP, complete genome	Rickettsiaceae	1112957	855005	882	846816	842	28.9	0.768228	969.393	0.76087	1005.72
NC_017066.1	Rickettsia typhi str. TH1527, complete genome	Rickettsiaceae	1112372	854438	882	846249	842	28.9	0.768123	968.751	0.760761	1005.05
NC_006142.1	Rickettsia typhi str. Wilmington, complete genome	Rickettsiaceae	1111496	853434	881	845245	841	28.9	0.767825	968.711	0.760457	1005.05
NC_000963.1	Rickettsia prowazekii str. Madrid E chromosome, complete genome	Rickettsiaceae	1111523	852219	880	844980	843	29	0.766713	968.431	0.7602	1002.35
NC_023063.1	Ehrlichia muris AS145, complete genome	Anaplasmataceae	1196717	902506	941	894443	898	29.7	0.754152	959.092	0.747414	996.039
NZ_LANX01000001.1	Candidatus Neoehrlichia lotoris str. RAC413 nlRAC413.contig.0_1, whole genome shotgun sequence	Anaplasmataceae	1268660	935308	952	927453	911	27.8	0.737241	982.466	0.731049	1018.06
NC_018267.1	Wolbachia endosymbiont of Onchocerca ochengi complete genome, strain wOo	Anaplasmataceae	957990	701866	759	693906	718	32.1	0.732644	924.725	0.724335	966.443
NZ_HG810405.1	Wolbachia endosymbiont of Onchocerca volvulus str. Cameroon, assembly W_O_volvulus_Cameroon_v3, complete genome	Anaplasmataceae	960618	703629	763	695669	722	32.1	0.732475	922.187	0.724189	963.53
NC_007354.1	Ehrlichia canis str. Jake, complete genome	Anaplasmataceae	1315030	957514	985	949521	943	29	0.728131	972.095	0.722053	1006.92
NZ_APHI01000002.1	Anaplasma phagocytophilum str. CRT38 isolate AP variant 1 CRT38_contig2, whole genome shotgun sequence	Anaplasmataceae	1506545	1090161	1221	1080393	1175	41.7	0.723617	892.843	0.717133	919.483
NZ_JFBI01000001.1	Anaplasma phagocytophilum str. CRT35 ApVar1-Contig1-D1, whole genome shotgun sequence	Anaplasmataceae	1447016	1045736	1192	1037564	1148	41.6	0.722684	877.295	0.717037	903.801
NZ_LAOD01000001.1	Anaplasma phagocytophilum str. CRT53-1 apCRT531.contig.0_1, whole genome shotgun sequence	Anaplasmataceae	1570903	1131467	1293	1123295	1249	41.8	0.720265	875.071	0.715063	899.355
NZ_LASP01000001.1	Anaplasma phagocytophilum strain HGE1 mutant DU1.contig.0_1, whole genome shotgun sequence	Anaplasmataceae	1493666	1073397	1206	1065227	1162	41.6	0.718633	890.047	0.713163	916.719
NZ_LAOF01000001.1	Anaplasma phagocytophilum str. ApWI1 ApWI1.contig.0_1, whole genome shotgun sequence	Anaplasmataceae	1497074	1075683	1201	1067513	1157	41.6	0.718524	895.656	0.713066	922.656
NC_021880.1	Anaplasma phagocytophilum str. JM, complete genome	Anaplasmataceae	1481598	1064273	1176	1056103	1132	41.6	0.718328	904.994	0.712813	932.953
NZ_JFBH01000001.1	Anaplasma phagocytophilum str. MRK ApMRK-D1-Contig1, whole genome shotgun sequence	Anaplasmataceae	1479231	1062325	1201	1054154	1157	41.6	0.71816	884.534	0.712636	911.11
NZ_LANS01000001.1	Anaplasma phagocytophilum str. Webster apWebster.contig.0_1, whole genome shotgun sequence	Anaplasmataceae	1479407	1061973	1181	1053803	1137	41.6	0.717837	899.215	0.712314	926.828
NZ_APHH01000002.1	Anaplasma phagocytophilum str. HGE1 HGE1_contig2, whole genome shotgun sequence	Anaplasmataceae	1469600	1054558	1181	1046388	1137	41.6	0.717582	892.936	0.712022	920.306
NC_021881.1	Anaplasma phagocytophilum str. Dog2 genome	Anaplasmataceae	1473302	1056641	1179	1048471	1135	41.6	0.717192	896.218	0.711647	923.763
NC_021879.1	Anaplasma phagocytophilum str. HZ2, complete genome	Anaplasmataceae	1477581	1059696	1176	1051526	1132	41.6	0.717183	901.102	0.711654	928.91
NZ_LAON01000001.1	Anaplasma phagocytophilum str. Annie apAnnie.contig.0_1, whole genome shotgun sequence	Anaplasmataceae	1516523	1087298	1235	1079052	1190	41.8	0.716968	880.403	0.71153	906.766
NZ_LAOE01000001.1	Anaplasma phagocytophilum str. HGE2 apHGE2.contig.0_1, whole genome shotgun sequence	Anaplasmataceae	1482055	1062523	1175	1054353	1131	41.7	0.716925	904.275	0.711413	932.231
NC_007797.1	Anaplasma phagocytophilum HZ, complete genome	Anaplasmataceae	1471282	1054129	1178	1045959	1134	41.6	0.71647	894.846	0.710917	922.362
NZ_LASO01000001.1	Anaplasma phagocytophilum str. CR1007 apCR1007.contig.0_1, whole genome shotgun sequence	Anaplasmataceae	1502024	1075858	1219	1067689	1175	41.7	0.716272	882.574	0.710834	908.671
NZ_LANV01000001.1	Anaplasma phagocytophilum str. ApMUC09 apMUC09.contig.0_1, whole genome shotgun sequence	Anaplasmataceae	1520397	1087658	1247	1079487	1203	41.7	0.715378	872.22	0.710003	897.329
NZ_LANT01000001.1	Anaplasma phagocytophilum str. NCH-1 apNCH1.contig.0_1, whole genome shotgun sequence	Anaplasmataceae	1502749	1074100	1226	1065858	1181	41.6	0.714757	876.101	0.709272	902.505
NZ_LAOG01000001.1	Anaplasma phagocytophilum str. ApNYW apNYW.contig.0_1, whole genome shotgun sequence	Anaplasmataceae	1503088	1074143	1222	1065821	1176	41.6	0.714624	879.004	0.709088	906.31
NZ_CP015376.1	Anaplasma phagocytophilum str. Norway variant2, complete genome	Anaplasmataceae	1545197	1090631	1195	1082458	1151	41.7	0.70582	912.662	0.700531	940.45
NZ_FLME02000300.1	Anaplasma phagocytophilum strain RD1, whole genome shotgun sequence	Anaplasmataceae	1585182	1116969	1365	1109249	1324	42.1	0.704631	818.292	0.699761	837.801
NZ_CDGH01000001.1	Ehrlichia minasensis strain UFMG-EV, whole genome shotgun sequence	Anaplasmataceae	1414910	985317	1102	977273	1059	30.4	0.696381	894.117	0.690696	922.826
NZ_CCXQ01000001.1	Anaplasma phagocytophilum strain BOV-10_179 CCXQ01000001, whole genome shotgun sequence	Anaplasmataceae	1370818	952547	1109	944713	1066	41.5	0.694875	858.924	0.68916	886.222
NZ_FLMB01000001.1	Anaplasma phagocytophilum strain C3, whole genome shotgun sequence	Anaplasmataceae	1561654	1065578	1338	1057318	1293	42	0.682339	796.396	0.67705	817.725
NZ_LUFS01000001.1	Ehrlichia ruminantium strain Palm River ERUM001_contig_1, whole genome shotgun sequence	Anaplasmataceae	1485885	1002516	1088	993448	1042	28.1	0.674693	921.43	0.66859	953.405
NZ_FLLR01000001.1	Anaplasma phagocytophilum strain C1, whole genome shotgun sequence	Anaplasmataceae	1682317	1128097	1447	1119438	1397	41.9	0.670561	779.611	0.665414	801.316
NZ_FLMA01000001.1	Anaplasma phagocytophilum strain C2, whole genome shotgun sequence	Anaplasmataceae	1641350	1094285	1386	1085922	1340	42.2	0.666698	789.527	0.661603	810.39
NZ_FLLZ01000001.1	Anaplasma phagocytophilum strain C4, whole genome shotgun sequence	Anaplasmataceae	1604419	1068106	1364	1060272	1321	42.1	0.665728	783.069	0.660845	802.628
NZ_BDDM01000001.1	Ehrlichia ruminantium strain Pokoase 417, whole genome shotgun sequence	Anaplasmataceae	1465057	959394	1171	951331	1129	27.5	0.654851	819.295	0.649347	842.632
NZ_KZ208903.1	Ehrlichia ruminantium strain Senegalp63 ERSB_scaffold, whole genome shotgun sequence	Anaplasmataceae	1455375	951801	973	943661	930	27.5	0.65399	978.213	0.648397	1014.69
NZ_KV917379.1	Ehrlichia ruminantium strain Senegal virulent ERSA_scaffold, whole genome shotgun sequence	Anaplasmataceae	1455381	951696	972	943556	929	27.5	0.653915	979.111	0.648322	1015.67
NZ_BDDN01000001.1	Ehrlichia ruminantium strain Sankat 430, whole genome shotgun sequence	Anaplasmataceae	1457798	952960	1041	944820	998	27.5	0.653698	915.427	0.648114	946.713
NZ_BDDL01000001.1	Ehrlichia ruminantium strain Kerr Seringe, whole genome shotgun sequence	Anaplasmataceae	1453658	949195	1005	941055	962	27.5	0.65297	944.473	0.64737	978.228
NZ_BDDK01000001.1	Ehrlichia ruminantium strain Crystal Springs, whole genome shotgun sequence	Anaplasmataceae	1481168	955844	993	947714	950	27.5	0.645331	962.582	0.639842	997.594
NC_006831.1	Ehrlichia ruminantium str. Gardel, complete genome	Anaplasmataceae	1499920	961793	986	953661	943	27.5	0.64123	975.449	0.635808	1011.31
NC_006832.1	Ehrlichia ruminantium str. Welgevonden, complete genome	Anaplasmataceae	1512977	965297	994	957165	951	27.5	0.638012	971.124	0.632637	1006.48
NC_005295.2	Ehrlichia ruminantium strain Welgevonden, complete genome	Anaplasmataceae	1516355	965999	995	957870	952	27.5	0.637053	970.853	0.631692	1006.17
NZ_FLMD02000300.1	Anaplasma phagocytophilum strain C5, whole genome shotgun sequence	Anaplasmataceae	1718615	1053233	1353	1044942	1308	42.9	0.612838	778.443	0.608014	798.885
