## Supplementary material for "The extracellular association of the bacterium “*Candidatus* Deianiraea vastatrix” with the ciliate *Paramecium* suggests an alternative scenario for the evolution of *Rickettsiales*": Suppl_9_Phages_new.xlsx

### Sheet: Phast_output
Putative prophage Region 1, 18 total CDS; 10 putative Phage CDS; 2 putative attachment sites; 1 tRNA
GENE/ELEMENT	TYPE	POSITION	PHAST		BLASTP ON NCBI NR PROTEIN
			HIT	E-VALUE	BEST HIT	IDENTITY	COVERAGE
Deia_00123 Thymidylate kinase	Putative phagic gene	137306..137908	putative thymidylate kinase (gi82701134)	3e-26	dTMP kinase [Leptospirillum ferrooxidans] WP_014450061.1	0.39	0.97
Deia_00124 Putative phage glycoside hydrolase	Putative phagic gene	137964..138554	glycoside hydrolase family protein (gi764162043)	5e-25	TIGR02217 family protein [endosymbiont of Acanthamoeba sp. UWC8] WP_038539295.1	0.41	0.98
Deia_00125 Putative phage-derived protein	Putative phagic gene	138559..139320	hypothetical protein (gi764162044)	1e-07	MULTISPECIES: DUF2163 domain-containing protein [Methylosinus] WP_003610389.1	0.33	0.49
Deia_00126 Tetratricopeptide repeat protein	Interposed gene	compl(139325..140044)	-
Deia_00127 Chromosome partitioning protein ParB	Putative phagic gene	compl(140128..140994)	hypothetical protein (gi100046)	3e-13	ParB/RepB/Spo0J family partition protein [Lactobacillus apinorum] WP_053949635.1	0.36	0.96
Deia_00128 Chromosome partitioning protein ParA	Putative phagic gene	compl(141000..141773)	putative plasmid partitioning protein Soj (gi22091150)	3e-22	ParA family protein [Azospirillum sp. TSO22-1] WP_109119098.1	0.57	0.96
Deia_00129 hypothetical protein	Interposed gene	141945..142145	-
Deia_00130 hypothetical protein	Putative phagic gene	compl(142150..146898)	putative Exonuclease SbcC (gi971767016)	7e-15	-
Deia_00131 Putative endonuclease	Interposed gene	compl(147032..147277)	-
Deia_00132 TrbL/VirB6 plasmid conjugal transfer protein	Interposed gene	compl(147496..151116)	-
Deia_00133 tRNA-Arg(acg)	Interposed gene	151227..151303
attL	Attachment site	151259..151290	attL CTACGGATCAGAAGGTTTGGGGTTCGAATCCC	0.0
Deia_00134 Putative phage-related P-loop NTPase	Putative phagic gene	compl(151513..152592)	gp54 (gi29566247)	1e-09	replicative DNA helicase [Legionella pneumophila] WP_014840790.1	0.33	0.84
Deia_00135 Putative DNA-binding protein	Interposed gene	compl(152606..152833)	-
Deia_00136 Putative phage protein	Putative phagic gene	153105..154181	hypothetical protein (gi971482708)	4e-10	DUF262 domain-containing protein [Candidatus Thiosymbion oneisti] WP_089725861.1	0.32	0.97
Deia_00137 hypothetical protein	Interposed gene	154178..154672	-
Deia_00138 Putative phage-derived HTH transcriptional	Putative phagic gene	compl(154717..155070)	cI-like repressor (gi526178090)	1e-06	helix-turn-helix domain-containing protein [Sphaerochaeta sp. 4-11] WP_117330352.1	0.44	0.54
Deia_00139 hypothetical protein	Interposed gene	155207..155620	-
Deia_00140 hypothetical protein	Interposed gene	155617..155910	-
Deia_00141 Putative phage integrase	Putative phagic gene	compl(155914..157245)	predicted integrase (gi145698295)	1e-18	site-specific integrase [Celeribacter halophilus] WP_066605292.1	0.42	0.93
attR	Attachment site	157405..157436	attR CTACGGATCAGAAGGTTTGGGGTTCGAATCCC	0.0
Putative prophage Region 2, 16 total CDS; 7 putative Phage CDS; 4 putative attachment sites
GENE/ELEMENT	TYPE	GENOME POSITION	PHAST		BLASTP ON NCBI NR PROTEIN
			HIT	E-VALUE	BEST HIT	IDENTITY	COVERAGE
attL	Attachment site	186045..186057	attL ATTTACTATATAT	0.0	-
Deia_00169 Putative recombinase family protein	Putative phagic gene	compl(191945..193495)	putative phage site-specific recombinase (gi209901279)	9e-16	recombinase family protein [Larkinella sp. ZZJ9] WP_114407108.1	0.34	0.97
Deia_00170 hypothetical protein	Interposed gene	compl(193511..194659)	-		-
Deia_00171 Putative SpoVG-like protein	Interposed gene	compl(194622..194927)	-		-
Deia_00172 hypothetical protein	Interposed gene	compl(194920..195081)	-		-
attL	Attachment site	195241..195252	attL AGTTTTGTGAGT	0.0	-
Deia_00173 hypothetical protein	Interposed gene	compl(195256..196236)	-		-
Deia_00174 hypothetical protein	Interposed gene	compl(196972..198756)	-		-
Deia_00175 hypothetical protein	Putative phagic gene	compl(198811..199263)	hypothetical protein (gi588498731)	5e-05	hypothetical protein [Aminobacter sp. MSH1] WP_108605966.1	0.43	0.93
Deia_00176 hypothetical protein	Interposed gene	compl(199278..199733)	-		-
Deia_00177 Putative phage-derived transcriptional regulator	Putative phagic gene	199871..200212	hypothetical protein (gi100003)	4e-07	transcriptional regulator [Alphaproteobacteria bacterium] PCJ34866.1	0.38	0.85
Deia_00178 Putative HNH endonuclease	Interposed gene	compl(200184..200819)	-		-
Deia_00179 hypothetical protein	Interposed gene	compl(200866..201939)	-		-
Deia_00180 Putative DNA modification methylase	Putative phagic gene	compl(201943..202920)	major capsid protein (gi100126)	4e-38	DNA (cytosine-5-)-methyltransferase [Pedobacter arcticus] WP_017256912.1	0.62	0.97
Deia_00181 Putative DNA modification methylase	Putative phagic gene	compl(202995..204128)	hypothetical protein (gi100023)	6e-30	DNA cytosine methyltransferase [Pedobacter arcticus] WP_017256911.1	0.64	0.97
Deia_00182 Putative MazF-like mRNA interferase	Putative phagic gene	compl(204125..204457)	transcriptional regulator (gi39653708)	8e-10	MULTISPECIES: endoribonuclease MazF [Leptospira] WP_100714171.1	0.62	0.95
Deia_00183 Putative MazE-like antitoxin		compl(204469..204756)	-		-
Deia_00184 Putative DNA recombinase	Putative phagic gene	compl(204909..206516)	putative phage site-specific recombinase (gi209901279)	2e-19	recombinase family protein [Legionella pneumophila] WP_080313230.1	0.56	0.94
attR	Attachment site	209129..209140	attR AGTTTTGTGAGT	0.0	-
attR	Attachment site	220702..220714	attR ATTTACTATATAT	0.0	-
Additional Phage-related ORFs from manual annotation
GENE	TYPE	GENOME POSITION	BLASTP ON NCBI NR PROTEIN
			BEST HIT	IDENTITY	COVERAGE
Deia_00081 Putative phage-associated protein	Putative phagic gene	101209..101757	hypothetical protein R537_23365 [Salmonella enterica subsp. enterica serovar Rough O:d:1,7] OSD65546.1	0.35	0.77
Deia_00296 Putative phage protein	Putative phagic gene	compl(327483..326980)	DUF4065 domain-containing protein [Butyricimonas sp. Marseille-P4593] WP_106481569.1	0.36	0.91
Deia_00314 putative phage prohead protease, HK97 family (partial)	Putative phagic gene	compl(348694..348293)	HK97 family phage prohead protease [Candidatus Jidaibacter acanthamoeba] WP_084212781.1	0.49	0.94
Deia_00505 Putative S41 family phage tail-processing protease	Putative phagic gene	compl(517946..516840)	S41 family peptidase [Hydrogenothermus marinus] WP_121922442.1	0.35	0.94
Deia_00642 Putative phage tail protein	Putative phagic gene	compl(654310..650750)	hypothetical protein COV36_01780 [Alphaproteobacteria bacterium CG11_big_fil_rev_8_21_14_0_20_44_7] PIR33973.1	0.37	0.94
Deia_00673 Putative phage terminase family protein	Putative phagic gene	compl(692291..690912)	hypothetical protein [Zavarzinella formosa] WP_020474550.1	0.42	0.97
Deia_00680 Putative phage portal protein HK97 family	Putative phagic gene	compl(699437..698295)	phage portal protein [Ehrlichia canis] WP_011304142.1	0.43	0.97
Deia_00700 Phage head-tail joining protein	Putative phagic gene	compl(716084..715764)	head-tail adaptor protein [Methyloceanibacter marginalis] WP_069624266.1	0.24	0.9
Deia_00701 Phage gp6-like head-tail connector protein	Putative phagic gene	compl(716360..716088)	phage gp6-like head-tail connector protein [Paracoccus chinensis] WP_090752192.1	0.32	0.95
Deia_00723 Putative prophage-derived glycosyltransferase	Putative phagic gene	739769..740536	glycosyl transferase [Gammaproteobacteria bacterium] PCI62007.1	0.38	0.94
Deia_00850 Putative phage tail collar domain protein	Putative phagic gene	881654..883396	hypothetical protein [Phyllobacteriaceae bacterium Water-Bin73] WP_108844974.1	0.47	0.27
Deia_01032 Phage capsid family protein	Putative phagic gene	1057634..1058779	phage major capsid protein [Alphaproteobacteria bacterium CG11_big_fil_rev_8_21_14_0_20_39_49] PIR39584.1	0.35	0.98
Deia_01165 Putative phage-related lysozyme	Putative phagic gene	1200932..1202431	lysozyme [Microcoleus sp. PCC 7113] WP_081594714.1	0.39	0.31
										0
