## Supplementary material for "The extracellular association of the bacterium “*Candidatus* Deianiraea vastatrix” with the ciliate *Paramecium* suggests an alternative scenario for the evolution of *Rickettsiales*": Suppl_10_IS.xlsx

### Sheet: Foglio1
	Start position	End position	E-value	Corresponding annotated gene		Best hit on NCBI nr	Identity	Coverage
Transposases family
IS1595	436019	435069	9e-48	Deia_00416 ISXO2-like transposase domain protein		hypothetical protein A4S08_11805 [Proteobacteria bacterium SG_bin4] OQW42462.1	0.51	0.94
IS1	1033474	1033229	6e-18	NA (intergenic region=possibly degraded transposase)		IS1 family transposase [Bacteroidales bacterium Barb6XT] WP_066183450.1	0.59	0.95
IS607	206516	206247	0.0009	internal to Deia_00184 hypothetical protein		-
Potential accessory gene family
IS91 integrase/resolvase	1106934	1107734	4e-24	Deia_01079 Tyrosine recombinase XerD		hypothetical protein A3D15_06530 [Alphaproteobacteria bacterium RIFCSPHIGHO2_02_FULL_40_34] OFW80011.1	0.39	0.94
IS91 integrase/resolvase / Tn3 resolvase	407946	408803	2e-16	Deia_00376 Tyrosine recombinase XerC		tyrosine recombinase XerC [Yangia sp. CCB-MM3] WP_066102398.1	0.38	0.94
Tn3 resolvase	108984	109268	2e-06	Deia_00090 Transposon gamma-delta resolvase		recombinase family protein [Sphingomonadaceae bacterium KCTC 52944] RJT24376.1	0.68	0.68
