## Supplementary material for "The extracellular association of the bacterium “*Candidatus* Deianiraea vastatrix” with the ciliate *Paramecium* suggests an alternative scenario for the evolution of *Rickettsiales*": Suppl_14_COG_Categories_Rickettsiales_organisms.xlsx

### Sheet: Foglio1
Family	Organism	Accession	TOTAL COGs	Translation, ribosomal structure and biogenesis (J)	Cell wall/membrane/envelope biogenesis (M)	Amino acid transport and metabolism (E)	Replication, recombination and repair (L)	Energy production and conversion (C)	General function prediction only (R)	Posttranslational modification, protein turnover, chaperones (O)	Coenzyme transport and metabolism (H)	Lipid transport and metabolism (I)	Intracellular trafficking, secretion, and vesicular transport (U)	Carbohydrate transport and metabolism (G)	Transcription (K)	Function unknown (S)	Inorganic ion transport and metabolism (P)	Cell cycle control, cell division, chromosome partitioning (D)	Nucleotide transport and metabolism (F)	Signal transduction mechanisms (T)	Defense mechanisms (V)	Mobilome: prophages, transposons (X)	Cell motility (N)	Secondary metabolites biosynthesis, transport and catabolism (Q)	Extracellular structures (W)	Cytoskeleton (Z)	RNA processing and modification (A)	Chromatin structure and dynamics (B)
Deianiraeaceae	“Ca. Deianiraea vastatrix”	CP028925	749	140 (18.7%)	82 (10.9%)	65 (8.7%)	64 (8.5%)	52 (6.9%)	50 (6.7%)	42 (5.6%)	40 (5.3%)	35 (4.7%)	32 (4.3%)	28 (3.7%)	27 (3.6%)	26 (3.5%)	23 (3.1%)	21 (2.8%)	18 (2.4%)	17 (2.3%)	17 (2.3%)	11 (1.5%)	10 (1.3%)	5 (0.7%)	3 (0.4%)	1 (0.1%)	0 (0%)	0 (0%)
Anaplasmataceae	Anaplasma phagocytophilum	CP000235.1	642	132 (20.6%)	23 (3.6%)	25 (3.9%)	55 (8.6%)	63 (9.8%)	38 (5.9%)	49 (7.6%)	60 (9.3%)	29 (4.5%)	25 (3.9%)	19 (3.0%)	22 (3.4%)	25 (3.9%)	34 (5.3%)	11 (1.7%)	38 (5.9%)	13 (2.0%)	5 (0.8%)	6 (0.9%)	4 (0.6%)	7 (1.1%)	2 (0.3%)	0 (0%)	0 (0%)	0 (0%)
Anaplasmataceae	Ehrlichia ruminantium	CR767821.1	667	134 (20.1%)	27 (4.0%)	38 (5.7%)	52 (7.8%)	64 (9.6%)	38 (5.7%)	51 (7.6%)	58 (8.7%)	29 (4.3%)	24 (3.6%)	23 (3.4%)	24 (3.6%)	28 (4.2%)	30 (4.5%)	11 (1.6%)	41 (6.1%)	18 (2.7%)	6 (0.9%)	6 (0.9%)	3 (0.4%)	7 (1.0%)	0 (0%)	0 (0%)	0 (0%)	0 (0%)
Anaplasmataceae	Neorickettsia sennetsu	CP000237.1	601	133 (22.1%)	29 (4.8%)	26 (4.3%)	44 (7.3%)	61 (10.1%)	33 (5.5%)	46 (7.7%)	54 (9.0%)	28 (4.7%)	24 (4.0%)	21 (3.5%)	20 (3.3%)	16 (2.7%)	28 (4.7%)	8 (1.3%)	37 (6.2%)	13 (2.2%)	5 (0.8%)	6 (1.0%)	2 (0.3%)	4 (0.7%)	1 (0.2%)	0 (0%)	0 (0%)	0 (0%)
Anaplasmataceae	Wolbachia wMel	AE017196.1	706	132 (18.7%)	43 (6.1%)	39 (5.5%)	57 (8.1%)	66 (9.3%)	40 (5.7%)	51 (7.2%)	43 (6.1%)	30 (4.2%)	28 (4.0%)	22 (3.1%)	23 (3.3%)	30 (4.2%)	30 (4.2%)	18 (2.5%)	38 (5.4%)	15 (2.1%)	9 (1.3%)	28 (4.0%)	3 (0.4%)	9 (1.3%)	1 (0.1%)	0 (0%)	0 (0%)	0 (0%)
Anaplasmataceae	“Ca. Xenolissoclinum pacificiensis”	AXCJ00000000.1	573	109 (19.0%)	44 (7.7%)	23 (4.0%)	44 (7.7%)	53 (9.2%)	32 (5.6%)	38 (6.6%)	34 (5.9%)	32 (5.6%)	26 (4.5%)	19 (3.3%)	14 (2.4%)	14 (2.4%)	25 (4.4%)	9 (1.6%)	30 (5.2%)	13 (2.3%)	7 (1.2%)	14 (2.4%)	27 (4.7%)	5 (0.9%)	1 (0.2%)	0 (0%)	0 (0%)	0 (0%)
Midichloriaceae	“Ca. Jidaibacter acanthamoeba” UWC8	CP004403.1	916	146 (15.9%)	90 (9.8%)	39 (4.3%)	63 (6.9%)	72 (7.9%)	68 (7.4%)	57 (6.2%)	48 (5.2%)	35 (3.8%)	38 (4.1%)	35 (3.8%)	36 (3.9%)	54 (5.9%)	37 (4.0%)	23 (2.5%)	22 (2.4%)	34 (3.7%)	14 (1.5%)	20 (2.2%)	42 (4.6%)	11 (1.2%)	5 (0.5%)	0 (0%)	1 (0.1%)	0 (0%)
Midichloriaceae	“Ca. Midichloria mitochondrii”	CP002130.1	748	143 (19.1%)	71 (9.5%)	38 (5.1%)	54 (7.2%)	64 (8.6%)	45 (6.0%)	46 (6.1%)	48 (6.4%)	35 (4.7%)	33 (4.4%)	25 (3.3%)	23 (3.1%)	27 (3.6%)	25 (3.3%)	17 (2.3%)	21 (2.8%)	22 (2.9%)	15 (2.0%)	8 (1.1%)	35 (4.7%)	9 (1.2%)	0 (0%)	0 (0%)	0 (0%)	1 (0.1%)
Rickettsiaceae	“Occidentia massiliensis”	CANJ00000000.1	696	137 (19.7%)	80 (11.5%)	33 (4.7%)	54 (7.8%)	62 (8.9%)	42 (6.0%)	53 (7.6%)	39 (5.6%)	28 (4.0%)	29 (4.2%)	21 (3.0%)	26 (3.7%)	31 (4.5%)	27 (3.9%)	20 (2.9%)	19 (2.7%)	22 (3.2%)	12 (1.7%)	10 (1.4%)	4 (0.6%)	6 (0.9%)	0 (0%)	0 (0%)	0 (0%)	0 (0%)
Rickettsiaceae	Orientia tsutsugamushi	AM494475.1	597	133 (22.3%)	39 (6.5%)	29 (4.9%)	53 (8.9%)	57 (9.5%)	27 (4.5%)	46 (7.7%)	27 (4.5%)	22 (3.7%)	28 (4.7%)	12 (2.0%)	23 (3.9%)	25 (4.2%)	27 (4.5%)	19 (3.2%)	18 (3.0%)	21 (3.5%)	8 (1.3%)	17 (2.8%)	6 (1.0%)	8 (1.3%)	2 (0.3%)	0 (0%)	0 (0%)	0 (0%)
Rickettsiaceae	Rickettsia endosymbiont of Culicoides newsteadi	MWZE00000000.1	791	149 (18.8%)	78 (9.9%)	33 (4.2%)	63 (8.0%)	64 (8.1%)	52 (6.6%)	58 (7.3%)	41 (5.2%)	27 (3.4%)	27 (3.4%)	23 (2.9%)	31 (3.9%)	42 (5.3%)	32 (4.0%)	21 (2.7%)	22 (2.8%)	27 (3.4%)	22 (2.8%)	22 (2.8%)	6 (0.8%)	5 (0.6%)	2 (0.3%)	0 (0%)	1 (0.1%)	0 (0%)
Rickettsiaceae	Rickettsia prowazekii	AJ235269.1	687	144 (21.0%)	74 (10.8%)	30 (4.4%)	52 (7.6%)	67 (9.8%)	42 (6.1%)	53 (7.7%)	32 (4.7%)	31 (4.5%)	28 (4.1%)	17 (2.5%)	25 (3.6%)	33 (4.8%)	28 (4.1%)	21 (3.1%)	19 (2.8%)	19 (2.8%)	12 (1.7%)	1 (0.1%)	4 (0.6%)	6 (0.9%)	0 (0%)	0 (0%)	0 (0%)	0 (0%)
