## Supplementary material for "The extracellular association of the bacterium “*Candidatus* Deianiraea vastatrix” with the ciliate *Paramecium* suggests an alternative scenario for the evolution of *Rickettsiales*": Suppl_15_COGs_categories_Rickettsiales_families.xlsx

### Sheet: Foglio1
Organisms	TOTAL	Amino acid transport and metabolism (E)	Function unknown (S)	General function prediction only (R)	Replication, recombination and repair (L)	Coenzyme transport and metabolism (H)	Transcription (K)	Carbohydrate transport and metabolism (G)	Cell wall/membrane/envelope biogenesis (M)	Signal transduction mechanisms (T)	Energy production and conversion (C)	Lipid transport and metabolism (I)	Translation, ribosomal structure and biogenesis (J)	Posttranslational modification, protein turnover, chaperones (O)	Defense mechanisms (V)	Cell cycle control, cell division, chromosome partitioning (D)	Inorganic ion transport and metabolism (P)	Intracellular trafficking, secretion, and vesicular transport (U)	Cytoskeleton (Z)	RNA processing and modification (A)	Chromatin structure and dynamics (B)	Nucleotide transport and metabolism (F)	Cell motility (N)	Secondary metabolites biosynthesis, transport and catabolism (Q)	Extracellular structures (W)	Mobilome: prophages, transposons (X)
Deianiraea (total)	749	65 (8.7%)	26 (3.5%)	50 (6.7%)	64 (8.5%)	40 (5.3%)	27 (3.6%)	28 (3.7%)	82 (10.9%)	17 (2.3%)	52 (6.9%)	35 (4.7%)	140 (18.7%)	42 (5.6%)	17 (2.3%)	21 (2.8%)	23 (3.1%)	32 (4.3%)	1 (0.1%)	0 (0%)	0 (0%)	18 (2.4%)	10 (1.3%)	5 (0.7%)	3 (0.4%)	11 (1.5%)
Deianiraea only	84	31 (36.9%)	10 (11.9%)	8 (9.5%)	7 (8.3%)	5 (6.0%)	4 (4.8%)	3 (3.6%)	3 (3.6%)	3 (3.6%)	2 (2.4%)	2 (2.4%)	2 (2.4%)	2 (2.4%)	2 (2.4%)	1 (1.2%)	1 (1.2%)	1 (1.2%)	1 (1.2%)	0 (0%)	0 (0%)	0 (0%)	0 (0%)	0 (0%)	0 (0%)	0 (0%)
Shared all Rickettsiales families	505	20 (4.0%)	8 (1.6%)	26 (5.1%)	52 (10.3%)	28 (5.5%)	17 (3.4%)	17 (3.4%)	48 (9.5%)	9 (1.8%)	46 (9.1%)	19 (3.8%)	132 (26.1%)	34 (6.7%)	7 (1.4%)	16 (3.2%)	9 (1.8%)	24 (4.8%)	0 (0%)	0 (0%)	0 (0%)	16 (3.2%)	4 (0.8%)	5 (1.0%)	0 (0%)	5 (1.0%)
Anaplasmataceae only	148	14 (9.5%)	14 (9.5%)	12 (8.1%)	4 (2.7%)	12 (8.1%)	6 (4.1%)	5 (3.4%)	3 (2.0%)	8 (5.4%)	8 (5.4%)	7 (4.7%)	2 (1.4%)	5 (3.4%)	1 (0.7%)	0 (0%)	15 (10.1%)	3 (2.0%)	0 (0%)	0 (0%)	0 (0%)	21 (14.2%)	2 (1.4%)	3 (2.0%)	3 (2.0%)	13 (8.8%)
Midichloriaceae only	159	9 (5.7%)	16 (10.1%)	20 (12.6%)	3 (1.9%)	6 (3.8%)	9 (5.7%)	10 (6.3%)	13 (8.2%)	11 (6.9%)	15 (9.4%)	4 (2.5%)	4 (2.5%)	2 (1.3%)	5 (3.1%)	1 (0.6%)	20 (12.6%)	4 (2.5%)	0 (0%)	0 (0%)	1 (0.6%)	3 (1.9%)	9 (5.7%)	5 (3.1%)	0 (0%)	5 (3.1%)
Shared Rickettsiaceae Anaplasmataceae Midichloriaceae only	105	8 (7.6%)	13 (12.4%)	9 (8.6%)	6 (5.7%)	8 (7.6%)	3 (2.9%)	3 (2.9%)	3 (2.9%)	9 (8.6%)	11 (10.5%)	2 (1.9%)	3 (2.9%)	13 (12.4%)	2 (1.9%)	2 (1.9%)	3 (2.9%)	3 (2.9%)	0 (0%)	0 (0%)	0 (0%)	2 (1.9%)	1 (1.0%)	1 (1.0%)	0 (0%)	5 (4.8%)
Rickettsiaceae only	131	6 (4.6%)	19 (14.5%)	18 (13.7%)	8 (6.1%)	2 (1.5%)	6 (4.6%)	5 (3.8%)	14 (10.7%)	5 (3.8%)	7 (5.3%)	6 (4.6%)	7 (5.3%)	6 (4.6%)	9 (6.9%)	1 (0.8%)	6 (4.6%)	3 (2.3%)	0 (0%)	0 (0%)	0 (0%)	1 (0.8%)	1 (0.8%)	3 (2.3%)	2 (1.5%)	8 (6.1%)
Shared Anaplasmataceae Deianiraea only	11	5 (45.5%)	0 (0%)	2 (18.2%)	1 (9.1%)	1 (9.1%)	0 (0%)	1 (9.1%)	0 (0%)	1 (9.1%)	0 (0%)	0 (0%)	0 (0%)	0 (0%)	0 (0%)	0 (0%)	0 (0%)	0 (0%)	0 (0%)	0 (0%)	0 (0%)	0 (0%)	1 (9.1%)	0 (0%)	0 (0%)	1 (9.1%)
Shared Anaplasmataceae Midichloriaceae only	69	4 (5.8%)	3 (4.3%)	3 (4.3%)	1 (1.4%)	10 (14.5%)	3 (4.3%)	3 (4.3%)	1 (1.4%)	1 (1.4%)	1 (1.4%)	3 (4.3%)	1 (1.4%)	0 (0%)	0 (0%)	1 (1.4%)	4 (5.8%)	3 (4.3%)	0 (0%)	0 (0%)	0 (0%)	1 (1.4%)	22 (31.9%)	2 (2.9%)	1 (1.4%)	6 (8.7%)
Shared Anaplasmataceae Midichloriaceae Deianiraea only	24	2 (8.3%)	1 (4.2%)	1 (4.2%)	1 (4.2%)	2 (8.3%)	0 (0%)	2 (8.3%)	1 (4.2%)	1 (4.2%)	0 (0%)	8 (33.3%)	0 (0%)	2 (8.3%)	0 (0%)	0 (0%)	1 (4.2%)	2 (8.3%)	0 (0%)	0 (0%)	0 (0%)	0 (0%)	1 (4.2%)	0 (0%)	1 (4.2%)	1 (4.2%)
Shared Midichloriaceae Deianiraea only	24	2 (8.3%)	2 (8.3%)	4 (16.7%)	0 (0%)	0 (0%)	0 (0%)	1 (4.2%)	5 (20.8%)	0 (0%)	0 (0%)	0 (0%)	0 (0%)	2 (8.3%)	2 (8.3%)	0 (0%)	2 (8.3%)	4 (16.7%)	0 (0%)	0 (0%)	0 (0%)	0 (0%)	3 (12.5%)	0 (0%)	2 (8.3%)	0 (0%)
Shared Rickettsiaceae Deianiraea only	30	2 (6.7%)	0 (0%)	5 (16.7%)	0 (0%)	0 (0%)	1 (3.3%)	0 (0%)	8 (26.7%)	1 (3.3%)	0 (0%)	2 (6.7%)	2 (6.7%)	0 (0%)	4 (13.3%)	1 (3.3%)	1 (3.3%)	1 (3.3%)	0 (0%)	0 (0%)	0 (0%)	0 (0%)	0 (0%)	0 (0%)	0 (0%)	2 (6.7%)
Shared Rickettsiaceae Anaplasmataceae only	52	2 (3.8%)	5 (9.6%)	3 (5.8%)	2 (3.8%)	10 (19.2%)	1 (1.9%)	0 (0%)	2 (3.8%)	1 (1.9%)	6 (11.5%)	3 (5.8%)	0 (0%)	6 (11.5%)	2 (3.8%)	1 (1.9%)	5 (9.6%)	0 (0%)	0 (0%)	0 (0%)	0 (0%)	2 (3.8%)	0 (0%)	0 (0%)	0 (0%)	6 (11.5%)
Shared Rickettsiaceae Midichloriaceae Deianiraea only	54	2 (3.7%)	4 (7.4%)	2 (3.7%)	3 (5.6%)	3 (5.6%)	4 (7.4%)	4 (7.4%)	17 (31.5%)	2 (3.7%)	2 (3.7%)	4 (7.4%)	3 (5.6%)	2 (3.7%)	2 (3.7%)	3 (5.6%)	1 (1.9%)	0 (0%)	0 (0%)	0 (0%)	0 (0%)	1 (1.9%)	1 (1.9%)	0 (0%)	0 (0%)	1 (1.9%)
Shared Rickettsiaceae Midichloriaceae only	59	2 (3.4%)	7 (11.9%)	12 (20.3%)	1 (1.7%)	0 (0%)	2 (3.4%)	2 (3.4%)	5 (8.5%)	6 (10.2%)	2 (3.4%)	1 (1.7%)	9 (15.3%)	3 (5.1%)	3 (5.1%)	0 (0%)	3 (5.1%)	0 (0%)	0 (0%)	1 (1.7%)	0 (0%)	2 (3.4%)	1 (1.7%)	0 (0%)	1 (1.7%)	0 (0%)
Shared Rickettsiaceae Anaplasmataceae Deianiraea only	17	1 (5.9%)	1 (5.9%)	2 (11.8%)	0 (0%)	1 (5.9%)	1 (5.9%)	0 (0%)	0 (0%)	0 (0%)	2 (11.8%)	0 (0%)	1 (5.9%)	0 (0%)	0 (0%)	0 (0%)	8 (47.1%)	0 (0%)	0 (0%)	0 (0%)	0 (0%)	1 (5.9%)	0 (0%)	0 (0%)	0 (0%)	1 (5.9%)
Rickettsiales total	1472	110	103	127	89	88	57	56	123	58	102	61	166	77	39	27	79	48	1	1	1	50	46	19	10	54
