## Supplementary material for "The extracellular association of the bacterium “*Candidatus* Deianiraea vastatrix” with the ciliate *Paramecium* suggests an alternative scenario for the evolution of *Rickettsiales*": Suppl_16_COGs_Deianira_only_table.xlsx

### Sheet: Deianira_only_COGs
Gene number	COG_ID	COG description	COG category	COG category description	Genome start position	Genome end position	Protein length (aa)	All NCBI nr protein			Proteobacteria only			Alpharoteobacteria only			Rickettsiales only				Difference % ID Best Hit nr vs Best hit Alphaproteobacteria
								Best Hit nr	% ID	% Cov	Best Hit Proteobacteria	% ID	% Cov	Best Hit Alphaproteobacteria	% ID	% Cov	Best Hit Rickettsiales	% ID	% Cov
Deia_00144 FMN-dependent NADH-azoreductase	COG1182	FMN-dependent NADH-azoreductase	C	Energy production and conversion	159460	160074	204	FMN-dependent NADH-azoreductase [Janthinobacterium sp. BJB426] WP_099378846.1	46	96	FMN-dependent NADH-azoreductase [Janthinobacterium sp. BJB426] WP_099378846.1	46	96	FMN-dependent NADH-azoreductase [Inquilinus limosus] WP_088150418.1	44.5	96	-				1.5
Deia_00262 Putative TIR domain protein	COG0243	Anaerobic selenocysteine-containing dehydrogenase	C	Energy production and conversion	292046	291243	267	TPA: hypothetical protein CPT98_09695 [Candidatus Gastranaerophilales bacterium HUM_19] DAB15253.1	33.2	99	toll/interleukin-1 receptor domain-containing protein [Brevundimonas sp. Root1423] WP_056615931.1	29.7	99	toll/interleukin-1 receptor domain-containing protein [Brevundimonas sp. Root1423] WP_056615931.1	29.7	99	hypothetical protein P857_971 [Candidatus Xenolissoclinum pacificiensis L6] ETO91794.1	31.1	50		3.5
Deia_00615 FMN-dependent NADH-azoreductase	COG1182	FMN-dependent NADH-azoreductase	C	Energy production and conversion	627623	626967	218	FMN-dependent NADH-azoreductase [Herbaspirillum sp. RV1423] WP_034296861.1	43.3	88	FMN-dependent NADH-azoreductase [Herbaspirillum sp. 3R-3a1] WP_116436678.1	41.2	88	FMN-dependent NADH-azoreductase [Phyllobacteriaceae bacterium SYSU D60010] WP_119270296.1	38.7	89	-				4.6
Deia_00171 Putative SpoVG-like protein	COG2088	DNA-binding protein SpoVG, cell septation regulator	D	Cell cycle control, cell division, chromosome partitioning	194927	194622	101	hypothetical protein [Legionella adelaidensis] WP_084758890.1	58	79	hypothetical protein [Legionella adelaidensis] WP_084758890.1	58	79	hypothetical protein DI586_10860 [Micavibrio aeruginosavorus] PZP53572.1	46.3	86	-				11.7
Deia_00186 Putative SpoVG-like protein	COG2088	DNA-binding protein SpoVG, cell septation regulator	D	Cell cycle control, cell division, chromosome partitioning	207917	207621	98	hypothetical protein [Legionella adelaidensis] WP_084758890.1	53.1	81	hypothetical protein [Legionella adelaidensis] WP_084758890.1	53.1	81	hypothetical protein DI586_10860 [Micavibrio aeruginosavorus] PZP53572.1	46.5	93	-				6.6
Deia_00210 Putative SpoVG-like protein	COG2088	DNA-binding protein SpoVG, cell septation regulator	D	Cell cycle control, cell division, chromosome partitioning	231848	231549	99	hypothetical protein DI586_10860 [Micavibrio aeruginosavorus] PZP53572.1	54.1	82	hypothetical protein DI586_10860 [Micavibrio aeruginosavorus] PZP53572.1	54.1	82	hypothetical protein DI586_10860 [Micavibrio aeruginosavorus] PZP53572.1	54.1	82	-				0
Deia_00050 O-acetylserine sulfhydrylase	COG0031	Cysteine synthase	E	Amino acid transport and metabolism	62878	63786	302
Deia_00079 Putative ImmA/IrrE family metallo-endopeptidase	COG2856	Zn-dependent peptidase ImmA, M78 family	E	Amino acid transport and metabolism	99702	99151	183	hypothetical protein ECMP02101711_3445 [Escherichia coli MP021017.11] EMV09133.1	56.7	80	hypothetical protein ECMP02101711_3445 [Escherichia coli MP021017.11] EMV09133.1	56.7	80	ImmA/IrrE family metallo-endopeptidase [Magnetospirillum sp. LBB-42] WP_112146269.1	32.7	77	-				24
Deia_00154 Chorismate synthase	COG0082	Chorismate synthase	E	Amino acid transport and metabolism	176240	177319	359
Deia_00275 3-isopropylmalate dehydratase large subunit	COG0065	Homoaconitase/3-isopropylmalate dehydratase large subunit	E	Amino acid transport and metabolism	308748	307345	467
Deia_00356 Putative citramalate synthase	COG0119	Isopropylmalate/homocitrate/citramalate synthases	E	Amino acid transport and metabolism	391449	389953	498
Deia_00424 fused shikimate kinase + shikimate dehydrogenase + 3-dehydroquinate dehydratase	COG0169	Shikimate 5-dehydrogenase	E	Amino acid transport and metabolism	444044	442017	675
Deia_00424 fused shikimate kinase + shikimate dehydrogenase + 3-dehydroquinate dehydratase	COG0710	3-dehydroquinate dehydratase	E	Amino acid transport and metabolism	444044	442017	675
Deia_00436 2-isopropylmalate synthase	COG0119	Isopropylmalate/homocitrate/citramalate synthases	E	Amino acid transport and metabolism	454778	456268	496
Deia_00662 Cobalamin-independent homocysteine transmethylase	COG0620	Methionine synthase II (cobalamin-independent)	E	Amino acid transport and metabolism	678020	675780	746
Deia_00688 3-isopropylmalate dehydratase small subunit	COG0066	3-isopropylmalate dehydratase small subunit	E	Amino acid transport and metabolism	707584	708192	202
Deia_00702 5,10-methylenetetrahydrofolate reductase	COG0685	5,10-methylenetetrahydrofolate reductase	E	Amino acid transport and metabolism	716557	717312	251
Deia_00705 Cobalamin-independent homocysteine transmethylase	COG0620	Methionine synthase II (cobalamin-independent)	E	Amino acid transport and metabolism	719116	721320	734
Deia_00794 Gamma-glutamyl phosphate reductase	COG0014	Gamma-glutamyl phosphate reductase	E	Amino acid transport and metabolism	821128	819899	409	glutamate-5-semialdehyde dehydrogenase [Pedobacter sp. R-8] WP_109928762.1	52	98	glutamate-5-semialdehyde dehydrogenase [Tatlockia micdadei] WP_074454212.1	51.7	93	glutamate-5-semialdehyde dehydrogenase [Rickettsiales bacterium Ac37b] WP_038601789.1	50.3	94	glutamate-5-semialdehyde dehydrogenase [Rickettsiales bacterium Ac37b] WP_038601789.1	50.3	94		1.7
Deia_00797 Glutamate 5-kinase	COG0263	Glutamate 5-kinase	E	Amino acid transport and metabolism	823202	822168	344	glutamate 5-kinase [Legionella massiliensis] WP_043874116.1	40.3	99	glutamate 5-kinase [Legionella massiliensis] WP_043874116.1	40.3	99	Glutamate 5-kinase [Rickettsiales bacterium Ac37b] AIL64585.1	40.9	99	Glutamate 5-kinase [Rickettsiales bacterium Ac37b] AIL64585.1	40.9	99		-0.6
Deia_00820 Histidinol-phosphate aminotransferase	COG0079	Histidinol-phosphate/aromatic aminotransferase or cobyric acid decarboxylase	E	Amino acid transport and metabolism	848016	847018	332
Deia_00824 Histidinol dehydrogenase	COG0141	Histidinol dehydrogenase	E	Amino acid transport and metabolism	849552	850730	392
Deia_00826 Histidine biosynthesis bifunctional protein HisB	COG0131	Imidazoleglycerol phosphate dehydratase HisB	E	Amino acid transport and metabolism	851200	852327	375
Deia_00829 Imidazole glycerol phosphate synthase subunit HisH	COG0118	Imidazoleglycerol phosphate synthase glutamine amidotransferase subunit HisH	E	Amino acid transport and metabolism	853693	854274	193
Deia_00832 fused 1-(5-phosphoribosyl)-5-[(5-phosphoribosylamino)methylideneamino] imidazole-4-carboxamide isomerase + DNA alkylation repair protein	COG0106	Phosphoribosylformimino-5-aminoimidazole carboxamide ribonucleotide (ProFAR) isomerase	E	Amino acid transport and metabolism	856017	857429	470
Deia_00833 Imidazole glycerol phosphate synthase subunit HisF	COG0107	Imidazole glycerol phosphate synthase subunit HisF	E	Amino acid transport and metabolism	857426	858181	251
Deia_00834 Phosphoribosyl-ATP pyrophosphatase	COG0139	Phosphoribosyl-AMP cyclohydrolase	E	Amino acid transport and metabolism	858178	858795	205
Deia_00868 Prephenate dehydratase	COG0077	Prephenate dehydratase	E	Amino acid transport and metabolism	898763	899608	281
Deia_00877 Putative amino acid transporter	COG1279	Arginine exporter protein ArgO	E	Amino acid transport and metabolism	908564	907977	195	amino acid transporter [Helicobacter pullorum] WP_065828656.1	36	92	amino acid transporter [Helicobacter pullorum] WP_065828656.1	36	92	amino acid transporter [Cohaesibacter sp. YE-B6] WP_114010423.1	34.5	99	hypothetical protein [Rickettsiales bacterium Ac37b] WP_038602998.1	30.8	96		1.5
Deia_00942 Prephenate dehydrogenase	COG0287	Prephenate dehydrogenase	E	Amino acid transport and metabolism	977434	976475	319
Deia_00959 Putative HAD-like superfamily protein	COG0560	Phosphoserine phosphatase	E	Amino acid transport and metabolism	992537	993358	273	hypothetical protein A3C52_00765 [Candidatus Peribacteria bacterium RIFCSPHIGHO2_02_FULL_51_15] OGJ60432.1	26.2	87	hypothetical protein COW29_00010 [Rhodobacterales bacterium CG15_BIG_FIL_POST_REV_8_21_14_020_59_13] PIW32105.1	23.5	86	hypothetical protein COW29_00010 [Rhodobacterales bacterium CG15_BIG_FIL_POST_REV_8_21_14_020_59_13] PIW32105.1	23.5	86	-				2.7
Deia_01007 Putative acetolactate synthase 3 regulatory subunit domain protein	COG0440	Acetolactate synthase, small subunit	E	Amino acid transport and metabolism	1034913	1034668	81	acetolactate synthase [alpha proteobacterium QL1] KFX72238.1	37.3	91	acetolactate synthase [alpha proteobacterium QL1] KFX72238.1	37.3	91	acetolactate synthase [alpha proteobacterium QL1] KFX72238.1	37.3	91	-				0
Deia_01031 hypothetical protein	COG4690	Dipeptidase	E	Amino acid transport and metabolism	1057061	1057558	165	-			-			-			-				0
Deia_01080 Putative N-acetyltransferase	COG1247	L-amino acid N-acyltransferase YncA	E	Amino acid transport and metabolism	1108659	1108204	151	hypothetical protein B7Y25_07225 [Alphaproteobacteria bacterium 16-39-46] OYZ36505.1	42.9	98	hypothetical protein B7Y25_07225 [Alphaproteobacteria bacterium 16-39-46] OYZ36505.1	42.9	98	hypothetical protein B7Y25_07225 [Alphaproteobacteria bacterium 16-39-46] OYZ36505.1	42.9	98	GNAT family N-acetyltransferase [Rickettsia hoogstraalii] WP_040255724.1	44.4	98		0
Deia_01149 Alanine dehydrogenase	COG0686	Alanine dehydrogenase	E	Amino acid transport and metabolism	1188344	1187226	372	alanine dehydrogenase [Idiomarina zobellii] WP_053953587.1	57.6	99	alanine dehydrogenase [Idiomarina zobellii] WP_053953587.1	57.6	99	alanine dehydrogenase [Dongia sp. URHE0060] WP_028098149.1	55.1	97	NAD(P) transhydrogenase subunit alpha [Rickettsia bellii] WP_011476741.1	28	93		2.5
Deia_00716 Dihydroxy-acid dehydratase	COG0129	Dihydroxyacid dehydratase/phosphogluconate dehydratase	EG	Amino acid transport and metabolism/Carbohydrate transport and metabolism	733125	731302	607
Deia_00457 Ketol-acid reductoisomerase	COG0059	Ketol-acid reductoisomerase	EH	Amino acid transport and metabolism/Coenzyme transport and metabolism	480497	479475	340
Deia_01037 Aminodeoxychorismate synthase component 2	COG0512	Anthranilate/para-aminobenzoate synthase component II	EH	Amino acid transport and metabolism/Coenzyme transport and metabolism	1062455	1063012	185	MULTISPECIES: aminodeoxychorismate/anthranilate synthase component II [Halolactibacillus] WP_062320588.1	52.6	99	aminodeoxychorismate/anthranilate synthase component II [Marinobacter sp. F3R11] WP_113816352.1	53.1	99	aminodeoxychorismate/anthranilate synthase component II [Magnetococcus marinus] WP_011712793.1	48.9	99	carbamoyl-phosphate synthase small subunit [Wolbachia endosymbiont of Drosophila simulans] WP_015588344.1	34.5	71		3.7
Deia_00850 Putative phage tail collar domain protein	COG1063	Threonine dehydrogenase or related Zn-dependent dehydrogenase	ER	Amino acid transport and metabolism/General function prediction onl	881654	883393	579	hypothetical protein [Phyllobacteriaceae bacterium Water-Bin73] WP_108844974.1	46.8	27	hypothetical protein [Phyllobacteriaceae bacterium Water-Bin73] WP_108844974.1	46.8	27	hypothetical protein [Phyllobacteriaceae bacterium Water-Bin73] WP_108844974.1	46.8	27	-				0
Deia_00175 hypothetical protein	COG3250	Beta-galactosidase/beta-glucuronidase	G	Carbohydrate transport and metabolism	199263	198811	150	hypothetical protein [Aminobacter sp. MSH1] WP_108605966.1	42.6	93	hypothetical protein [Aminobacter sp. MSH1] WP_108605966.1	42.6	93	hypothetical protein [Aminobacter sp. MSH1] WP_108605966.1	42.6	93	-				0
Deia_00189 Putative conserved hypothetical protein	COG3250	Beta-galactosidase/beta-glucuronidase	G	Carbohydrate transport and metabolism	210470	209940	176	hypothetical protein [Mesorhizobium ciceri] WP_063168135.1	35.3	84	hypothetical protein [Mesorhizobium ciceri] WP_063168135.1	35.3	84	hypothetical protein [Mesorhizobium ciceri] WP_063168135.1	35.3	84	-				0
Deia_01104 Putative transketolase (N-terminal partial)	COG3959	Transketolase, N-terminal subunit	G	Carbohydrate transport and metabolism	1136498	1136316	60	transketolase [Candidatus Falkowbacteria bacterium RIFOXYA2_FULL_47_19] OGF26079.1	45.5	90	transketolase [Thalassospira xiamenensis] WP_063093198.1	42.9	91	transketolase [Thalassospira xiamenensis] WP_063093198.1	42.9	91	-				2.6
Deia_00173 hypothetical protein	COG1165	2-succinyl-5-enolpyruvyl-6-hydroxy-3-cyclohexene-1-carboxylate synthase	H	Coenzyme transport and metabolism	196173	195256	305	-			-			-			-				0
Deia_00960 Putative bifunctional NMN adenylyltransferase/Nudix hydrolase	COG1056	Nicotinamide mononucleotide adenylyltransferase	H	Coenzyme transport and metabolism	993501	994505	334	nicotinate-nicotinamide nucleotide adenylyltransferase [Acinetobacter kookii] WP_092818620.1	28.6	56	nicotinate-nicotinamide nucleotide adenylyltransferase [Acinetobacter kookii] WP_092818620.1	28.6	56	bifunctional nicotinamide-nucleotide adenylyltransferase/Nudix hydroxylase [Thalassospira xianhensis] WP_114120320.1	27	55	bifunctional nicotinamide-nucleotide adenylyltransferase/Nudix hydroxylase [Rickettsiales bacterium Ac37b] WP_038602552.1	24.1	54		1.6
Deia_01103 3-methyl-2-oxobutanoate hydroxymethyltransferase	COG0413	Ketopantoate hydroxymethyltransferase	H	Coenzyme transport and metabolism	1135456	1136307	283	3-methyl-2-oxobutanoate hydroxymethyltransferase [Alphaproteobacteria bacterium RIFCSPHIGHO2_02_FULL_40_34] OFW79981.1	59.6	97	3-methyl-2-oxobutanoate hydroxymethyltransferase [Alphaproteobacteria bacterium RIFCSPHIGHO2_02_FULL_40_34] OFW79981.1	59.6	97	3-methyl-2-oxobutanoate hydroxymethyltransferase [Alphaproteobacteria bacterium RIFCSPHIGHO2_02_FULL_40_34] OFW79981.1	59.6	97	3-methyl-2-oxobutanoate hydroxymethyltransferase [Anaplasma marginale] WP_011114134.1	40.8	91		0
Deia_00277 Acyl-CoA thioester hydrolase YbgC	COG0824	Acyl-CoA thioesterase FadM	I	Lipid transport and metabolism	308867	309277	136	tol-pal system-associated acyl-CoA thioesterase [Granulibacter bethesdensis] WP_072572430.1	52.1	88	tol-pal system-associated acyl-CoA thioesterase [Granulibacter bethesdensis] WP_072572430.1	52.1	88	tol-pal system-associated acyl-CoA thioesterase [Granulibacter bethesdensis] WP_072572430.1	52.1	88	-				0
Deia_00683 hypothetical protein	COG2084	3-hydroxyisobutyrate dehydrogenase or related beta-hydroxyacid dehydrogenase	I	Lipid transport and metabolism	702878	701928	316	-			-			-			-				0
Deia_00216 Putative conserved hypothetical protein	COG4694	Wobble nucleotide-excising tRNase	J	Translation, ribosomal structure and biogenesis	237169	235376	597	hypothetical protein A9G32_03390 [Gilliamella apicola] OCG37450.1	24.7	97	hypothetical protein A9G32_03390 [Gilliamella apicola] OCG37450.1	24.7	97	hypothetical protein B7Y36_03500 [Novosphingobium sp. 28-62-57] OYZ12575.1	27.8	42	-				-3.1
Deia_00217 Putative conserved hypothetical protein	COG4694	Wobble nucleotide-excising tRNase	J	Translation, ribosomal structure and biogenesis	237799	237224	191	hypothetical protein [Candidatus Endomicrobium trichonymphae] WP_096525243.1	37.3	73	hypothetical protein [Paracoccus sp. 228] WP_046000461.1	30.6	99	hypothetical protein [Paracoccus sp. 228] WP_046000461.1	30.6	99	-				6.7
Deia_01114 tRNA methyltransferase	COG0219	tRNA(Leu) C34 or U34 (ribose-2'-O)-methylase TrmL, contains SPOUT domain	J	Translation, ribosomal structure and biogenesis	1145525	1145971	148	tRNA (cytidine(34)-2'-O)-methyltransferase [Phyllobacteriaceae bacterium StC1] WP_109768254.1	46.2	95	tRNA (cytidine(34)-2'-O)-methyltransferase [Phyllobacteriaceae bacterium StC1] WP_109768254.1	46.2	95	tRNA (cytidine(34)-2'-O)-methyltransferase [Phyllobacteriaceae bacterium StC1] WP_109768254.1	46.2	95	-				0
Deia_00139 hypothetical protein	COG2378	Predicted DNA-binding transcriptional regulator YafY, contains an HTH and WYL domains	K	Transcription	155093	155620	175	-			-			-			-				0
Deia_00237 hypothetical protein	COG0640	DNA-binding transcriptional regulator, ArsR family	K	Transcription	259981	259397	194	-			-			-			-				0
Deia_00558 Putative transcriptional regulator ArsR family	COG0640	DNA-binding transcriptional regulator, ArsR family	K	Transcription	564707	564994	95	transcriptional regulator [Alteromonadaceae bacterium XY-R5] WP_067736589.1	43	88	transcriptional regulator [Alteromonadaceae bacterium XY-R5] WP_067736589.1	43	88	ArsR family transcriptional regulator [Aliiroseovarius sediminilitoris] WP_091433482.1	46.9	84	-				-3.9
Deia_00613 Putative HTH-type transcriptional regulator	COG0583	DNA-binding transcriptional regulator, LysR family	K	Transcription	625187	624078	369	LysR family transcriptional regulator [Legionella brunensis] WP_058440156.1	37.6	25	LysR family transcriptional regulator [Legionella brunensis] WP_058440156.1	37.6	25	MULTISPECIES: LysR family transcriptional regulator [Pelagibacterium] WP_014130055.1	40.8	20	-				-3.2
Deia_00678 Putative HTH-type transcriptional activator	COG0583	DNA-binding transcriptional regulator, LysR family	K	Transcription	697190	696060	376	LysR family transcriptional regulator [Acidobacteria bacterium] PYR96344.1	42.4	22	LysR family transcriptional regulator [Legionella shakespearei] WP_018577716.1	41	20	LysR family transcriptional regulator [Pseudorhodobacter wandonensis] WP_050522296.1	30.7	25	-				11.7
Deia_01029 Putative HTH-type transcriptional regulator	COG1733	DNA-binding transcriptional regulator, HxlR family	K	Transcription	1055723	1055352	123	hypothetical protein AUJ12_05310 [Alphaproteobacteria bacterium CG1_02_46_17] OIN86695.1	52.9	83	hypothetical protein AUJ12_05310 [Alphaproteobacteria bacterium CG1_02_46_17] OIN86695.1	52.9	83	hypothetical protein AUJ12_05310 [Alphaproteobacteria bacterium CG1_02_46_17] OIN86695.1	52.9	83	-				0
Deia_01062 Putative hydrogen peroxide-inducible genes activator	COG0583	DNA-binding transcriptional regulator, LysR family	K	Transcription	1089873	1090706	277	DNA-binding transcriptional regulator OxyR [bacterium (Candidatus Blackallbacteria) CG18_big_fil_WC_8_21_14_2_50_49_26] PIQ23579.1	30.2	93	LysR family transcriptional regulator [Rhizobium sp. YR519] WP_051961360.1	26.5	97	LysR family transcriptional regulator [Rhizobium sp. YR519] WP_051961360.1	26.5	97	-				3.7
Deia_00197 Putative Type IIS restriction/modification enzyme	COG0827	Adenine-specific DNA methylase	L	Replication, recombination and repair	219044	215892	1050	restriction endonuclease subunit M [Fusobacterium periodonticum] WP_100024693.1	48.6	98	hypothetical protein [Bartonella tamiae] WP_008040953.1	38.2	99	hypothetical protein [Bartonella tamiae] WP_008040953.1	38.2	99	hypothetical protein [Rickettsia canadensis] WP_014364176.1	23.2	23		10.4
Deia_00219 Putative Type IIS restriction/modification enzyme	COG0827	Adenine-specific DNA methylase	L	Replication, recombination and repair	241371	238306	1021	restriction endonuclease subunit M [Flavobacterium urumqiense] WP_103999172.1	44.3	96	hypothetical protein BWK80_29735 [Desulfobacteraceae bacterium IS3] OQX22715.1	44.8	95	hypothetical protein [Bartonella tamiae] WP_008040953.1	37.8	99	hypothetical protein [Rickettsia canadensis] WP_012149064.1	25.6	21		6.5
Deia_00247 ATP-dependent DNA helicase RecQ	COG0514	Superfamily II DNA helicase RecQ	L	Replication, recombination and repair	274962	276212	416	DNA helicase RecQ, partial [Bosea sp. 32-68-6] OYX01979.1	61	97	DNA helicase RecQ, partial [Bosea sp. 32-68-6] OYX01979.1	61	97	DNA helicase RecQ, partial [Bosea sp. 32-68-6] OYX01979.1	61	97	helicase domain protein [Rickettsia hoogstraalii str. RCCE3] KJV80627.1	26.4	29		0
Deia_00248 Alkylated DNA repair protein AlkB	COG3145	Alkylated DNA repair dioxygenase AlkB	L	Replication, recombination and repair	276705	276187	172	alkylated DNA repair protein [Rickettsia felis] WP_011270927.1	52.7	99	alkylated DNA repair protein [Rickettsia felis] WP_011270927.1	52.7	99	alkylated DNA repair protein [Rickettsia felis] WP_011270927.1	52.7	99	alkylated DNA repair protein [Rickettsia felis] WP_011270927.1	52.7	99		0
Deia_00652 DNA mismatch repair protein MutH	COG3066	DNA mismatch repair protein MutH	L	Replication, recombination and repair	664818	664213	201	hypothetical protein C6500_14300 [Candidatus Poribacteria bacterium] RKU17777.1	61.5	98	hypothetical protein B5M56_01950 [Desulfococcus sp. 4484_241] OQX63699.1	60	99	hypothetical protein [Sphingopyxis sp. LPB0140] WP_083550273.1	51.5	97	-				10
Deia_00832 fused 1-(5-phosphoribosyl)-5-[(5-phosphoribosylamino)methylideneamino] imidazole-4-carboxamide isomerase + DNA alkylation repair protein	COG4912	3-methyladenine DNA glycosylase AlkD	L	Replication, recombination and repair	856617	857429	270	DNA alkylation repair protein [Candidatus Magasanikbacteria bacterium CG_4_10_14_0_2_um_filter_33_14] PIZ96638.1	48.7	94	DNA alkylation repair protein [Desulfobacteraceae bacterium 4572_130] OQY01585.1	50.4	90	DNA alkylation repair protein [Alphaproteobacteria bacterium CG_4_10_14_0_2_um_filter_63_37] PJA26068.1	40.2	90	DNA alkylation repair enzyme family protein [Rickettsia bellii str. RML An4] KJV89647.1	43.1	88		8.5
Deia_01009 Putative type III restriction-modification DNA methylase	COG2189	Adenine specific DNA methylase Mod	L	Replication, recombination and repair	1037671	1036313	452	type III restriction-modification system methylation subunit [Candidatus Symbiothrix dinenymphae] GAP71549.1	56.5	99	hypothetical protein [Thioalkalivibrio sp. HK1] WP_081759224.1	47.4	74	site-specific DNA-methyltransferase [Erythrobacter sp. YH-07] WP_115415418.1	43.6	76	site-specific DNA-methyltransferase [Candidatus Fokinia solitaria] WP_108673249.1	30.9	73		12.9
Deia_01136 Membrane-bound lytic murein transglycosylase A precursor	COG1193	dsDNA-specific endonuclease/ATPase MutS2	L	Replication, recombination and repair	1170341	1171951	536	murein transglycosylase [Kiloniella majae] WP_085906408.1	35.6	67	murein transglycosylase [Kiloniella majae] WP_085906408.1	35.6	67	murein transglycosylase [Kiloniella majae] WP_085906408.1	35.6	67	hypothetical protein [Candidatus Jidaibacter acanthamoeba] WP_084212772.1	38.6	60		0
Deia_01096 GDP-mannose 4,6-dehydratase	COG1089	GDP-D-mannose dehydratase	M	Cell wall/membrane/envelope biogenesis	1128269	1129240	323	GDP-mannose 4,6-dehydratase [Pyrinomonas methylaliphatogenes] WP_041975137.1	74.6	99	GDP-mannose 4,6-dehydratase [Alphaproteobacteria bacterium RIFCSPHIGHO2_02_FULL_40_34] OFW81390.1	74.3	99	GDP-mannose 4,6-dehydratase [Alphaproteobacteria bacterium RIFCSPHIGHO2_02_FULL_40_34] OFW81390.1	74.3	99	GDP-mannose 4,6-dehydratase [Rickettsiales bacterium Ac37b] WP_044578750.1	59.8	99		0.3
Deia_01108 Glycosyltransferase family 25 (LPS biosynthesis protein)	COG3306	Glycosyltransferase involved in LPS biosynthesis, GR25 family	M	Cell wall/membrane/envelope biogenesis	1139521	1138661	286	glycosyltransferase family 25 protein [Rickettsia hoogstraalii] WP_082022350.1	29.8	82	glycosyltransferase family 25 protein [Rickettsia hoogstraalii] WP_082022350.1	29.8	82	glycosyltransferase family 25 protein [Rickettsia hoogstraalii] WP_082022350.1	29.8	82	glycosyltransferase family 25 protein [Rickettsia hoogstraalii] WP_082022350.1	29.8	82		0
Deia_01141 Putative membrane-bound lytic murein transglycosylase	COG2951	Membrane-bound lytic murein transglycosylase B	M	Cell wall/membrane/envelope biogenesis	1176382	1177605	407	MULTISPECIES: lytic murein transglycosylase [Pantoea] WP_038625803.1	35.1	76	MULTISPECIES: lytic murein transglycosylase [Pantoea] WP_038625803.1	35.1	76	lytic murein transglycosylase [Thermopetrobacter sp. TC1] WP_051929033.1	35.3	73	-				-0.2
Deia_00433 hypothetical protein	COG4934	Serine protease, subtilase family	O	Posttranslational modification, protein turnover, chaperones	453876	453487	129	-			-			-			-				0
Deia_00864 Putative arginine kinase	COG3869	Protein-arginine kinase	O	Posttranslational modification, protein turnover, chaperones	893894	894967	357	arginine kinase [Proteobacteria bacterium] PID47591.1	40.9	93	arginine kinase [Proteobacteria bacterium] PID47591.1	40.9	93	arginine kinase [Rhodospirillaceae bacterium] PCI39430.1	36.9	83	-				4
Deia_01052 hypothetical protein	COG4263	Nitrous oxide reductase	P	Inorganic ion transport and metabolism	1080198	1081991	597	-			-			-			-				0
Deia_00164 Putative NAD(P)/FAD-binding protein	COG4529	Uncharacterized NAD(P)/FAD-binding protein YdhS	R	General function prediction only	187751	189016	421	hypothetical protein [Sporocytophaga myxococcoides] WP_028979278.1	32.7	96	MULTISPECIES: hypothetical protein [Rhizobium] WP_056317979.1	26.2	96	MULTISPECIES: hypothetical protein [Rhizobium] WP_056317979.1	26.2	96	-				6.5
Deia_00196 Putative ABC transporter ATP-binding protein	COG3950	Predicted ATP-binding protein involved in virulence	R	General function prediction only	215888	214512	458	ATPase AAA [Leptospira borgpetersenii] WP_002725744.1	30.5	56	hypothetical protein AMJ43_05335 [Coxiella sp. DG_40] KPJ67284.1	32.5	59	ATP-binding protein [Acidisphaera sp. G45-3] WP_114911085.1	26.6	77	ATP-binding protein [Candidatus Fokinia solitaria] WP_108673090.1	28.6	19		3.9
Deia_00249 hypothetical protein	COG1380	Putative effector of murein hydrolase LrgA, UPF0299 family	R	General function prediction only	276990	276709	93	DUF2431 domain-containing protein [Rhodobacteraceae bacterium BAR1] WP_118942712.1	36.5	90	DUF2431 domain-containing protein [Rhodobacteraceae bacterium BAR1] WP_118942712.1	36.5	90	DUF2431 domain-containing protein [Rhodobacteraceae bacterium BAR1] WP_118942712.1	36.5	90	DUF2431 domain-containing protein [Rickettsia felis] WP_011270926.1	34.2	77		0
Deia_00366 Alpha/beta hydrolase family protein	COG4188	Predicted dienelactone hydrolase	R	General function prediction only	399014	399760	248	hypothetical protein [Holospora curviuscula] WP_104207083.1	41.6	96	hypothetical protein [Holospora curviuscula] WP_104207083.1	41.6	96	hypothetical protein [Holospora curviuscula] WP_104207083.1	41.6	96	hypothetical protein [Orientia tsutsugamushi] WP_109234694.1	40	97		0
Deia_00549 hypothetical protein	COG2153	Predicted N-acyltransferase, GNAT family	R	General function prediction only	558104	556968	378	-			-			-			-				0
Deia_00975 Putative esterase	COG2819	Predicted hydrolase of the alpha/beta superfamily	R	General function prediction only	1006261	1007124	287	esterase [candidate division KSB1 bacterium] RIK74853.1	37.8	96	alpha/beta hydrolase [Oleiagrimonas sp. MCCC 1A03011] WP_113066129.1	38.2	93	alpha/beta hydrolase [Marinicaulis flavus] WP_104829735.1	35	92	-				2.8
Deia_01120 hypothetical protein	COG2304	Secreted protein containing bacterial Ig-like domain and vWFA domain	R	General function prediction only	1151463	1151963	166	-			-			-			-				0
Deia_00062 Putative MORN repeat protein	COG4642	Uncharacterized conserved protein	S	Function unknown	78630	80774	714	TIR domain-containing protein [Odoribacter splanchnicus] WP_049782894.1	38.5	47	2-isopropylmalate synthase [Rhodobacter sp. CZR27] WP_096785198.1	33.6	45	2-isopropylmalate synthase [Rhodobacter sp. CZR27] WP_096785198.1	33.6	45	-				4.9
Deia_00136 Putative phage protein	COG1479	Uncharacterized conserved protein, contains ParB-like and HNH nuclease domains	S	Function unknown	153063	154181	372	DUF262 domain-containing protein [Candidatus Thiosymbion oneisti] WP_089725861.1	32.4	97	DUF262 domain-containing protein [Candidatus Thiosymbion oneisti] WP_089725861.1	32.4	97	DUF262 domain-containing protein [Rhizobiales bacterium] WP_113467265.1	30.1	96	-				2.3
Deia_00174 hypothetical protein	COG1479	Uncharacterized conserved protein, contains ParB-like and HNH nuclease domains	S	Function unknown	198756	196972	594	DUF262 domain-containing protein [Helicobacter pylori] WP_000338417.1	29.8	87	DUF262 domain-containing protein [Helicobacter pylori] WP_000338417.1	29.8	87	DUF262 domain-containing protein [Ochrobactrum rhizosphaerae] WP_024896925.1	26.7	96	-				3.1
Deia_00203 Putative conserved hypothetical protein	COG1479	Uncharacterized conserved protein, contains ParB-like and HNH nuclease domains	S	Function unknown	224608	222854	584	DUF262 domain-containing protein [Leptolinea tardivitalis] WP_062421484.1	41.9	98	MULTISPECIES: DUF262 domain-containing protein [Methylobacterium] WP_043382438.1	39	99	MULTISPECIES: DUF262 domain-containing protein [Methylobacterium] WP_043382438.1	39	99	-				2.9
Deia_00205 Putative conserved hypothetical protein	COG5483	Uncharacterized conserved protein, DUF488 family	S	Function unknown	227151	226417	244	DUF488 domain-containing protein [Salegentibacter salegens] WP_079733943.1	34.4	98	hypothetical protein CVU29_00850 [Betaproteobacteria bacterium HGW-Betaproteobacteria-22] PKO47961.1	40.5	61	DUF488 domain-containing protein [Bartonella sp. WD16.2] WP_078705748.1	46.5	60	-				-12.1
Deia_00230 Putative conserved hypothetical protein	COG3680	Uncharacterized protein	S	Function unknown	252484	251693	263	hypothetical protein [Desulfovibrio magneticus] WP_015861865.1	46.5	95	hypothetical protein [Desulfovibrio magneticus] WP_015861865.1	46.5	95	hypothetical protein [Nereida ignava] WP_048600110.1	42.4	95	-				4.1
Deia_00239 Putative restriction endonuclease/methylase, N-terminal	COG4748	Uncharacterized protein	S	Function unknown	262240	261077	387	restriction endonuclease [Rhizobiales bacterium] WP_113200696.1	29	86	restriction endonuclease [Rhizobiales bacterium] WP_113200696.1	29	86	restriction endonuclease [Rhizobiales bacterium] WP_113200696.1	29	86	-				0
Deia_00328 hypothetical protein	COG3171	Uncharacterized conserved protein YggL, DUF469 family	S	Function unknown	363776	361500	758	-			-			-			-				0
Deia_00456 Putative permease	COG0701	Uncharacterized membrane protein YraQ, UPF0718 family	S	Function unknown	478465	479403	312	permease [Clostridium sp. CAG:768] CDE42610.1	48.8	98	hypothetical protein BHW62_06530 [Acinetobacter sp. CAG:196_36_41] OLA73554.1	46.5	99	permease [Magnetospirillum sp. LBB-42] WP_112147273.1	46.9	99	-				1.9
Deia_00682 hypothetical protein	COG3755	Uncharacterized conserved protein YecT, DUF1311 family	S	Function unknown	700711	701562	283	hypothetical protein [Pluralibacter gergoviae] WP_045290290.1	43.8	23	hypothetical protein [Pluralibacter gergoviae] WP_045290290.1	43.8	23	-			-				43.8
Deia_00762 Putative MORN repeat kinase	COG4642	Uncharacterized conserved protein	S	Function unknown	788260	786674	528	2-isopropylmalate synthase [Roseovarius mucosus] WP_087148910.1	29.9	80	2-isopropylmalate synthase [Roseovarius mucosus] WP_087148910.1	29.9	80	2-isopropylmalate synthase [Roseovarius mucosus] WP_087148910.1	29.9	80	-				0
Deia_00827 Putative conserved hypothetical protein	COG4430	Uncharacterized conserved protein YdeI, YjbR/CyaY-like superfamily, DUF1801 family	S	Function unknown	852331	852624	97	DUF1905 domain-containing protein [Microbacterium sp. PM5] WP_112931680.1	35.4	97	DUF1905 domain-containing protein [Caulobacter sp. BP25] WP_099442796.1	43	87	DUF1905 domain-containing protein [Caulobacter sp. BP25] WP_099442796.1	43	87	-				-7.6
Deia_00840 Putative MORN repeat protein	COG4642	Uncharacterized conserved protein	S	Function unknown	864881	872338	2485	2-isopropylmalate synthase [Limimaricola pyoseonensis] WP_090112816.1	27.1	10	2-isopropylmalate synthase [Limimaricola pyoseonensis] WP_090112816.1	27.1	10	2-isopropylmalate synthase [Limimaricola pyoseonensis] WP_090112816.1	27.1	10	-				0
Deia_00850 Putative phage tail collar domain protein	COG4675	Microcystin-dependent protein (function unknown)	S	Function unknown	881654	883393	579	hypothetical protein [Phyllobacteriaceae bacterium Water-Bin73] WP_108844974.1	46.8	27	hypothetical protein [Phyllobacteriaceae bacterium Water-Bin73] WP_108844974.1	46.8	27	hypothetical protein [Phyllobacteriaceae bacterium Water-Bin73] WP_108844974.1	46.8	27	-				0
Deia_00911 Putative MORN repeat protein	COG4642	Uncharacterized conserved protein	S	Function unknown	938697	937519	392	phosphatidylinositol 4-phosphate 5-kinase 2-like [Citrus sinensis] XP_006466181.1	40	43	hypothetical protein CFH07_01584, partial [Alphaproteobacteria bacterium MarineAlpha3_Bin6] PPR57214.1	41.9	43	hypothetical protein CFH07_01584, partial [Alphaproteobacteria bacterium MarineAlpha3_Bin6] PPR57214.1	41.9	43	-				-1.9
Deia_00134 Putative phage-related P-loop NTPase	COG0467	RecA-superfamily ATPase, KaiC/GvpD/RAD55 family	T	Signal transduction mechanisms	152586	151513	357	replicative DNA helicase [Legionella pneumophila] WP_014840790.1	33.3	84	replicative DNA helicase [Legionella pneumophila] WP_014840790.1	33.3	84	hypothetical protein B7Y98_03510 [Sphingomonas sp. 32-62-10] OYX39898.1	31.2	82	hypothetical protein [Wolbachia endosymbiont of Folsomia candida] WP_110410414.1	30.3	39		2.1
Deia_00195 Putative catalytic domain dual specificity phosphatase	COG2453	Protein-tyrosine phosphatase	T	Signal transduction mechanisms	214515	214015	166	phosphatase [Yersinia similis] WP_054878242.1	46.4	98	phosphatase [Yersinia similis] WP_054878242.1	46.4	98	phosphatase [Brevundimonas sp. EAKA] WP_035306455.1	46.7	98	-				-0.3
Deia_00218 Probable dual specificity protein phosphatase	COG2453	Protein-tyrosine phosphatase	T	Signal transduction mechanisms	238298	237801	165	phosphatase [Yersinia similis] WP_054878242.1	48.4	96	phosphatase [Yersinia similis] WP_054878242.1	48.4	96	phosphatase [Brevundimonas sp. EAKA] WP_035306455.1	47.2	96	-				1.2
Deia_00882 hypothetical protein	COG2203	GAF domain	T	Signal transduction mechanisms	912559	911519	346	-			-			-			-				0
Deia_00246 ShlB family large exoprotein secretion/activation protein	COG2831	Hemolysin activation/secretion protein	U	Intracellular trafficking, secretion, and vesicular transport	273082	274956	624	hypothetical protein A3D15_02555 [Alphaproteobacteria bacterium RIFCSPHIGHO2_02_FULL_40_34] OFW80791.1	28.1	91	hypothetical protein A3D15_02555 [Alphaproteobacteria bacterium RIFCSPHIGHO2_02_FULL_40_34] OFW80791.1	28.1	91	hypothetical protein A3D15_02555 [Alphaproteobacteria bacterium RIFCSPHIGHO2_02_FULL_40_34] OFW80791.1	28.1	91	-				0
Deia_00549 hypothetical protein	COG2831	Hemolysin activation/secretion protein	U	Intracellular trafficking, secretion, and vesicular transport	558104	556968	378	-			-			-			-				0
Deia_00178 Putative HNH endonuclease	COG3183	Predicted restriction endonuclease, HNH family	V	Defense mechanisms	200819	200184	211	HNH endonuclease [Vibrio harveyi] WP_005442030.1	36.8	44	HNH endonuclease [Vibrio harveyi] WP_005442030.1	36.8	44	hypothetical protein [Sphingobium faniae] WP_092956571.1	26.8	58	-				10
Deia_00282 Putative restriction/modification system protein	COG1715	Restriction endonuclease Mrr	V	Defense mechanisms	313843	314760	305	restriction endonuclease [Tessaracoccus flavus] WP_077343091.1	31.7	99	restriction endonuclease [Thauera aromatica] WP_107220153.1	34.5	95	restriction endonuclease [Sulfitobacter delicatus] WP_093739849.1	34.2	99	-				-2.5
Deia_00873 Putative bactofilim family protein	COG1664	Cytoskeletal protein CcmA, bactofilin family	Z	Cytoskeleton	904174	904575	133	polymer-forming cytoskeletal protein [Pseudoalteromonas luteoviolacea] WP_046356613.1	41.3	81	polymer-forming cytoskeletal protein [Pseudoalteromonas luteoviolacea] WP_046356613.1	41.3	81	hypothetical protein A3D15_01655 [Alphaproteobacteria bacterium RIFCSPHIGHO2_02_FULL_40_34] OFW80975.1	43.4	73	-				-2.1
