## Supplementary material for "The extracellular association of the bacterium “*Candidatus* Deianiraea vastatrix” with the ciliate *Paramecium* suggests an alternative scenario for the evolution of *Rickettsiales*": Suppl_19_Table_amino_acids.xlsx

### Sheet: Foglio1
Pathway and genes	Genome start position	Genome end position	All NCBI nr protein			Proteobacteria only			Alpharoteobacteria only			Rickettsiales only			CAIcalc Confidence interval	GC% (all genes 33.53+5.80)		Phylogenetic position	SH test P value
			Best Hit nr	% ID	% Cov	Best Hit Proteobacteria	% ID	% Cov	Best Hit Alphaproteobacteria	% ID	% Cov	Best Hit Rickettsiales	% ID	% Cov		Mean+SD	Prob
Aromatic amino acids
Deia_00428 Putative 3-deoxy-7-phosphoheptulonate synthase	447801	446902	hypothetical protein HRbin35_00518 [bacterium HR35] GBD34770.1	49.2	98	3-deoxy-7-phosphoheptulonate synthase [Halobacteriovorax marinus] OUR96406.1	31.5	46	3-deoxy-7-phosphoheptulonate synthase [Tenacibaculum sp. 4G03] WP_099215852.1	30.4	43	-			not significant	35.18+3.80	0.1751	Unsupported, too low phylogenetic signal	<0.01
Deia_00535 3-dehydroquinate synthase	545035	543836	3-dehydroquinate synthase [Planctomycetaceae bacterium TMED10] OUT69809.1	37.7	89	3-dehydroquinate synthase [Agrobacterium albertimagni] WP_006724527.1	38.3	81	3-dehydroquinate synthase [Alphaproteobacteria bacterium CG11_big_fil_rev_8_21_14_0_20_39_49] PIR37214.1	41.1	77	MULTISPECIES: 2-deoxy-scyllo-inosose synthase [spotted fever group] WP_008580473.1	31.9	76	not significant
Deia_00424 fused shikimate kinase + shikimate dehydrogenase + 3-dehydroquinate dehydratase	444044	442017	shikimate dehydrogenase [Candidatus Daviesbacteria bacterium RIFCSPLOWO2_02_FULL_36_7] OGE64861.1	39.7	37	shikimate dehydrogenase [Desulfotalea psychrophila] WP_011190253.1	35.4	37	shikimate dehydrogenase [Alphaproteobacteria bacterium RIFCSPHIGHO2_02_FULL_46_13] OFW90383.1	35.7	36	-			not significant
Deia_00424 part 1: shikimate kinase	-	-	hypothetical protein A2866_00345 [Candidatus Roizmanbacteria bacterium RIFCSPHIGHO2_01_FULL_39_8] OGK19040.1	36	80	shikimate kinase [Desulfobacteraceae bacterium] PNV86070.1	36	80	shikimate kinase [Sphingopyxis sp. LPB0140] WP_072559548.1	31.2	84	-			not significant
Deia_00424 part 2: shikimate dehydrogenase	-	-	shikimate dehydrogenase [Candidatus Daviesbacteria bacterium RIFCSPLOWO2_02_FULL_36_7] OGE64861.1	39.7	90	shikimate dehydrogenase [Desulfotalea psychrophila] WP_011190253.1	35.4	90	shikimate dehydrogenase [Alphaproteobacteria bacterium RIFCSPHIGHO2_02_FULL_46_13] OFW90383.1	35.7	88	-			not significant
Deia_00424 part 3: 3-dehydroquinate dehydratase	-	-	type I 3-dehydroquinate dehydratase [Enterococcus cecorum] WP_060470815.1	31.1	79	type I 3-dehydroquinate dehydratase [Deltaproteobacteria bacterium HGW-Deltaproteobacteria-21] PKN25298.1	34.5	71	-			-			not significant
Deia_00425 3-phosphoshikimate 1-carboxyvinyltransferase	445352	444051	3-phosphoshikimate 1-carboxyvinyltransferase [Parcubacteria group bacterium CG1_02_41_26] OIO50400.1	40.2	96	3-phosphoshikimate 1-carboxyvinyltransferase [Ferrimonas futtsuensis] WP_028108417.1	39.4	93	3-phosphoshikimate 1-carboxyvinyltransferase [Porphyrobacter donghaensis] WP_060975588.1	32.9	93	3-phosphoshikimate 1-carboxyvinyltransferase [Candidatus Neoehrlichia lotoris] WP_045809263.1	22.7	98	not significant
Deia_00154 Chorismate synthase	176240	177319	chorismate synthase [Gammaproteobacteria bacterium SCGC AG-212-F23] OAI46254.1	63.6	96	chorismate synthase [Gammaproteobacteria bacterium SCGC AG-212-F23] OAI46254.1	63.6	96	chorismate synthase [Pelagibacteraceae bacterium TMED216] OUW73427.1	54.8	98	-			not significant
Deia_00690 Chorismate mutase	708846	709517	3-deoxy-7-phosphoheptulonate synthase [uncultured bacterium (gcode 4)] EKD44567.1	34.5	37	bifunctional chorismate mutase/prephenate dehydrogenase [Idiomarinaceae bacterium HL-53] WP_072154116.1	32.5	35	-			-			not significant
Deia_00942 Prephenate dehydrogenase	977434	976475	prephenate dehydrogenase [Thiotrichales bacterium SG8_50] KPK51241.1	30.9	76	prephenate dehydrogenase [Thiotrichales bacterium SG8_50] KPK51241.1	30.9	76	hypothetical protein COV36_03575 [Alphaproteobacteria bacterium CG11_big_fil_rev_8_21_14_0_20_44_7] PIR32821.1	33.6	79	-			not significant
Deia_00868 Prephenate dehydratase	898763	899608	hypothetical protein A3D15_00210 [Alphaproteobacteria bacterium RIFCSPHIGHO2_02_FULL_40_34] OFW79860.1	38.9	98	hypothetical protein A3D15_00210 [Alphaproteobacteria bacterium RIFCSPHIGHO2_02_FULL_40_34] OFW79860.1	38.9	98	hypothetical protein A3D15_00210 [Alphaproteobacteria bacterium RIFCSPHIGHO2_02_FULL_40_34] OFW79860.1	38.9	98	-			not significant
Branched chain amino acids
Deia_00067 Acetolactate/acetohydroxybutanoate synthase large subunit	85570	87261	acetolactate synthase 3 large subunit [Magnetospirillum sp. ME-1] WP_085371926.1	53.3	99	acetolactate synthase 3 large subunit [Magnetospirillum sp. ME-1] WP_085371926.1	53.3	99	acetolactate synthase 3 large subunit [Magnetospirillum sp. ME-1] WP_085371926.1	53.3	99	thiamine pyrophosphate-binding protein [Occidentia massiliensis] WP_019231336.1	26.4	87	not significant	38.15+4.63	0.003534	Sister to all other Alphaproteobacteria	<0.01
Deia_01102 Acetolactate/acetohydroxybutanoate synthase large subunit	1133710	1135443	acetolactate synthase [Alphaproteobacteria bacterium RIFCSPHIGHO2_02_FULL_40_34] OFW79982.1	69.8	99	acetolactate synthase [Alphaproteobacteria bacterium RIFCSPHIGHO2_02_FULL_40_34] OFW79982.1	69.8	99	acetolactate synthase [Alphaproteobacteria bacterium RIFCSPHIGHO2_02_FULL_40_34] OFW79982.1	69.8	99	thiamine pyrophosphate-binding protein [Occidentia massiliensis] WP_019231336.1	28.3	98	not significant
Deia_00457 Ketol-acid reductoisomerase	480497	479475	ketol-acid reductoisomerase [Desulfurispirillum indicum] WP_013505327.1	66.2	99	ketol-acid reductoisomerase [Devosia sp. A16] WP_055049479.1	66.7	99	ketol-acid reductoisomerase [Devosia sp. A16] WP_055049479.1	66.7	99	ketol-acid reductoisomerase [Candidatus Neoehrlichia lotoris] WP_045809092.1	42.5	95	not significant
Deia_00716 Dihydroxy-acid dehydratase	733125	731302	dihydroxy-acid dehydratase [Neisseria dentiae] WP_085365878.1	64.3	98	dihydroxy-acid dehydratase [Neisseria dentiae] WP_085365878.1	64.3	98	dihydroxy-acid dehydratase [Alphaproteobacteria bacterium] PCJ41041.1	65.4	97	-			not significant
Deia_00902 Branched-chain-amino-acid aminotransferase	927819	926959	branched-chain amino acid aminotransferase [Pseudorhodoplanes sinuspersici] WP_086086242.1	48	97	branched-chain amino acid aminotransferase [Pseudorhodoplanes sinuspersici] WP_086086242.1	48	97	branched-chain amino acid aminotransferase [Pseudorhodoplanes sinuspersici] WP_086086242.1	48	97	branched-chain amino acid transaminase [Rickettsia endosymbiont of Culicoides newsteadi] WP_094649534.1	41.5	96	not significant
Deia_00436 2-isopropylmalate synthase	454778	456268	2-isopropylmalate synthase [Ancylobacter rudongensis] WP_091436293.1	49.7	98	2-isopropylmalate synthase [Ancylobacter rudongensis] WP_091436293.1	49.7	98	2-isopropylmalate synthase [Ancylobacter rudongensis] WP_091436293.1	49.7	98	hypothetical protein [Rickettsiales bacterium Ac37b] WP_038602160.1	24.2	50	not significant
Deia_00275 3-isopropylmalate dehydratase large subunit	308748	307345	3-isopropylmalate dehydratase large subunit [OCS116 cluster bacterium] PCJ01000.1	65.3	96	3-isopropylmalate dehydratase large subunit [OCS116 cluster bacterium] PCJ01000.1	65.3	96	3-isopropylmalate dehydratase large subunit [OCS116 cluster bacterium] PCJ01000.1	65.3	96	aconitate hydratase AcnA [Neorickettsia helminthoeca] WP_038559672.1	27.3	70	not significant
Deia_00688 3-isopropylmalate dehydratase small subunit	707584	708192	3-isopropylmalate dehydratase small subunit [Pelagibacterales bacterium MED-G39] PDH18245.1	61.3	98	3-isopropylmalate dehydratase small subunit [Pelagibacterales bacterium MED-G39] PDH18245.1	61.3	98	3-isopropylmalate dehydratase small subunit [Pelagibacterales bacterium MED-G39] PDH18245.1	61.3	98	aconitate hydratase AcnA [Rickettsiales bacterium Ac37b] WP_038601892.1	36.4	51	not significant
Deia_00842 3-isopropylmalate dehydrogenase	874330	873239	3-isopropylmalate dehydrogenase [Thalassospira sp. HJ] WP_044827205.1	55.5	98	3-isopropylmalate dehydrogenase [Thalassospira sp. HJ] WP_044827205.1	55.5	98	3-isopropylmalate dehydrogenase [Thalassospira sp. HJ] WP_044827205.1	55.5	98	NADP-dependent isocitrate dehydrogenase [Rickettsia massiliae] WP_012152590.1	32.2	97	not significant
Deia_00356 Putative citramalate synthase	391449	389953	2-isopropylmalate synthase [Azospirillum sp. CAG:260] CDB39607.1	52	98	2-isopropylmalate synthase [Azospirillum sp. CAG:260] CDB39607.1	52	98	2-isopropylmalate synthase [Azospirillum sp. CAG:260] CDB39607.1	52	98	-			not significant
Cysteine
Deia_00050 O-acetylserine sulfhydrylase	62878	63786	cysteine synthase A [Ruminococcus flavefaciens] WP_028519641.1	48.7	97	cysteine synthase A [Magnetococcus marinus] WP_011714959.1	46.3	96	cysteine synthase A [Magnetococcus marinus] WP_011714959.1	46.3	96	threonine/serine dehydratase [Rickettsia endosymbiont of Culicoides newsteadi] WP_094649641.1	32.1	34	not significant	35.3	0.5076	Unsupported, too low phylogenetic signal	<0.01
Histidine
Deia_00823 ATP phosphoribosyltransferase	848719	849546	ATP phosphoribosyltransferase [Myroides phaeus] WP_090406361.1	44.4	97	ATP phosphoribosyltransferase [Gammaproteobacteria bacterium TMED225] OUW89663.1	41.3	96	ATP phosphoribosyltransferase [SAR116 cluster bacterium MED-G06] PDH56795.1	40.1	96	-			not significant	35.48+1.86	0.07982	Unsupported, too low phylogenetic signal	<0.01
Deia_00834 Phosphoribosyl-ATP pyrophosphatase	858178	858795	bifunctional phosphoribosyl-AMP cyclohydrolase/phosphoribosyl-ATP diphosphatase HisIE [Pedobacter sp. Hv1] WP_055130101.1	53.9	92	phosphoribosyl-ATP pyrophosphatase /phosphoribosyl-AMP cyclohydrolase [Pseudobacteriovorax antillogorgiicola] SMF78266.1	50	93	bifunctional phosphoribosyl-AMP cyclohydrolase/phosphoribosyl-ATP diphosphatase HisIE [Oceanicaulis sp. HL-87] WP_036512881.1	45.7	93	-			not significant
Deia_00832 1-(5-phosphoribosyl)-5-[(5-phosphoribosylamino)methylideneamino] imidazole-4-carboxamide isomerase	856017	857429	1-(5-phosphoribosyl)-5-[(5-phosphoribosylamino)methylideneamino]imidazole-4-carboxamide isomerase [Veillonella parvula] WP_004694205.1	40.3	84	1-(5-phosphoribosyl)-5-[(5-phosphoribosylamino)methylideneamino] imidazole-4-carboxamide isomerase [Campylobacter subantarcticus] WP_043019292.1	41.2	82	1-(5-phosphoribosyl)-5-[(5-phosphoribosylamino)methylideneamino]imidazole-4-carboxamide isomerase [Robiginitomaculum sp.] PHS75204.1	36.4	93	-			not significant
Deia_00833 Imidazole glycerol phosphate synthase subunit HisF	857426	858181	imidazole glycerol phosphate synthase subunit HisF [Pasteurella multocida subsp. multocida str. Anand1_goat] EGP04430.1	57.6	99	imidazole glycerol phosphate synthase subunit HisF [Pasteurella multocida subsp. multocida str. Anand1_goat] EGP04430.1	57.6	99	imidazole glycerol phosphate synthase subunit HisF [SAR116 cluster bacterium MED-G05] PDH62773.1	53.1	99	-			not significant
Deia_00829 Imidazole glycerol phosphate synthase subunit HisH	853693	854274	imidazole glycerol phosphate synthase subunit HisH [Bacteroides sp. CAG:754] CDA83689.1	46.5	96	imidazole glycerol phosphate synthase subunit HisH [Gammaproteobacteria bacterium TMED242] OUX08494.1	44.8	95	imidazole glycerol phosphate synthase subunit HisH [Maricaulis maris] WP_011643552.1	42.1	94	-			not significant
Deia_00826 Histidine biosynthesis bifunctional protein HisB	851200	852327	bifunctional histidinol-phosphatase/imidazoleglycerol-phosphate dehydratase HisB [Campylobacter coli] WP_052779024.1	46.7	99	bifunctional histidinol-phosphatase/imidazoleglycerol-phosphate dehydratase HisB [Campylobacter coli] WP_052779024.1	46.7	99	bifunctional imidazole glycerol-phosphate dehydratase/histidinol phosphatase [Pelagibacteraceae bacterium TMED216] OUW73438.1	40.2	99	-			not significant
Deia_00826 part 1: imidazoleglycerol-phosphate dehydratase	-	-	bifunctional histidinol-phosphatase/imidazoleglycerol-phosphate dehydratase HisB [Elusimicrobium minutum] WP_012414886.1	51.4	98	bifunctional histidinol-phosphatase/imidazoleglycerol-phosphate dehydratase HisB [Campylobacter coli] WP_075440087.1	48.9	99	bifunctional imidazole glycerol-phosphate dehydratase/histidinol phosphatase [Pelagibacteraceae bacterium TMED216] OUW73438.1	33.8	98	-			not significant
Deia_00826 part 2: histidinol phosphatase	-	-	imidazoleglycerol-phosphate dehydratase [Natronoarchaeum philippinense] SNZ17628.1	44.5	99	imidazoleglycerol-phosphate dehydratase, partial [Xanthomonas vasicola] KGR38027.1	45.9	96	imidazoleglycerol-phosphate dehydratase HisB [Sphingomonas sp. 37Zxx] WP_033923221.1	44.8	96	-			not significant
Deia_00820 Histidinol-phosphate aminotransferase	848016	847018	histidinol-phosphate transaminase [Olleya sp. VCSA23] WP_028289791.1	33.3	86	histidinol-phosphate transaminase [Gammaproteobacteria bacterium TMED260] OUX34019.1	31.1	99	histidinol-phosphate transaminase [Pelagibacteraceae bacterium TMED216] OUW73439.1	33.2	85	histidinol-phosphate transaminase [Rickettsiales bacterium Ac37b] WP_053239192.1	26.2	82	not significant
Deia_00824 Histidinol dehydrogenase	849552	850730	histidinol dehydrogenase [Ignavibacteriales bacterium CG18_big_fil_WC_8_21_14_2_50_31_20] PIQ08042.1	49.3	49	histidinol dehydrogenase [Haemophilus pittmaniae] WP_007242936.1	46.3	98	histidinol dehydrogenase [Pelagibacteraceae bacterium TMED216] OUW73440.1	41	98	-			not significant
Methionine
Deia_01040 Bifunctional aspartokinase/homoserine dehydrogenase	1065666	1067990	bifunctional aspartate kinase/homoserine dehydrogenase I [Acidobacteria bacterium 13_2_20CM_2_66_4] OLB60573.1	37.7	99	bifunctional aspartate kinase/homoserine dehydrogenase I [Deltaproteobacteria bacterium CG11_big_fil_rev_8_21_14_0_20_47_16] PIR20814.1	37.5	99	bifunctional aspartate kinase/homoserine dehydrogenase I [Candidatus Pelagibacter sp. TMED118] OUV44265.1	38.2	99	Bifunctional aspartokinase/homoserine dehydrogenase 1 [Candidatus Arcanobacter lacustris] KKB96763.1	54.1	42	not significant	32.44+3.48	0.7227	Unsupported, too low phylogenetic signal	<0.01
Deia_01040 part 2: homoserine dehydrogenase	-	-	bifunctional aspartate kinase/homoserine dehydrogenase I [Acidobacteria bacterium 13_2_20CM_2_66_4] OLB60573.1	42.1	99	bifunctional aspartokinase I/homoserine dehydrogenase I [Providencia sneebia DSM 19967] EKT53608.1	42.2	97	bifunctional aspartate kinase/homoserine dehydrogenase I [Candidatus Pelagibacter sp. TMED118] OUV44265.1	40.2	98	bifunctional aspartate kinase/homoserine dehydrogenase I [Candidatus Pelagibacter sp. TMED118] OUV44265.1	37	95	not significant
Deia_00649 Putative MetW-like methionine biosynthesis protein	660861	660199	methionine biosynthesis protein MetW [Phaeospirillum molischianum] WP_002730326.1	23.3	70	methionine biosynthesis protein MetW [Phaeospirillum molischianum] WP_002730326.1	23.3	70	methionine biosynthesis protein MetW [Phaeospirillum molischianum] WP_002730326.1	23.3	70	-			not significant
Deia_00704 Putative O-acetylhomoserine thiolase MetZ	717920	719089	cystathionine gamma-synthase [Halobacteriovorax marinus] WP_014245545.1	55.5	97	cystathionine gamma-synthase [Halobacteriovorax marinus] WP_014245545.1	55.5	97	cystathionine gamma-synthase [Brevundimonas aveniformis] WP_029087191.1	45.8	97	cystathionine beta-lyase [Wolbachia endosymbiont of Wuchereria bancrofti] WP_088414486.1	29.8	94	not significant
Deia_00032 Putative cystathionine beta-lyase MetC	40737	39523	cystathionine beta-lyase [Cupriavidus necator] WP_013956921.1	34.3	95	cystathionine beta-lyase [Cupriavidus necator] WP_013956921.1	34.3	95	cystathionine beta-lyase [Hyphomicrobium zavarzinii] WP_020086354.1	34	99	PLP-dependent transferase [Wolbachia pipientis] WP_070065268.1	35.4	91	not significant
Deia_00662 Cobalamin-independent homocysteine transmethylase	678020	675780	5-methyltetrahydropteroyltriglutamate--homocysteine S-methyltransferase [Fodinicurvata fenggangensis] WP_026987536.1	29.1	99	5-methyltetrahydropteroyltriglutamate--homocysteine S-methyltransferase [Fodinicurvata fenggangensis] WP_026987536.1	29.1	99	5-methyltetrahydropteroyltriglutamate--homocysteine S-methyltransferase [Fodinicurvata fenggangensis] WP_026987536.1	29.1	99	-			not significant
Deia_00705 Cobalamin-independent homocysteine transmethylase	719116	721320	5-methyltetrahydropteroyltriglutamate--homocysteine S-methyltransferase [Prevotella bryantii] WP_074613903.1	51	98	5-methyltetrahydropteroyltriglutamate--homocysteine S-methyltransferase [Alphaproteobacteria bacterium RIFCSPHIGHO2_02_FULL_40_34] OFW80657.1	50.1	99	5-methyltetrahydropteroyltriglutamate--homocysteine S-methyltransferase [Alphaproteobacteria bacterium RIFCSPHIGHO2_02_FULL_40_34] OFW80657.1	50.1	99	-			not significant
Deia_00702 5,10-methylenetetrahydrofolate reductase	716557	717312	methylenetetrahydrofolate reductase [NAD(P)H] [Halofilum ochraceum] WP_067563143.1	32	90	methylenetetrahydrofolate reductase [NAD(P)H] [Halofilum ochraceum] WP_067563143.1	32	90	methylenetetrahydrofolate reductase [NAD(P)H] [Roseomonas aerilata] WP_043828905.1	32.7	91	-			not significant
