## Supplementary material for "The extracellular association of the bacterium “*Candidatus* Deianiraea vastatrix” with the ciliate *Paramecium* suggests an alternative scenario for the evolution of *Rickettsiales*": Suppl_20_SignalP_TMHMM_results.xlsx

### Sheet: Foglio1
Gene number	Annotation	Signal-P result	TMHMM result	Inference
Deia_00006	Skp family periplasmic chaperone	Positive	Negative	Putative secreted effector
Deia_00011	Putative TrbL/VirB6-like type IV secretion protein	Positive	Positive	Putative transmembrane
Deia_00012	Putative PbpE-like serine hydrolase	Positive	Negative	Putative secreted effector
Deia_00040	hypothetical protein	Positive	Negative	Putative secreted effector
Deia_00055	Proline aminopeptidase/iminopeptidase	Positive	Negative	Putative secreted effector
Deia_00061	putative outer membrane protein	Positive	Negative	Putative secreted effector
Deia_00088	Type IV secretion system protein virB9 precursor	Positive	Negative	Putative secreted effector
Deia_00098	putative conserved hypothetical protein	Positive	Negative	Putative secreted effector
Deia_00107	Putative TRL-family protein	Positive	Negative	Putative secreted effector
Deia_00129	hypothetical protein	Positive	Negative	Putative secreted effector
Deia_00165	hypothetical protein	Positive	Negative	Putative secreted effector
Deia_00190	putative hydrolase/phosphorylase	Positive	Negative	Putative secreted effector
Deia_00192	hypothetical protein	Positive	Negative	Putative secreted effector
Deia_00200	hypothetical protein	Positive	Negative	Putative secreted effector
Deia_00213	Putative phospholipase D-like protein	Positive	Negative	Putative secreted effector
Deia_00227	hypothetical protein	Positive	Negative	Putative secreted effector
Deia_00240	hypothetical protein	Positive	Negative	Putative secreted effector
Deia_00301	Bacterial SH3 domain protein	Positive	Negative	Putative secreted effector
Deia_00303	Glycerol-3-phosphate cytidylyltransferase	Positive	Negative	Putative secreted effector
Deia_00307	hypothetical protein	Positive	Negative	Putative secreted effector
Deia_00313	Type IV secretion system protein virB9 precursor	Positive	Negative	Putative secreted effector
Deia_00318	hypothetical protein	Positive	Negative	Putative secreted effector
Deia_00378	putative zinc/manganese ABC transporter substrate binding protein	Positive	Negative	Putative secreted effector
Deia_00427	putative HAD-like superfamily protein	Positive	Negative	Putative secreted effector
Deia_00462	hypothetical protein	Positive	Negative	Putative secreted effector
Deia_00463	Putative toluene tolerance-like ABC transporter protein	Positive	Negative	Putative secreted effector
Deia_00523	hypothetical protein	Positive	Negative	Putative secreted effector
Deia_00527	Putative PAT1 superfamily protein	Positive	Negative	Putative secreted effector
Deia_00544	Tetratricopeptide repeat protein	Positive	Negative	Putative secreted effector
Deia_00575	hypothetical protein	Positive	Negative	Putative secreted effector
Deia_00615	FMN-dependent NADH-azoreductase	Positive	Negative	Putative secreted effector
Deia_00644	LPS-assembly protein LptD	Positive	Negative	Putative secreted effector
Deia_00679	hypothetical protein	Positive	Positive	Putative transmembrane
Deia_00682	hypothetical protein	Positive	Negative	Putative secreted effector
Deia_00737	Putative periplasmic serine endoprotease DegP-like precursor	Positive	Negative	Putative secreted effector
Deia_00756	hypothetical protein	Positive	Negative	Putative secreted effector
Deia_00761	Putative murein endopeptidase	Positive	Negative	Putative secreted effector
Deia_00828	Putative beta-lactamase family protein	Positive	Negative	Putative secreted effector
Deia_00864	putative arginine kinase	Positive	Negative	Putative secreted effector
Deia_00894	hypothetical protein	Positive	Negative	Putative secreted effector
Deia_00898	hypothetical protein	Positive	Negative	Putative secreted effector
Deia_00907	hypothetical protein	Positive	Negative	Putative secreted effector
Deia_00951	hypothetical protein	Positive	Negative	Putative secreted effector
Deia_00953	VacJ-like lipoprotein family protein	Positive	Positive	Putative transmembrane
Deia_00959	putative HAD-like superfamily protein	Positive	Negative	Putative secreted effector
Deia_00975	Putative esterase	Positive	Negative	Putative secreted effector
Deia_01008	Penicillin-binding protein 4*	Positive	Negative	Putative secreted effector
Deia_01033	Outer-membrane lipoprotein carrier protein	Positive	Negative	Putative secreted effector
Deia_01039	putative type IV secretion system VirB2	Positive	Positive	Putative transmembrane
Deia_01050	hypothetical protein	Positive	Negative	Putative secreted effector
Deia_01055	hypothetical protein	Positive	Negative	Putative secreted effector
Deia_01059	hypothetical protein	Positive	Negative	Putative secreted effector
Deia_01074	hypothetical protein	Positive	Negative	Putative secreted effector
Deia_01136	Membrane-bound lytic murein transglycosylase A precursor	Positive	Negative	Putative secreted effector
Deia_01141	putative membrane-bound lytic murein transglycosylase	Positive	Negative	Putative secreted effector
Deia_01150	Ankyrin repeats (3 copies)	Positive	Negative	Putative secreted effector
Deia_01155	putative conserved hypothetical protein	Positive	Negative	Putative secreted effector
