## Supplementary material for "The extracellular association of the bacterium “*Candidatus* Deianiraea vastatrix” with the ciliate *Paramecium* suggests an alternative scenario for the evolution of *Rickettsiales*": Suppl_22_identities_Paramecium.xlsx

### Sheet: Foglio1
Molecular marker	Accession	Best NCBI blastn hit(s)	Identities
18S (partial)-ITS1-5.8S-ITS2-28S (partial)	MH185950	Paramecium primaurelia strain 16/IP 17-21 (MG573196)	2791/2792
Cytochrome oxidase subunit I (COI)	MH188082	Paramecium primaurelia strain 90 (JF304182)/	439/442
		Paramecium primaurelia isolate OLI-Parame-prim-01 (FJ905141)
