## Supplementary material for "The extracellular association of the bacterium “*Candidatus* Deianiraea vastatrix” with the ciliate *Paramecium* suggests an alternative scenario for the evolution of *Rickettsiales*": Suppl_25_Clusters_16S_all_families.xlsx

### Sheet: Foglio1
Family	Cluster number (family)	Sequences number	Accession representative sequence	ARB name representative sequence
Deianiraeaceae	1.	1 sequence	(Deianiraea)	-
	2.	2 sequences	AB930524	Unc00avn
	3.	1 sequence	FJ901808	Unc0364g
	4.	3 sequences	EU978823	Unc90814
	5.	1 sequence	KF945034	Unc05fki
	6.	2 sequences	HM057624	Unc74442
	7.	1 sequence	JQ712070	Unc82477
	8.	1 sequence	KC357931	Unc044dw
	9.	1 sequence	JQ194877	Unc04djf
	10.	3 sequences	AM997528	UncD1555
	11.	1 sequence	JQ311879	Unc00gx0
	12.	2 sequences	FJ744822	Unc03egc
	13.	4 sequences	FJ478621	Unc73812
	14.	2 sequences	HQ178800	Unc003ux
	15.	1 sequence	AB930525	Unc00e9s
	16.	1 sequence	JN983664	Unc72179
	17.	1 sequence	JX644354	Unc81202
	18.	1 sequence	FJ517746	UncPr133
	19.	1 sequence	AJ007875	UniProt2
	20.	1 sequence	KF799830	Unc01ap4
	21.	1 sequence	GU303341	UncR4689
	22.	1 sequence	AB555412	UncR4700
	23.	1 sequence	JX983873	Unc042af
	24.	1 sequence	JX983874	Unc041vo
	25.	1 sequence	FJ602409	Unc00jj0
	26.	1 sequence	KF548235	Unc059hm
	27.	1 sequence	JQ941856	Unc037lg
	28.	2 sequences	AB555342	UncR4488
	29.	1 sequence	AB614988	UncR8091
	30.	1 sequence	JX096224	Unc01b18
	31.	1 sequence	AB089091	Unc03gp0
	32.	1 sequence	JQ580338	UncAlp10
	33.	1 sequence	AB015522	UncAlph8
	34.	1 sequence	JN452550	Unc0432f
	35.	1 sequence	AB015538	UncAlp83
Anaplasmataceae	1.	16 sequences	AY335934	WbcEnd65
	2.	111 sequences	DQ412085	WbcEnd68
	3.	19 sequences	JR876587	EmbSpec2
	4.	58 sequences	DQ068830	Unc05h69
	5.	1 sequence	GCRV01003284	CFIMeta5
	6.	1 sequence	GU815101	Unc004po
	7.	58 sequences	M73220	IE3Phag7
	8.	21 sequences	HM439433	IE3Marg4
	9.	40 sequences	CP000236	I8UChaff
	10.	8 sequences	EU810404	A6BNeoe5
	11.	1 sequence	GATU01006716	BeiSpec3
	12.	3 sequences	JX092089	UncAn190
	13.	2 sequences	JN581367	UncAn183
	14.	15 sequences	EU780451	UncNeor6
	15.	4 sequences	FJ456799	Unc58071
	16.	1 sequence	EU780453	UncAn193
	17.	1 sequence	JQ197172	Unc04e3a
	18.	1 sequence	KF037423	Unc69271
	19.	1 sequence	AXCJ01000001	A6BXenol
	20.	4 sequences	JN453222	Unc03mlx
	21.	1 sequence	JN537470	Unc99523
	22.	1 sequence	CU924630	Unc03owp
	23.	1 sequence	FX807549	EGFAnna2
	24.	1 sequence	AF133090	A6BXenoh
	25.	2 sequences	FJ716049	Unc00dck
	26.	1 sequence	KF741419	Unc92224
	27.	1 sequence	FM995192	Unc69066
	28.	1 sequence	KC668624	Unc69171
Midichloriaceae	1.	9 sequences	KC682789	Unc70533
	2.	5 sequences	JQ515583	UncP2992
	3.	4 sequences	KU524856	Unc05qi3
	4.	1 sequence	EU394580	UncPr719
	5.	1 sequence	GU119441	Unc02bs1
	6.	1 sequence	FJ425643	UncAl374
	7.	3 sequences	AB624350	A6BLari2
	8.	1 sequence	KC424776	Unc80352
	9.	1 sequence	HE978249	A6BDefl2
	10.	1 sequence	KM497527	UncRick8
	11.	1 sequence	FJ437943	Unc007u2
	12.	1 sequence	HF969044	JC3Sinu2
	13.	2 sequences	KU524857	Unc05qhd
	14.	1 sequence	KF945037	UncCa567
	15.	1 sequence	EU236349	Unc03aqt
	16.	1 sequence	KC357928	Unc044ou
	17.	1 sequence	KF037677	Unc49014
	18.	1 sequence	FN552695	A6BAnade
	19.	1 sequence	GQ347698	Unc03brd
	20.	2 sequences	HE978250	A6BCyrto
	21.	4 sequences	CP002130	A6BMidic
	22.	1 sequence	JN515431	Unc00y62
	23.	1 sequence	JQ287053	Unc71635
	24.	2 sequences	KU726304	Unc05tsu
	25.	2 sequences	KT182569	UncRic41
	26.	1 sequence	GQ302530	UncAl361
	27.	4 sequences	CP004403	GBQEnO40
Rickettsiaceae	1.	133 sequences	L36214	RkeMass3
	2.	2 sequences	HG315614	6BTrich
	3.	4 sequences	KJ494867	RkeEnd21
	4.	15 sequences	AF322442	RkeLimon
	5.	4 sequences	HQ622752	UncRick7
	6.	1 sequence	HG315613	A6BGigar
	7.	1 sequence	GAXE01139973	AceSpec2
	8.	1 sequence	HQ120791	Unc65809
	9.	1 sequence	JQ770008	Unc69647
	10.	5 sequences	AB636950	Unc77592
	11.	11 sequences	HE648946	UncRic20
	12.	8 sequences	AB688628	RkcEndo2
	13.	1 sequence	HQ697561	Unc69198
	14.	7 sequences	D38623	Oa7Tsut3
	15.	1 sequence	HM155110	UncOrien
	16.	4 sequences	JN204499	RkeEndo7
	17.	1 sequence	KU243154	Unc05ny5
	18.	1 sequence	JQ287284	Unc74249
	19.	1 sequence	EU570831	Unc66611
	20.	1 sequence	KU243158	Unc05nwt
	21.	1 sequence	KF798947	Unc68633
	22.	1 sequence	FM201293	A6BCrypt
	23.	1 sequence	JYHA01000058	A6BArcan
	24.	1 sequence	HG380568	Unc04of3
	25.	2 sequences	CP009217	RksBacte
	26.	3 sequences	DQ833504	Unc52357
	27.	1 sequence	KT835615	Unc05bli
	28.	2 sequences	GU477309	Unc04qxw
	29.	1 sequence	KU341185	Unc05q2u
	30.	1 sequence	AM086142	Unc00dog
	31.	3 sequences	HE803892	UncA7025
	32.	2 sequences	HF558600	Unc74388
	33.	1 sequence	DQ015802	Unc70307
	34.	1 sequence	JF241221	Unc03l8p
	35.	1 sequence	KC331445	Unc71384
	36.	1 sequence	JF272192	Unc69391
	37.	1 sequence	GU799621	Unc69441
	38.	1 sequence	AY662020	Unc60473
	39.	2 sequences	HM057618	Unc04pyj
	40.	1 sequence	HQ673928	Unc22084
	41.	1 sequence	EF574436	Unc67559
	42.	1 sequence	JX570600	GBQEn130
	43.	1 sequence	GU118634	Unc008nn
	44.	1 sequence	LN571334	Unc03dyr
	45.	1 sequence	JN409060	UncA5813
	46.	1 sequence	HM921135	Unc03sff
	47.	1 sequence	LN562527	Unc03ep2
	48.	1 sequence	KJ590573	Unc70823
	49.	1 sequence	JN476236	Unc00gb4
	50.	1 sequence	EU800706	Unc86543
	51.	1 sequence	FN689605	Uncu3629
