## Supplementary material for "The extracellular association of the bacterium “*Candidatus* Deianiraea vastatrix” with the ciliate *Paramecium* suggests an alternative scenario for the evolution of *Rickettsiales*": Suppl_27_SSU_preliminary_assembly.xlsx

### Sheet: Foglio1
Contig	Length	GC%	Coverage	Megablast best hit taxonomy				16S rRNA gene position
				Superkingdom	Phylum	Order	Species	Start	End	Estimated % length of full gene	Best Hit	Identity %
NODE 50263	255	0.447058823529412	7583.17254902044	Bacteria	Proteobacteria	Rhizobiales	uncultured Pseudaminobacter sp.	57	255	12	“Ca. Deianiraea vastatrix”	100
NODE 38331	317	0.50788643533123	6745.22082018797	Bacteria	Proteobacteria	Not annotated	uncultured proteobacterium	1	315	19	“Ca. Deianiraea vastatrix”	100
NODE 40582	300	0.516666666666667	4858.20333333313	Bacteria	Proteobacteria	Not annotated	uncultured proteobacterium	3	299	18	“Ca. Deianiraea vastatrix”	100
NODE 42204	289	0.515570934256055	3993.49134948119	Bacteria	Not annotated	Not annotated	uncultured bacterium	2	289	18	“Ca. Deianiraea vastatrix”	100
NODE 34842	346	0.534682080924855	3517.51445086732	Bacteria	Proteobacteria	Not annotated	uncultured proteobacterium	3	248	15	“Ca. Deianiraea vastatrix”	100
NODE 61437	211	0.516587677725118	3132.31279620848	Bacteria	Not annotated	Not annotated	uncultured bacterium	2	210	13	“Ca. Deianiraea vastatrix”	100
NODE 37419	324	0.459876543209877	2657.54012345679	Bacteria	Not annotated	Not annotated	uncultured bacterium	70	322	15	“Ca. Deianiraea vastatrix”	100
NODE 20927	567	0.425044091710758	2173.84126984122	Bacteria	Not annotated	Not annotated	uncultured bacterium	259	567	19	“Ca. Deianiraea vastatrix”	100
NODE 24381	482	0.398340248962656	1752.07261410781	Bacteria	Proteobacteria	Not annotated	uncultured alpha proteobacterium	1	218	13	“Ca. Deianiraea vastatrix”	100
NODE 22219	532	0.432330827067669	1434.40789473684	Bacteria	Not annotated	Not annotated	uncultured bacterium	2	222	13	“Ca. Deianiraea vastatrix”	100
NODE 21566	549	0.460837887067395	1339.99089253185	Bacteria	Proteobacteria	Not annotated	uncultured alpha proteobacterium	2	312	19	“Ca. Deianiraea vastatrix”	100
NODE 21566	549	0.460837887067395	1339.99089253185	Bacteria	Proteobacteria	Not annotated	uncultured alpha proteobacterium	294	549	16	“Ca. Deianiraea vastatrix”	100
NODE 9382	1229	0.395443449959317	1283.32546786013	Bacteria	Not annotated	Not annotated	uncultured bacterium	1	241	15	“Ca. Deianiraea vastatrix”	100
NODE 9382	1229	0.395443449959317	1283.32546786013	Bacteria	Not annotated	Not annotated	uncultured bacterium	231	708	30	“Ca. Deianiraea vastatrix”	99
NODE 41895	291	0.515463917525773	1235.45360824739	Bacteria	Proteobacteria	Not annotated	uncultured alpha proteobacterium	1	222	14	“Ca. Deianiraea vastatrix”	100
NODE 27726	425	0.465882352941176	1200.09647058823	Bacteria	Not annotated	Not annotated	uncultured bacterium	1	388	24	“Ca. Deianiraea vastatrix”	100
NODE 8732	1301	0.362029208301307	1167.13528055339	Bacteria	Not annotated	Not annotated	uncultured bacterium	212	780	35	“Ca. Deianiraea vastatrix”	100
NODE 10553	1114	0.375224416517056	925.535906642781	Bacteria	Not annotated	Not annotated	uncultured bacterium	522	955	27	“Ca. Deianiraea vastatrix”	99
NODE 7174	1519	0.340355497037525	697.571428571462	Bacteria	Not annotated	Not annotated	uncultured bacterium	475	998	33	“Ca. Deianiraea vastatrix”	100
NODE 12078	992	0.368951612903226	511.991935483853	Bacteria	Not annotated	Not annotated	uncultured bacterium	1	167	10	“Ca. Deianiraea vastatrix”	98
NODE 12078	992	0.368951612903226	511.991935483853	Bacteria	Not annotated	Not annotated	uncultured bacterium	156	471	19	“Ca. Deianiraea vastatrix”	99
NODE 13963	876	0.335616438356164	460.448630137	Bacteria	Not annotated	Not annotated	uncultured bacterium	523	780	16	“Ca. Deianiraea vastatrix”	100
NODE 18326	657	0.330289193302892	409.086757990857	Bacteria	Not annotated	Not annotated	uncultured bacterium	477	657	11	“Ca. Deianiraea vastatrix”	98
NODE 16171	754	0.339522546419098	390.18169761272	Bacteria	Not annotated	Not annotated	uncultured bacterium	2	188	11	“Ca. Deianiraea vastatrix”	100
NODE 13683	891	0.315375982042649	387.404040404047	Bacteria	Not annotated	Not annotated	uncultured bacterium	523	738	13	“Ca. Deianiraea vastatrix”	100
NODE 15221	806	0.313895781637717	374.889578163776	Bacteria	Not annotated	Not annotated	bacterium enrichment culture clone Cont101_3131	523	705	11	“Ca. Deianiraea vastatrix”	100
NODE 18376	655	0.32824427480916	313.129770992372	Bacteria	Not annotated	Not annotated	uncultured bacterium	480	655	11	“Ca. Deianiraea vastatrix”	100
NODE 63079	186	0.43010752688172	200.301075268817	Bacteria	Not annotated	Not annotated	bacterium enrichment culture clone Cont101_3131	8	186	11	“Ca. Deianiraea vastatrix”	100
NODE 48573	260	0.446153846153846	184.534615384615	Bacteria	Not annotated	Not annotated	uncultured bacterium	1	181	11	“Ca. Deianiraea vastatrix”	100
NODE 33002	363	0.415977961432507	181.349862258953	Bacteria	Not annotated	Not annotated	bacterium enrichment culture clone Cont101_3131	182	363	11	“Ca. Deianiraea vastatrix”	100
NODE 56118	239	0.364016736401674	12232.9163179936	Eukaryota	Not annotated	Peniculida	Paramecium primaurelia	4	225	14	Paramecium primaurelia mitochondrion	100	K01750.1
NODE 39095	310	0.354838709677419	4821.49999999969	Eukaryota	Not annotated	Peniculida	Paramecium primaurelia	49	280	14	Paramecium primaurelia mitochondrion	100	KP973691.1
NODE 34295	351	0.384615384615385	3697.4871794875	Eukaryota	Not annotated	Peniculida	Paramecium primaurelia	117	348	14	Paramecium primaurelia mitochondrion	100	KP973691.1
NODE 31825	375	0.314666666666667	3340.2560000002	Eukaryota	Not annotated	Peniculida	Paramecium primaurelia	120	373	16	Paramecium primaurelia mitochondrion	99	K01750.1
NODE 27540	428	0.41588785046729	3320.45794392528	Eukaryota	Not annotated	Peniculida	Paramecium primaurelia	141	424	17	Paramecium primaurelia mitochondrion	99	K01750.1
NODE 34282	351	0.381766381766382	3284.58689458711	Eukaryota	Not annotated	Peniculida	Paramecium primaurelia	117	348	14	Paramecium primaurelia mitochondrion	100	KP973691.1
NODE 52354	248	0.370967741935484	3182.96774193549	Eukaryota	Not annotated	Peniculida	Paramecium primaurelia	16	248	14	Paramecium primaurelia mitochondrion	100	K01750.1
NODE 43889	278	0.352517985611511	3159.78057553965	Eukaryota	Not annotated	Peniculida	Paramecium primaurelia	15	188	10	Paramecium primaurelia mitochondrion	100	K01750.1
NODE 23834	494	0.42914979757085	3093.61336032406	Eukaryota	Not annotated	Peniculida	Paramecium primaurelia	270	493	14	Paramecium pentaurelia	100	MG573197.1
NODE 29152	405	0.424691358024691	2383.48888888897	Eukaryota	Not annotated	Peniculida	Paramecium primaurelia	118	401	17	Paramecium primaurelia mitochondrion	99	K01750.1
NODE 30342	392	0.331632653061224	2312.35969387769	Eukaryota	Not annotated	Peniculida	Paramecium primaurelia	4	313	19	Paramecium primaurelia mitochondrion	99	K01750.1
NODE 23344	505	0.423762376237624	2181.6237623763	Eukaryota	Not annotated	Peniculida	Paramecium primaurelia	218	501	17	Paramecium primaurelia mitochondrion	99	K01750.1
NODE 33317	360	0.441666666666667	2153.15833333337	Eukaryota	Not annotated	Peniculida	Paramecium primaurelia	74	356	17	Paramecium primaurelia mitochondrion	99	K01750.1
NODE 12762	947	0.409714889123548	2090.94086589212	Eukaryota	Not annotated	Peniculida	Paramecium primaurelia	192	536	21	Paramecium octaurelia	100	MG009442.1
NODE 34962	345	0.434782608695652	2036.88985507257	Eukaryota	Not annotated	Peniculida	Paramecium tetraurelia	83	263	11	Paramecium caudatum	100	MG589314.1
NODE 31446	379	0.443271767810026	1958.16358839041	Eukaryota	Not annotated	Peniculida	Paramecium tetraurelia	81	302	14	Paramecium caudatum	100	MG589314.1
NODE 22037	537	0.400372439478585	1823.27560521398	Eukaryota	Not annotated	Peniculida	Paramecium primaurelia	5	288	17	Paramecium primaurelia mitochondrion	99	K01750.1
NODE 23390	504	0.339285714285714	1601.48611111111	Eukaryota	Not annotated	Peniculida	Paramecium primaurelia	116	312	12	Paramecium primaurelia mitochondrion	99	KP973691.1
NODE 22498	525	0.424761904761905	1580.37904761904	Eukaryota	Not annotated	Peniculida	Paramecium tetraurelia	355	525	10	Paramecium caudatum	100	MG589314.1
NODE 30426	391	0.419437340153453	1259.73401534525	Eukaryota	Not annotated	Peniculida	Paramecium primaurelia	171	387	13	Paramecium primaurelia mitochondrion	99	K01750.1
NODE 52361	249	0.369477911646586	917.004016064273	Eukaryota	Not annotated	Peniculida	Paramecium primaurelia	16	249	14	Paramecium primaurelia mitochondrion	100	K01750.1
NODE 13971	875	0.426285714285714	850.505142857162	Eukaryota	Not annotated	Peniculida	Paramecium primaurelia	26	493	29	Paramecium novaurelia	100	MG009440.1
NODE 9706	1196	0.408862876254181	811.80267558529	Eukaryota	Not annotated	Peniculida	Paramecium primaurelia	384	743	22	Paramecium novaurelia	100	MG009440.1
NODE 11031	1069	0.399438727782975	792.13657623952	Eukaryota	Not annotated	Peniculida	Paramecium primaurelia	383	656	17	Paramecium octaurelia	100	MG009442.1
NODE 12895	938	0.41044776119403	761.837953091681	Eukaryota	Not annotated	Peniculida	Paramecium primaurelia	383	716	21	Paramecium novaurelia	100	MG009440.1
NODE 27875	423	0.482269503546099	726.210401891267	Eukaryota	Not annotated	Not annotated	uncultured marine eukaryote	166	398	14	Paramecium caudatum	100	MG589314.1
NODE 12814	943	0.416755037115589	719.640509013762	Eukaryota	Not annotated	Peniculida	Paramecium primaurelia	277	560	17	Paramecium novaurelia	100	MG009440.1
NODE 13854	882	0.433106575963719	690.865079365057	Eukaryota	Not annotated	Peniculida	Paramecium primaurelia	72	500	27	Paramecium novaurelia	99	MG009440.1
NODE 13638	894	0.422818791946309	670.271812080557	Eukaryota	Not annotated	Peniculida	Paramecium primaurelia	189	512	20	Paramecium novaurelia	99	MG009440.1
NODE 15256	803	0.412204234122042	669.794520547933	Eukaryota	Not annotated	Peniculida	Paramecium primaurelia	69	420	22	Paramecium novaurelia	100	MG009440.1
NODE 43536	280	0.457142857142857	476.157142857139	Eukaryota	Not annotated	Peniculida	Paramecium sp. HB2	8	184	11	Paramecium caudatum	100	MG589314.1
NODE 13855	882	0.433106575963719	443.874149659876	Eukaryota	Not annotated	Peniculida	Paramecium primaurelia	383	811	27	Paramecium novaurelia	99	MG009440.1
NODE 29562	401	0.468827930174564	435.087281795508	Eukaryota	Not annotated	Peniculida	Paramecium primaurelia	222	397	11	Paramecium caudatum	100	MG589314.1
NODE 12568	960	0.425	397.885416666666	Eukaryota	Not annotated	Peniculida	Paramecium primaurelia	384	791	25	Paramecium novaurelia	98	MG009440.1
NODE 43075	283	0.438162544169611	376.477031802118	Eukaryota	Not annotated	Peniculida	Paramecium tetraurelia	29	209	11	Paramecium caudatum	100	MG589314.1
NODE 35735	338	0.408284023668639	327.547337278109	Eukaryota	Not annotated	Peniculida	Paramecium jenningsi	85	336	15	Paramecium novaurelia	100	MG009440.1
NODE 43400	281	0.455516014234875	299.665480427046	Eukaryota	Not annotated	Peniculida	Paramecium sp. HB2	6	190	11	Paramecium caudatum	100	MG589314.1
NODE 44642	274	0.45985401459854	123.846715328467	Eukaryota	Not annotated	Peniculida	Paramecium tetraurelia	5	228	14	Paramecium tetraurelia mitochondrion	96	K01751.1
NODE 45786	269	0.312267657992565	14.7397769516729	Eukaryota	Not annotated	Peniculida	Paramecium decaurelia	94	264	10	Paramecium decaurelia mitochondrion	82	KP973664.1
NODE 952	5082	0.390987800078709	1382.54250295225	Bacteria	Proteobacteria	Xanthomonadales	Stenotrophomonas maltophilia	1	747	47	Uncultured bacterium	97	HM438644.1
NODE 11317	1046	0.521032504780115	86.9196940726575	Bacteria	Not annotated	Not annotated	uncultured bacterium	125	1046	58	Uncultured bacterium	87	AB745044.1
NODE 9152	1253	0.502793296089385	43.5474860335195	Bacteria	Proteobacteria	Burkholderiales	Achromobacter xylosoxidans	963	1248	18	Uncultured bacterium	96	AY590685.1
NODE 26257	448	0.455357142857143	29.4397321428571	Bacteria	Proteobacteria	Enterobacteriales	Enterobacter cloacae	277	448	10	Enterobacter hormaechei	100	CP028538.2
NODE 19893	602	0.539867109634552	28.4335548172758	Not annotated	Not annotated	Not annotated	Cloning vector pCAT-Mgen-recA	425	591	10	Uncultured bacterium	89	KC620672.1
NODE 55589	240	0.575	22.7875	Bacteria	Actinobacteria	Micrococcales	uncultured Microbacterium sp.	2	240	15	Microbacterium sp.	98	MF524222.1
NODE 57335	235	0.557446808510638	5.06808510638298	Bacteria	Not annotated	Not annotated	uncultured bacterium	1	234	14	Uncultured bacterium	93	JF115034.1
NODE 42750	285	0.501754385964912	11.9473684210526	Eukaryota	Not annotated	Not annotated	uncultured fungus	27	282	16	Uncultured fungus	91	EF628517.1
