## Supplementary material for "The extracellular association of the bacterium “*Candidatus* Deianiraea vastatrix” with the ciliate *Paramecium* suggests an alternative scenario for the evolution of *Rickettsiales*": Suppl_29_SSU_first_reassembly.xlsx

### Sheet: Foglio1
contig	length	Start	End	Estimated % length of full gene	Best Hit	Identity %	Accession
NODE_8	37706	9922	11418	100	“Ca. Deianiraea vastatrix”	100
NODE_143	388	76	322	15	Paramecium primaurelia mitochondrion	100	K01750.1
NODE_76	912	289	909	39	Uncultured Achromobacter sp.	97	GU563761.1
NODE_123	483	2	482	30	Enterobacter sp.	93	MH915674.1
