## Supplementary material for "The extracellular association of the bacterium “*Candidatus* Deianiraea vastatrix” with the ciliate *Paramecium* suggests an alternative scenario for the evolution of *Rickettsiales*": Suppl_30_Primers_PCR_closing_suppl.xlsx

### Sheet: Foglio1
Reaction	Amplification primer 1	Amplification primer 2	Sequencing primer 1	Sequencing primer 2
1	Deia_1F_a	Deia_5F_a	Deia_1F_b	Deia_5F_a
2	Deia_2F_a	Deia_1R_a	Deia_2F_b	Deia_1R_b
3	Deia_2R_a	Deia_3R_a	Deia_2R_b	Deia_3R_b
4	Deia_3F_a	Deia_6F_a	Deia_6F_b	-
5	Deia_3F_a	Deia_6F_b	Deia_3F_b	-
6	Deia_6R_a	Deia_4F_a	Deia_6R_b	Deia_4F_b
7	Deia_4R_a	Deia_7R_b	Deia_4R_b	-
8	Deia_4R_b	Deia_7R_a	Deia_7R_b	-
9	Deia_5R_a	Deia_7F_b	Deia_5R_b	-
10	Deia_5R_b	Deia_7F_a	Deia_7F_b	-
11	Old_contig_F_a	NA (Walking PCR)	Old_contig_F_b	-
Primer	Sequence
Deia_1F_a	5'-TCATCTTTGCTTGGACTGCC-3'
Deia_1F_b	5'-CTTTTGCATACTGCGTAGGAC-3'
Deia_1R_a	5'-CAAGATACTTGGGCAAGAGG-3'
Deia_1R_b	5'-GAAATTGCCGATTGTTACGAGG-3'
Deia_2F_a	5'-CCTGGATATAGCGCTCATTCT-3'
Deia_2F_b	5'-CTTTTCTCTATCATCTCCGCTAAA-3'
Deia_2R_a	5'-TGTTCCTGGTGTGCAATCTTG-3'
Deia_2R_b	5'-TGCTTGGTACATCTGAACAGC-3'
Deia_3F_a	5'-TTAACCTACCTTCGTTGGATAC-3'
Deia_3F_b	5'-ATTGCATCATGGTTGTGTGTGC-3'
Deia_3R_a	5'-GGTAGAATATGCGAAAGTTCAG-3'
Deia_3R_b	5'-GGTGATTTTGTGGCAACCCTC-3'
Deia_4F_a	5'-CAACATATAACGATACCTGC-3'
Deia_4F_b	5'-AAACAAACCCCTCATATCCG-3'
Deia_4R_a	5'-GTATAATTTAGCTATTTCACGTGCG-3'
Deia_4R_b	5'-CGCTTCAACGCCCATCC-3'
Deia_5F_a	5'-ATAGCTGCTGCCCCTGG-3'
Deia_5R_a	5'-GGAACTGCAATGGTTGGT-3'
Deia_5R_b	5'-CTCCGTTATCCATAGTCTCG-3'
Deia_6F_a	5'-CCAGATGGCTCTGAAGTTG-3'
Deia_6F_b	5'-GGAACATCTTCGCTAAGGC-3'
Deia_6R_a	5'-CAGAGTTTATACAGTTGAAGAG-3'
Deia_6R_b	5'-TGCAAGAGTATTATGGAATGC-3'
Deia_7F_a	5'-CGAAACCTGCGTAAAATCC-3'
Deia_7F_b	5'-TAGCAAACAACAACAGGG-3'
Deia_7R_a	5'-ATGGACTACCAATCCGTTCG-3'
Deia_7R_b	5'-ACTTGGTGCGCCGGTTG-3'
Old_contig_F_a	5'-CCACGCAGATTTACAAGC-3'
Old_contig_F_b	5'-TTTGACAGATCCAACCTC-3'
Primer concentrations were always set at 0.5 μM
For regular PCR rections, the following thermal protocol was applied:
94°C	3 min
94°C	30 s	35 cycles
50°C	30 s
72°C	4 min
72°C	10 min
For the two-step walking PCR reaction, the following thermal protocol was applied:
94°C	4 min
94°C	30 s	30 cycles
50°C	30 s
72°C	3 min
94°C	30 s	1 cycle
40°C	30 s
72°C	3 min
94°C	30 s	30 cycles
50°C	30 s
72°C	3 min
72°C	10 min
